# Large-scale GWAS reveals genetic architecture of brain white matter microstructure and genetic overlap with cognitive and mental health traits (n=17,706)

**DOI:** 10.1101/288555

**Authors:** Bingxin Zhao, Jingwen Zhang, Joseph G. Ibrahim, Tianyou Luo, Rebecca C. Santelli, Yun Li, Tengfei Li, Yue Shan, Ziliang Zhu, Fan Zhou, Huiling Liao, Thomas E. Nichols, Hongtu Zhu

## Abstract

**Background:** Individual variations of white matter (WM) tracts are known to be associated with various cognitive and neuropsychiatric traits. Diffusion tensor imaging (DTI) and genome-wide single-nucleotide polymorphism (SNP) data from 17,706 UK Biobank participants offer opportunity to identify novel genetic variants of WM tracts and explore the genetic overlap with other brain-related complex traits.

**Method:** We analyzed the genetic architecture of 110 tract-based DTI parameters, carried out genome-wide association studies (GWAS) and performed post-GWAS analyses, including association lookups, gene-based association analysis, functional gene mapping, and genetic correlation estimation.

**Results:** DTI parameters are substantially heritable for all WM tracts (mean heritability 48.7%). We observed a highly polygenic architecture of genetic influence across the genome (p-value=1.67*10^−05^) as well as the enrichment of genetic effects for active SNPs annotated by central nervous system cells (p-value=8.95*10^−12^). GWAS identified 213 independent significant SNPs associated with 90 DTI parameters (696 SNP-level and 205 locus-level associations; p-value<4.5*10^−10^, adjusted for testing multiple phenotypes). Gene-based association study prioritized 112 significant genes, most of which are novel. More importantly, association lookups found that many of the novel SNPs and genes of DTI parameters have previously been implicated with cognitive and mental health traits.

**Conclusions:** The present study identifies many new genetic variants at SNP, locus and gene levels for integrity of brain WM tracts and provides the overview of pleiotropy with cognitive and mental health traits.
