## Supplementary_tables for "Large-scale GWAS reveals genetic architecture of brain white matter microstructure and genetic overlap with cognitive and mental health traits (n=17,706)": Supp_Table1.xlsx

### Sheet: WM_tracts
ID	Full Name
ACR	Anterior corona radiata
ALIC	Anterior limb of internal capsule
Average	Average across all tracts
BCC	Body of corpus callosum
CGC	Cingulum (cingulate gyrus)
CGH	Cingulum (hippocampus)
CST	Corticospinal tract
EC	External capsule
FX	Fornix (column and body of fornix)
FXST	Fornix (cres) / Stria terminalis (can not be resolved with current resolution)
GCC	Genu of corpus callosum
IFO	Inferior fronto-occipital fasciculus
PCR	Posterior corona radiata
PLIC	Posterior limb of internal capsule
PTR	Posterior thalamic radiation (include optic radiation)
RLIC	Retrolenticular part of internal capsule
SCC	Splenium of corpus callosum
SCR	Superior corona radiata
SFO	Superior fronto-occipital fasciculus (could be a part of anterior internal capsule)
SLF	Superior longitudinal fasciculus
SS	Sagittal stratum (include inferior longitidinal fasciculus and inferior fronto-occipital fasciculus)
UNC	Uncinate fasciculus

### Sheet: DTI_parameters
DTI parameter	Full name	Description
FA	fractional anisotropy	a summary measure of WM integrity
MD	mean diusivities	magnitude of absolute directionality
AD	axial diusivities	eigenvalue of the principal diusion direction
RD	radial diusivities	average of the eigenvalues of the two secondary directions
MO	mode of anisotropy	third moment of the tensor

### Sheet: ID
DTI_ID
ACR.FA
ALIC.FA
Average.FA
BCC.FA
CGC.FA
CGH.FA
CST.FA
EC.FA
FX.FA
FXST.FA
GCC.FA
IFO.FA
PCR.FA
PLIC.FA
PTR.FA
RLIC.FA
SCC.FA
SCR.FA
SFO.FA
SLF.FA
SS.FA
UNC.FA
ACR.AD
ALIC.AD
Average.AD
BCC.AD
CGC.AD
CGH.AD
CST.AD
EC.AD
FX.AD
FXST.AD
GCC.AD
IFO.AD
PCR.AD
PLIC.AD
PTR.AD
RLIC.AD
SCC.AD
SCR.AD
SFO.AD
SLF.AD
SS.AD
UNC.AD
ACR.MD
ALIC.MD
Average.MD
BCC.MD
CGC.MD
CGH.MD
CST.MD
EC.MD
FX.MD
FXST.MD
GCC.MD
IFO.MD
PCR.MD
PLIC.MD
PTR.MD
RLIC.MD
SCC.MD
SCR.MD
SFO.MD
SLF.MD
SS.MD
UNC.MD
ACR.MO
ALIC.MO
Average.MO
BCC.MO
CGC.MO
CGH.MO
CST.MO
EC.MO
FX.MO
FXST.MO
GCC.MO
IFO.MO
PCR.MO
PLIC.MO
PTR.MO
RLIC.MO
SCC.MO
SCR.MO
SFO.MO
SLF.MO
SS.MO
UNC.MO
ACR.RD
ALIC.RD
Average.RD
BCC.RD
CGC.RD
CGH.RD
CST.RD
EC.RD
FX.RD
FXST.RD
GCC.RD
IFO.RD
PCR.RD
PLIC.RD
PTR.RD
RLIC.RD
SCC.RD
SCR.RD
SFO.RD
SLF.RD
SS.RD
UNC.RD
