## Supplementary_tables for "Large-scale GWAS reveals genetic architecture of brain white matter microstructure and genetic overlap with cognitive and mental health traits (n=17,706)": Supp_Table2.xlsx

### Sheet: supp_table2
DTI_ID	Variance_explained	P_value	S.E.	Adjusted_P_value	log(P_value)
ACR.FA	0.667058	7.32e-61	0.040634	8.052e-59	57.4913
ALIC.FA	0.598989	3.61e-49	0.040769	3.971e-47	45.7977
Average.FA	0.676491	2.74e-62	0.040717	3.014e-60	58.9181
BCC.FA	0.632216	3.16e-54	0.04089	3.476e-52	50.8557
CGC.FA	0.683663	1.87e-63	0.040756	2.057e-61	60.0828
CGH.FA	0.451377	7.08e-28	0.041482	7.788e-26	24.5056
CST.FA	0.271853	1.77e-11	0.041052	1.947e-09	8.10761
EC.FA	0.542539	2.65e-40	0.040984	2.915e-38	36.9318
FX.FA	0.378933	1.55e-20	0.041119	1.705e-18	17.1656
FXST.FA	0.525247	4.66e-38	0.040895	5.126e-36	34.6872
GCC.FA	0.566238	1.84e-44	0.040623	2.024e-42	41.091
IFO.FA	0.572314	3.85e-45	0.040734	4.235e-43	41.7701
PCR.FA	0.552948	5.06e-42	0.040862	5.566e-40	38.6518
PLIC.FA	0.602565	2.32e-49	0.040929	2.552e-47	45.9898
PTR.FA	0.599782	6.5e-49	0.040934	7.15e-47	45.5426
RLIC.FA	0.593142	6.67e-48	0.040925	7.337e-46	44.5315
SCC.FA	0.608951	2.04e-50	0.040908	2.244e-48	47.0468
SCR.FA	0.539463	4.29e-40	0.040863	4.719e-38	36.7235
SFO.FA	0.487712	1.3e-32	0.041212	1.43e-30	29.2421
SLF.FA	0.642158	1.3e-55	0.040992	1.43e-53	52.2406
SS.FA	0.58992	2.27e-47	0.040941	2.497e-45	43.9995
UNC.FA	0.452636	1.27e-28	0.041011	1.397e-26	25.2526
ACR.AD	0.468282	4.64e-30	0.04133	5.104e-28	26.6887
ALIC.AD	0.390974	1.21e-21	0.041218	1.331e-19	18.2742
Average.AD	0.518844	2.39e-36	0.04139	2.629e-34	32.9777
BCC.AD	0.436898	3.84e-26	0.041565	4.224e-24	22.7717
CGC.AD	0.478883	3.57e-30	0.04218	3.927e-28	26.8029
CGH.AD	0.382741	2.19e-20	0.0417	2.409e-18	17.0157
CST.AD	0.319604	4.25e-15	0.041187	4.675e-13	11.7269
EC.AD	0.450147	7.72e-28	0.041399	8.492e-26	24.468
FX.AD	0.516047	1.55e-35	0.041663	1.705e-33	32.1648
FXST.AD	0.398483	3.05e-22	0.041388	3.355e-20	18.8719
GCC.AD	0.528934	5.81e-38	0.041237	6.391e-36	34.5913
IFO.AD	0.332396	6.08e-16	0.041535	6.688e-14	12.5716
PCR.AD	0.480275	9.42e-32	0.041166	1.0362e-29	28.3815
PLIC.AD	0.486181	1.2e-32	0.04106	1.32e-30	29.2758
PTR.AD	0.427954	2.15e-25	0.041359	2.365e-23	22.0227
RLIC.AD	0.422345	6.81e-25	0.041259	7.491e-23	21.5225
SCC.AD	0.454783	2.19e-28	0.041391	2.409e-26	25.0141
SCR.AD	0.487494	1.64e-32	0.041262	1.804e-30	29.1406
SFO.AD	0.372233	8.62e-20	0.041224	9.482e-18	16.42
SLF.AD	0.614415	5.37e-51	0.04103	5.907e-49	47.6259
SS.AD	0.399722	3.59e-22	0.04159	3.949e-20	18.8002
UNC.AD	0.314891	2.21e-14	0.041718	2.431e-12	11.0115
ACR.MD	0.607028	1.87e-49	0.041191	2.057e-47	46.0843
ALIC.MD	0.433543	6.27e-26	0.041429	6.897e-24	22.5581
Average.MD	0.59503	1.76e-47	0.041245	1.936e-45	44.1108
BCC.MD	0.497518	7.12e-34	0.041201	7.832e-32	30.5028
CGC.MD	0.447805	1.19e-27	0.041335	1.309e-25	24.2787
CGH.MD	0.378966	2.41e-20	0.041336	2.651e-18	16.9734
CST.MD	0.375782	9.73e-20	0.041678	1.0703e-17	16.3676
EC.MD	0.382135	7.1e-21	0.041095	7.81e-19	17.5043
FX.MD	0.478076	8.52e-31	0.041652	9.372e-29	27.425
FXST.MD	0.380243	5.56e-21	0.040778	6.116e-19	17.6101
GCC.MD	0.542627	3.24e-40	0.041037	3.564e-38	36.8454
IFO.MD	0.223228	1.4e-08	0.040193	1.54e-06	5.21042
PCR.MD	0.535328	3.99e-39	0.041076	4.389e-37	35.7545
PLIC.MD	0.341779	2.12e-17	0.040658	2.332e-15	14.0297
PTR.MD	0.516318	3.61e-36	0.041297	3.971e-34	32.7975
RLIC.MD	0.451949	2.46e-28	0.041172	2.706e-26	24.9642
SCC.MD	0.453582	1.05e-28	0.041033	1.155e-26	25.3355
SCR.MD	0.543906	2.18e-40	0.041042	2.398e-38	37.0162
SFO.MD	0.363844	6.12e-19	0.041287	6.732e-17	15.5691
SLF.MD	0.620731	4.6e-52	0.041007	5.06e-50	48.6925
SS.MD	0.472615	2.33e-30	0.041492	2.563e-28	26.988
UNC.MD	0.355184	1.43e-17	0.042023	1.573e-15	14.2002
ACR.MO	0.421302	7.69e-24	0.042134	8.459e-22	20.4697
ALIC.MO	0.566286	2.88e-42	0.04172	3.168e-40	38.8968
Average.MO	0.567281	4.55e-42	0.041897	5.005e-40	38.6979
BCC.MO	0.481682	1.54e-30	0.042155	1.694e-28	27.1674
CGC.MO	0.606364	1.8e-47	0.042036	1.98e-45	44.0992
CGH.MO	0.386774	7.21e-21	0.041601	7.931e-19	17.4978
CST.MO	0.322821	2.64e-15	0.041281	2.904e-13	11.9341
EC.MO	0.497353	1.47e-32	0.042064	1.617e-30	29.1877
FX.MO	0.279607	6.93e-12	0.041366	7.623e-10	8.51477
FXST.MO	0.487006	1.55e-31	0.041895	1.705e-29	28.1658
GCC.MO	0.429808	3.66e-25	0.041744	4.026e-23	21.7919
IFO.MO	0.488162	7.89e-32	0.041788	8.679e-30	28.4585
PCR.MO	0.481531	3.29e-31	0.041655	3.619e-29	27.8389
PLIC.MO	0.697785	6.39e-65	0.041109	7.029e-63	61.5498
PTR.MO	0.375894	6.1e-20	0.041456	6.71e-18	16.5702
RLIC.MO	0.531766	1.46e-37	0.04169	1.606e-35	34.192
SCC.MO	0.5028	2.88e-34	0.041384	3.168e-32	30.8959
SCR.MO	0.555224	6.74e-41	0.04162	7.414e-39	37.5266
SFO.MO	0.448294	2.61e-27	0.041656	2.871e-25	23.9395
SLF.MO	0.49842	1.97e-33	0.041564	2.167e-31	30.0621
SS.MO	0.382866	1.64e-20	0.041574	1.804e-18	17.1402
UNC.MO	0.158654	4.16e-05	0.04032	0.004576	1.73625
ACR.RD	0.65365	4.67e-57	0.041173	5.137e-55	53.6864
ALIC.RD	0.496985	3.23e-33	0.041587	3.553e-31	29.8467
Average.RD	0.628747	7.76e-53	0.041219	8.536e-51	49.4655
BCC.RD	0.584804	9.53e-46	0.041333	1.0483e-43	42.3767
CGC.RD	0.618615	3.1e-51	0.04121	3.41e-49	47.8646
CGH.RD	0.433505	1.18e-25	0.041664	1.298e-23	22.2841
CST.RD	0.401012	5.69e-22	0.041931	6.259e-20	18.6008
EC.RD	0.429475	1.46e-25	0.041358	1.606e-23	22.1909
FX.RD	0.441593	1.1e-26	0.04155	1.21e-24	23.3126
FXST.RD	0.488121	6.01e-33	0.041023	6.611e-31	29.5767
GCC.RD	0.548222	1.1e-40	0.041207	1.21e-38	37.3159
IFO.RD	0.454126	1.24e-28	0.041139	1.364e-26	25.2617
PCR.RD	0.54557	2.2e-40	0.041169	2.42e-38	37.0136
PLIC.RD	0.51281	1.97e-35	0.041466	2.167e-33	32.0608
PTR.RD	0.559195	6.85e-42	0.041392	7.535e-40	38.5198
RLIC.RD	0.544683	7.54e-40	0.041392	8.294e-38	36.4782
SCC.RD	0.549608	1.61e-40	0.041401	1.771e-38	37.1484
SCR.RD	0.561718	1.56e-42	0.041248	1.716e-40	39.1614
SFO.RD	0.445985	4.33e-27	0.041623	4.763e-25	23.7187
SLF.RD	0.624145	6.52e-52	0.041295	7.172e-50	48.5415
SS.RD	0.531414	9.5e-38	0.041554	1.045e-35	34.3777
UNC.RD	0.409087	9.06e-23	0.04195	9.966e-21	19.3983
