## Supplementary_tables for "Large-scale GWAS reveals genetic architecture of brain white matter microstructure and genetic overlap with cognitive and mental health traits (n=17,706)": Supp_Table3.xlsx

### Sheet: supp_table3
DTI_ID	Chr1	Chr2	Chr3	Chr4	Chr5	Chr6	Chr7	Chr8	Chr9	Chr10	Chr11	Chr12	Chr13	Chr14	Chr15	Chr16	Chr17	Chr18	Chr19	Chr20	Chr21	Chr22
ACR.FA	0.064306	0.074652	0.02544	0.036407	0.050407	0.027887	0.045926	0.042395	0.024757	0.035144	0.036394	0.032068	0.025307	0.023228	0.021938	0.040444	0.049815	0.002116	0.027546	0.023413	0.00693	0.032236
ALIC.FA	0.072264	0.065587	0.032011	0.026698	0.045028	0.040589	0.025479	0.027056	0.025348	0.006978	0.016038	0.037717	0.021402	0.018312	0.006114	0.032533	0.061361	0.020639	0.019318	0.025223	0.011931	0.023466
Average.FA	0.072887	0.060303	0.029024	0.023326	0.068772	0.027792	0.04991	0.045476	0.009827	0.031522	0.050473	0.017199	0.039104	0.011653	0.018528	0.039827	0.057638	0.00847	0.022809	0.023694	0.003527	0.032332
BCC.FA	0.08699	0.044158	0.02554	0.039813	0.062744	0.024125	0.037608	0.048834	0.0179	0.024155	0.038421	0.026617	0.023787	0.00296	0.022485	0.034162	0.035243	0.00031	0.006362	0.017171	1e-06	0.025687
CGC.FA	0.074217	0.064915	0.030803	0.036237	0.068099	0.028956	0.028035	0.033498	0.032423	0.024221	0.032778	0.051404	0.021049	0.018421	0.039262	0.039087	0.034187	0.00683	0.011952	0.027905	0.007355	0.015883
CGH.FA	0.070814	0.058477	0.049422	0.016172	0.03646	1e-06	0.01476	0.000236	0.021492	0.008533	0.011802	0.036692	0.029561	0.031467	0.017418	0.017416	0.022574	0.000344	0.026947	0.017228	0.007374	0.005785
CST.FA	0.054856	0.02659	0.023464	0.014564	1e-06	0.00489	0.025568	0.016702	0.011176	0.006152	0.023793	0.035005	0.006579	0.010444	0.014158	0.005774	0.007316	0.012469	0.005079	0.007234	0.007623	1e-06
EC.FA	0.052758	0.078294	0.025169	0.017654	0.040111	0.019625	0.039561	0.039903	0.021034	0.003914	0.02694	0.032927	0.011276	0.019866	0.025807	0.020936	0.031367	0.031433	0.022231	0.014514	0.009357	0.020372
FX.FA	0.02657	0.031541	0.03431	0.022778	0.04155	0.004976	0.036516	0.016558	0.013026	0.020547	0.013494	0.036729	1e-06	0.006363	0.012793	0.031181	0.02091	0.001329	0.007487	0.027695	0.008064	0.016096
FXST.FA	0.050045	0.046766	0.037576	0.029587	0.02977	0.01158	0.018544	0.041048	0.011776	0.034642	0.025113	0.018791	0.038561	0.025418	0.02161	0.03088	0.055511	0.004177	0.00879	0.012963	0.00239	0.009815
GCC.FA	0.078536	0.032399	0.020556	0.020081	0.056329	0.030653	0.02547	0.045703	0.021697	0.03207	0.028854	0.017704	0.020264	0.013759	0.016501	0.040555	0.049119	0.005887	0.003779	0.010138	0.003588	0.023006
IFO.FA	0.066466	0.071505	0.022708	0.036049	0.029409	0.010756	0.032097	0.035634	0.035695	0.016073	0.025969	0.050233	0.017005	0.028981	0.015878	0.030429	0.030559	0.014761	0.0186	0.013487	1e-06	0.024252
PCR.FA	0.04991	0.050343	0.012151	0.022334	0.042783	0.020002	0.040373	0.038651	0.032311	0.041983	0.016023	0.036787	0.021925	0.0221	0.011607	0.029112	0.045962	0.016322	0.021938	0.006164	0.009567	0.024501
PLIC.FA	0.060223	0.062898	0.026523	0.038943	0.042955	0.017549	0.041003	0.014463	0.015129	0.032683	0.029963	0.048918	0.018619	0.031366	0.013475	0.044076	0.040346	0.026681	0.023039	0.016663	0.022378	0.021487
PTR.FA	0.053148	0.049221	0.038236	0.036292	0.061981	0.021239	0.039804	0.037542	0.033815	0.035483	0.017619	0.033214	0.021448	0.014123	0.023113	0.02668	0.048095	0.021084	0.027937	0.009962	0.010511	0.030563
RLIC.FA	0.072904	0.059119	0.026251	0.022157	0.049269	0.015355	0.045485	0.033257	1e-06	0.036812	0.034162	0.048802	0.018363	0.021997	0.01886	0.030296	0.053877	0.025743	0.01632	0.011482	0.006676	0.013499
SCC.FA	0.062648	0.062953	0.0301	0.057694	0.084246	0.015651	0.041713	0.015225	0.016363	0.012834	0.027198	0.028371	0.02322	0.001584	0.014264	0.024207	0.043232	0.013094	0.020321	0.019285	0.003812	0.031056
SCR.FA	0.038145	0.04885	0.003974	0.023749	0.032022	0.028544	0.030662	0.028993	0.020456	0.048188	0.026698	0.055954	0.013441	0.023737	0.019248	0.040569	0.028641	0.024676	0.02664	0.009933	0.014123	0.020966
SFO.FA	0.041173	0.048032	0.016475	0.016089	0.047298	0.012907	0.022392	0.023237	0.022903	0.027204	0.035864	0.039	0.019834	0.017363	0.022971	0.020059	0.041291	0.01234	0.012033	0.019523	0.012787	0.016562
SLF.FA	0.052354	0.059742	0.027484	0.018745	0.057207	0.026942	0.044883	0.040692	0.028433	0.03162	0.04075	0.036582	0.029654	0.013146	0.02074	0.035524	0.033191	0.02226	0.029898	0.01079	0.010478	0.023645
SS.FA	0.058967	0.058861	0.032749	0.022207	0.069533	0.012564	0.039489	0.042147	0.019782	0.021539	0.033107	0.041287	0.027878	0.019571	0.018481	0.024713	0.053197	0.014715	0.02133	0.012384	0.008234	0.030224
UNC.FA	0.033042	0.034398	0.031442	0.007862	0.028405	0.019487	0.0493	0.030286	0.029536	0.030388	0.019738	0.003749	0.019771	0.026899	0.012909	0.019017	0.045909	0.014509	0.016467	0.013338	0.009141	0.020498
ACR.AD	0.053031	0.029109	0.034265	0.033155	0.037891	0.02067	0.038207	0.017677	0.046713	0.011829	0.022861	0.025244	1e-06	0.018149	0.009706	0.015167	0.040319	1e-06	1e-06	0.008378	0.003711	0.017721
ALIC.AD	0.03745	0.030102	0.051057	0.00427	0.024821	0.019443	0.017633	0.016324	0.00108	0.007488	0.029672	0.005214	1e-06	0.023488	0.012187	0.028501	0.036608	0.001242	0.007633	0.011763	0.006444	0.013387
Average.AD	0.053721	0.046002	0.032337	0.011277	0.042988	0.029979	0.046434	0.026212	0.035439	0.022662	0.032871	0.022881	0.002588	0.023559	0.010493	0.026235	0.039333	1e-06	0.012607	0.017743	0.007559	0.015315
BCC.AD	0.040486	0.046671	0.028231	0.027863	0.035172	0.014876	0.042456	0.014544	0.016826	0.017981	0.024235	0.019985	0.011267	0.02183	0.010457	0.020061	0.027773	0.008055	0.010566	0.00863	0.008804	0.011577
CGC.AD	0.054081	0.062371	0.030154	0.026438	0.021014	0.026807	0.023182	0.003458	0.020156	0.02393	0.030588	0.03008	0.000705	0.012214	0.035409	0.021257	0.033637	0.010659	0.012841	0.014655	0.001832	0.008549
CGH.AD	0.056779	0.024863	0.046886	0.019766	0.014188	0.010109	0.042793	0.01701	0.018861	0.003022	0.025724	0.027964	1e-06	0.019957	0.019294	1e-06	0.016777	0.005691	0.005822	0.01035	0.019785	0.000608
CST.AD	0.03268	0.035906	0.047358	0.021988	0.01726	0.007356	0.030057	0.013031	0.001954	0.017887	0.020623	0.010403	1e-06	0.011521	0.013544	0.028551	0.012615	0.0309	1e-06	0.014242	0.017407	0.003372
EC.AD	0.062535	0.061817	0.05218	0.01033	0.00944	0.02758	0.023771	0.019676	0.014335	0.020412	0.03352	0.024826	1e-06	0.023956	0.007621	0.016489	0.022873	1e-06	0.005474	0.00561	0.000922	0.010793
FX.AD	0.052488	0.045048	0.042954	0.042395	0.051906	1e-06	0.042137	0.030849	0.017137	0.032633	0.004239	0.040182	1.6e-05	0.026838	0.02544	0.023106	0.02153	0.004843	0.019911	0.0215	0.008007	0.021055
FXST.AD	0.029779	0.052168	0.03782	0.037278	0.014009	0.024196	0.007082	0.007093	0.009133	0.017563	0.026903	0.025324	1e-06	0.018417	0.006465	0.026156	0.025191	0.009993	1e-06	0.00657	0.005272	0.009388
GCC.AD	0.045831	0.03942	0.034698	0.025433	0.035058	0.030983	0.04698	0.030766	0.04208	0.01526	0.033091	0.012653	0.010812	0.014274	0.022078	0.021737	0.040393	0.003135	0.009558	0.020497	0.005294	0.015075
IFO.AD	0.029895	0.044236	0.004792	0.039329	0.014263	0.003513	0.033952	0.03603	0.023921	1e-06	0.017125	0.022468	0.00972	0.006977	0.021321	0.018375	0.024334	0.023324	0.00983	1e-06	1e-06	0.00026
PCR.AD	0.039952	0.032942	0.040716	0.029423	0.042478	0.031475	0.033685	0.011785	0.022371	0.009976	0.02569	0.021119	0.010245	0.007178	0.01251	0.039966	0.034003	0.006207	0.00869	0.00957	0.000965	0.011302
PLIC.AD	0.061868	0.043791	0.045484	0.021461	0.030717	0.016613	0.037243	0.017983	0.020998	0.026228	0.021887	0.039596	1e-06	0.028244	0.025676	0.037812	0.029377	0.006657	0.025627	0.009486	0.001591	0.010312
PTR.AD	0.035164	0.049809	0.010711	0.00705	0.026074	0.028803	0.032744	0.02836	0.025659	0.013129	0.036386	0.017711	0.011241	0.023315	0.006758	0.01427	0.036807	0.000959	0.014802	0.010548	0.011245	0.012626
RLIC.AD	0.044116	0.023515	0.052543	0.00039	0.038351	0.024301	0.035783	0.02357	0.021193	0.020027	0.030651	0.016903	1e-06	0.019867	0.010111	0.01921	0.023853	0.011928	0.008634	0.001165	0.003119	0.009872
SCC.AD	0.053226	0.053445	0.04692	0.016296	0.043279	0.016363	0.038747	0.021217	0.012323	0.008516	0.022874	0.011395	0.011114	0.023342	0.018072	0.019221	0.024457	0.02154	0.004245	0.014334	0.003915	0.011374
SCR.AD	0.053746	0.036215	0.028836	0.021232	0.029594	0.023047	0.03415	0.013004	0.025589	0.027289	0.027581	0.026182	1e-06	0.0117	0.023116	0.033317	0.034466	0.014236	0.010858	0.007035	0.012006	0.023947
SFO.AD	0.052135	0.038296	0.032126	0.009432	0.020442	0.016913	0.023559	0.011807	0.00784	0.046115	0.009674	0.010086	0.01125	0.018396	0.007672	0.019657	0.02949	0.014167	0.005154	1e-06	1e-06	0.017202
SLF.AD	0.054127	0.061048	0.057621	0.018792	0.038004	0.040444	0.037486	0.031444	0.048583	0.021309	0.035003	0.015623	0.013772	0.022564	0.012768	0.031257	0.040279	0.011112	0.012808	0.008632	0.007474	0.019879
SS.AD	0.0474	0.041109	0.039367	0.006602	0.031055	0.01956	0.032204	0.014245	0.010988	0.017472	0.029817	0.028826	1e-06	0.025494	0.005188	0.005102	0.018669	1e-06	0.007219	0.017188	0.014314	0.013406
UNC.AD	0.022788	0.022809	0.032117	0.014772	0.018793	0.016568	0.016876	0.027834	0.029271	0.00607	0.019314	0.00637	0.009446	0.018549	0.020342	0.016877	0.026105	0.011017	0.012097	0.000589	1e-06	0.000663
ACR.MD	0.050315	0.021793	0.036164	0.041525	0.05884	0.029979	0.043766	0.029174	0.041829	0.02881	0.039944	0.027219	0.006314	0.012312	0.012403	0.038064	0.048543	1e-06	0.016201	0.011435	0.011842	0.030234
ALIC.MD	0.04728	0.048402	0.031387	0.009881	0.034388	0.01577	0.036023	0.02004	0.006233	0.013914	0.031126	0.016502	0.000457	0.019456	1e-06	0.033669	0.046618	1e-06	0.013623	0.006962	0.002274	0.021519
Average.MD	0.054916	0.045704	0.035336	0.019352	0.066444	0.025355	0.048598	0.035482	0.031839	0.027558	0.046006	0.02114	0.014248	0.013378	0.013768	0.031614	0.046824	1e-06	0.020017	0.016384	0.005321	0.023993
BCC.MD	0.056027	0.023944	0.033211	0.039586	0.043554	0.014894	0.045128	0.023312	0.027452	0.022422	0.033247	0.015004	0.020705	0.005611	0.005049	0.031837	0.028916	1e-06	0.005133	0.009372	0.002578	0.020361
CGC.MD	0.035479	0.040614	0.016881	0.017877	0.044394	0.025083	0.034061	0.013513	0.027588	0.020551	0.029668	0.012731	0.022135	0.004744	0.015514	0.021521	0.045768	0.001711	0.011271	0.008451	0.003815	0.025933
CGH.MD	0.040517	0.035721	0.029712	0.026953	0.040974	0.018677	0.034637	0.006183	0.016193	1e-06	0.019013	0.033933	0.003285	0.01425	0.020836	0.017895	0.01302	0.005853	0.012308	0.014098	0.014339	0.003416
CST.MD	0.037602	0.047868	0.038967	0.027001	0.024151	0.006492	0.028424	0.008409	0.004877	0.026329	0.026464	0.020229	0.016562	0.015442	0.013714	0.028242	0.016132	0.028712	0.00092	0.013154	0.010291	0.005894
EC.MD	0.051036	0.057616	0.018186	1e-06	0.027897	0.018788	0.028142	0.019474	0.012493	0.016314	0.033268	0.026979	0.000139	0.012652	0.012854	0.022122	0.02426	1e-06	0.005537	0.008164	1e-06	0.011322
FX.MD	0.04268	0.040377	0.04126	0.040147	0.044322	0.000394	0.034242	0.02702	0.016276	0.032938	0.008776	0.04215	1e-06	0.022715	0.025809	0.027515	0.018683	0.005757	0.013184	0.02329	0.010019	0.020061
FXST.MD	0.024702	0.024137	0.017291	0.030667	0.035538	0.01861	0.010015	0.026919	0.011688	0.022686	0.035208	0.03537	0.014439	0.016286	0.001836	0.01544	0.036967	0.00687	0.007391	0.005668	0.000542	0.008054
GCC.MD	0.055743	0.018804	0.040277	0.03702	0.048322	0.032108	0.043077	0.04569	0.041504	0.024459	0.032609	0.00907	0.01226	0.008187	0.003246	0.028295	0.043583	1e-06	0.006876	0.007445	0.008408	0.021097
IFO.MD	0.033034	0.012331	0.020539	1e-06	0.010588	0.0107	0.036877	0.023066	0.007144	1e-06	0.009863	0.015042	0.010369	0.003237	0.008924	0.005019	0.01735	0.007845	0.011979	0.006906	0.002473	0.004068
PCR.MD	0.031629	0.024342	0.032823	0.022393	0.047296	0.035639	0.049794	0.035105	0.031715	0.020997	0.032649	0.016571	0.019618	0.023826	0.011238	0.030584	0.049443	0.000668	0.020967	0.008083	0.006506	0.02452
PLIC.MD	0.04712	0.023925	0.027604	0.002367	0.037574	0.021342	0.035532	0.012887	0.021472	0.019531	0.022501	0.015015	0.000849	0.008296	0.005751	0.031686	0.027338	0.002286	0.010515	1e-06	1e-06	0.002936
PTR.MD	0.033138	0.048705	0.015079	0.021449	0.035805	0.024929	0.048203	0.037107	0.029973	0.027566	0.037084	0.01766	0.013592	0.022998	0.015309	0.021359	0.05022	1e-06	0.022196	0.00984	0.007324	0.026913
RLIC.MD	0.034982	0.027653	0.034002	0.009437	0.070604	0.026417	0.049743	0.018212	0.024103	0.020529	0.026419	0.018242	0.005947	0.012827	0.010473	0.012054	0.038122	0.000912	0.016833	0.003013	1e-06	0.024294
SCC.MD	0.040827	0.038866	0.033055	0.016748	0.050406	0.024243	0.038719	0.019856	0.026193	0.013519	0.035152	0.01089	0.006448	0.016587	0.011176	0.018088	0.026605	0.006283	0.006878	0.017615	0.01389	0.022254
SCR.MD	0.044211	0.027605	0.043251	0.028599	0.049276	0.026974	0.040341	0.026719	0.030026	0.031432	0.026796	0.023763	0.008568	0.013511	0.014174	0.034379	0.05217	1e-06	0.016263	0.012757	0.006526	0.02917
SFO.MD	0.03038	0.03419	0.016703	0.022196	0.02413	0.016405	0.024032	0.03217	0.013128	0.040408	0.0082	0.022436	0.005011	0.002446	0.00057	0.027882	0.046621	0.00943	0.000927	1e-06	1e-06	0.017862
SLF.MD	0.057395	0.043785	0.037079	0.023126	0.059053	0.039968	0.054113	0.027677	0.028987	0.026902	0.037624	0.019368	0.022551	0.017539	0.013469	0.027459	0.048095	1e-06	0.022075	0.011314	0.009055	0.033072
SS.MD	0.04062	0.0333	0.018366	0.014057	0.049253	0.024652	0.039618	0.024066	0.02256	0.01477	0.037772	0.04027	0.018751	0.017203	0.007125	0.010044	0.03881	0.006234	0.015203	0.025248	0.007297	0.02426
UNC.MD	0.012781	0.031004	0.027945	0.019054	0.036795	0.022054	0.032888	0.036231	0.022849	0.016098	0.014091	1e-06	0.019218	0.014326	0.0086	0.023345	0.029736	0.021656	0.010211	0.001409	0.002401	0.006459
ACR.MO	0.069689	0.074932	0.034407	0.019606	0.015837	0.008035	0.037499	0.004243	0.03436	0.01799	0.005976	0.036909	0.015679	0.022883	0.014836	0.008656	0.022054	0.001651	0.018884	0.009266	1e-06	0.010146
ALIC.MO	0.069722	0.070562	0.036945	0.040019	0.041307	0.012216	0.033665	0.008599	0.023205	0.008326	0.027425	0.035929	0.023481	0.026114	0.028857	0.037436	0.029002	0.008747	0.024984	0.013122	0.007027	0.018801
Average.MO	0.076215	0.082576	0.031206	0.01954	0.021433	0.025562	0.03297	0.027415	0.024275	0.023721	0.038469	0.035102	0.024547	0.025782	0.022284	0.023446	0.028978	0.019016	0.014881	0.01949	0.004501	0.026137
BCC.MO	0.056556	0.052722	0.034842	0.039288	0.041942	0.01197	0.037703	0.035059	0.022151	0.026703	0.028574	0.025493	0.005826	0.002525	0.02559	0.034308	0.015618	0.002687	0.007523	0.006781	1e-06	0.006509
CGC.MO	0.051375	0.076969	0.035537	0.0393	0.047838	0.020467	0.020736	0.019911	0.033308	0.0325	0.038807	0.043732	0.007797	0.021882	0.038557	0.030535	0.02037	0.007445	0.009006	0.023886	0.015203	0.003765
CGH.MO	0.065419	0.047871	0.026219	0.018768	0.015277	0.010624	0.020281	0.011361	0.014086	0.025421	0.018129	0.043825	0.014637	0.021103	0.00606	1e-06	0.009957	0.015328	0.008569	0.033452	0.016535	0.007736
CST.MO	0.047732	0.00469	0.044892	0.014201	0.016903	0.017349	0.019994	0.024211	1e-06	0.008913	0.031461	0.028347	0.009881	0.02324	0.004273	0.003055	0.015081	0.012194	0.005335	0.017872	0.017481	1e-06
EC.MO	0.068069	0.042815	0.025383	0.047088	0.027698	0.012506	0.044177	0.041605	0.024045	0.01156	0.022467	0.019482	1e-06	0.010291	0.023536	0.031049	0.018243	0.014774	0.022699	0.015393	0.007938	0.012727
FX.MO	0.018097	0.011961	0.020915	0.018874	0.025385	0.008426	0.015543	0.013594	0.012641	0.023562	0.01035	0.035894	0.006595	0.006133	0.012088	0.032067	0.001767	0.013165	1e-06	0.01587	0.014945	0.008841
FXST.MO	0.042204	0.047541	0.074758	0.043249	0.031744	0.012245	0.018254	0.029921	0.014938	0.024265	0.006692	0.011095	0.004773	0.023122	0.013909	0.023725	0.041436	0.001268	0.003573	0.024722	0.014614	0.012066
GCC.MO	0.062653	0.062717	0.016139	0.016949	0.027977	0.018362	0.038441	0.004804	0.029829	0.031943	0.014774	0.014969	0.007374	0.015658	0.031633	0.024064	0.031108	0.003485	0.011429	0.002161	0.006622	0.010511
IFO.MO	0.054839	0.049142	0.017444	0.014822	0.017002	0.012221	0.041238	0.030857	0.016074	0.024554	0.023998	0.038913	0.013318	0.02114	0.017347	0.030191	0.042127	0.017258	0.002383	0.017629	0.013783	0.014057
PCR.MO	0.042802	0.059363	0.038308	0.037024	0.039073	0.01263	0.031495	0.013187	0.011539	0.041126	0.01402	0.030996	0.001133	0.021959	0.017038	0.033606	0.022942	0.009469	0.009148	0.008249	0.006164	0.010795
PLIC.MO	0.075519	0.085985	0.037247	0.044497	0.06079	0.016993	0.049586	0.031581	0.023665	0.034332	0.037545	0.046784	0.006964	0.030448	0.038525	0.037945	0.028521	0.013609	0.02988	0.014923	0.00703	0.028767
PTR.MO	0.055631	0.034855	0.019651	0.023808	0.030059	0.015786	0.018759	0.025423	0.037522	0.011924	0.023925	0.013412	0.007201	0.028283	0.020163	0.024105	0.028316	0.008277	0.009873	0.011598	0.001124	0.001117
RLIC.MO	0.065956	0.049992	0.047422	0.030229	0.025813	0.013482	0.02861	0.054301	0.012201	0.04407	0.034274	0.065106	1e-06	0.019857	0.010808	0.033499	0.03342	0.016831	0.008292	0.013963	0.003299	0.006692
SCC.MO	0.063745	0.064365	0.049908	0.044013	0.043443	0.012137	0.03724	0.026959	0.002813	0.04291	0.021651	0.022299	0.008671	0.008153	0.021554	0.018719	0.017367	0.0074	0.011902	0.018285	0.001428	0.022663
SCR.MO	0.063817	0.054302	0.030499	0.022643	0.032012	0.015912	0.045089	0.028921	0.022549	0.031405	0.025444	0.033601	0.000995	0.019948	0.025924	0.043364	0.020583	0.033299	0.02487	0.021128	0.0031	0.024112
SFO.MO	0.061009	0.038015	0.030259	0.030784	0.036044	0.017147	0.007336	0.021564	0.022606	0.026964	0.033723	0.029011	0.006212	0.015926	0.021012	0.014419	0.006277	0.018227	0.00819	0.021393	1e-06	0.012197
SLF.MO	0.039795	0.057784	0.029582	0.01208	0.031633	0.020268	0.02141	0.027063	0.038054	0.012439	0.033954	0.033689	0.006866	0.021026	0.014889	0.027543	0.018583	0.020732	0.021743	0.016503	0.000454	0.010336
SS.MO	0.025988	0.056706	0.042374	0.018038	0.014501	0.003923	0.025799	0.036574	0.01419	0.012875	0.019802	0.027532	1e-06	0.032982	0.010579	0.025199	0.015323	0.010083	1e-06	0.010338	0.01584	0.006324
UNC.MO	0.0109	1e-06	0.01552	0.006779	0.00902	0.001637	0.019368	0.007232	0.00622	0.011926	0.001404	0.016803	0.00051	0.004833	0.032038	1e-06	0.013878	0.008079	0.006029	0.009704	0.006993	1e-06
ACR.RD	0.051243	0.034945	0.038226	0.041706	0.062653	0.029642	0.045162	0.036318	0.036187	0.033762	0.041783	0.025995	0.01381	0.015661	0.016423	0.044079	0.050885	1e-06	0.02267	0.014964	0.011449	0.033423
ALIC.RD	0.064211	0.058268	0.022218	0.018443	0.042629	0.021202	0.033379	0.020562	0.01276	0.01691	0.026972	0.030809	0.012143	0.016798	0.00087	0.0339	0.051359	0.001186	0.020752	0.011766	0.00683	0.023237
Average.RD	0.056803	0.049539	0.035601	0.024541	0.072419	0.024485	0.050035	0.039599	0.026792	0.029742	0.04814	0.018717	0.026319	0.011659	0.018114	0.034947	0.050858	1e-06	0.020016	0.017195	0.00238	0.028393
BCC.RD	0.077443	0.034242	0.03406	0.045594	0.059969	0.018907	0.036869	0.038652	0.022898	0.025385	0.03777	0.017466	0.021409	0.002733	0.010906	0.041075	0.028847	1e-06	0.003502	0.014141	1e-06	0.021893
CGC.RD	0.061942	0.050565	0.023073	0.030396	0.069624	0.025756	0.040582	0.028159	0.035089	0.024714	0.029683	0.037198	0.029833	0.00856	0.02561	0.041807	0.040376	1e-06	0.012962	0.018044	0.009577	0.025778
CGH.RD	0.056791	0.051758	0.0331	0.023475	0.051237	0.009518	0.017519	3.7e-05	0.017947	1e-06	0.010564	0.040584	0.023569	0.02184	0.01914	0.024335	0.018462	0.00142	0.024015	0.017505	0.008052	0.006243
CST.RD	0.04547	0.048278	0.021063	0.036421	0.016749	0.011183	0.018014	0.016138	0.012712	0.022448	0.03272	0.03111	0.030713	0.022316	0.012976	0.025691	0.01953	0.016748	0.004417	0.014092	0.003521	0.005085
EC.RD	0.047247	0.064073	0.020214	0.002401	0.035129	0.015718	0.036233	0.035625	0.01469	0.008429	0.028971	0.03383	0.007411	0.012865	0.018687	0.020341	0.0277	0.017729	0.01123	0.010596	1e-06	0.013905
FX.RD	0.05692	0.054285	0.027469	0.038314	0.077203	0.016725	0.039052	0.012267	0.023278	0.01667	0.034137	0.024125	0.011471	0.006263	0.007641	0.025237	0.03984	0.014053	0.01365	0.014755	0.00836	0.031424
FXST.RD	0.045375	0.020981	0.025006	0.027232	0.047597	0.010174	0.020302	0.042709	0.020294	0.032907	0.030441	0.02796	0.043731	0.023013	0.013327	0.020727	0.056325	0.000755	0.0111	0.017556	1e-06	0.009137
GCC.RD	0.071955	0.022529	0.031767	0.029695	0.056138	0.030745	0.033241	0.046887	0.029496	0.027512	0.028707	0.013862	0.016442	0.012111	0.006691	0.038833	0.046889	1e-06	0.004679	0.006332	0.004659	0.021458
IFO.RD	0.059537	0.041766	0.026749	0.007702	0.019782	0.017374	0.037209	0.028027	0.021695	0.00947	0.01675	0.037227	0.016517	0.027318	0.007683	0.021653	0.023612	0.011143	0.018958	0.013673	1e-06	0.021033
PCR.RD	0.037097	0.031331	0.02106	0.01953	0.045791	0.029394	0.051687	0.043679	0.030926	0.030922	0.028153	0.018922	0.027179	0.028332	0.013908	0.025665	0.051123	0.006835	0.022496	0.005211	0.009312	0.027381
PLIC.RD	0.053755	0.051665	0.011647	0.02929	0.047904	0.019767	0.038616	0.014618	0.015533	0.029496	0.031623	0.037093	0.013558	0.023713	0.004929	0.040876	0.040469	0.024366	0.017396	0.013003	0.01667	0.01664
PTR.RD	0.040058	0.047323	0.024206	0.030707	0.048022	0.023492	0.049706	0.042237	0.034621	0.032392	0.027028	0.021205	0.020997	0.018187	0.024057	0.025808	0.057323	0.007695	0.022977	0.006408	0.007718	0.028435
RLIC.RD	0.051892	0.048101	0.021712	0.021901	0.063683	0.020156	0.053853	0.028271	0.009153	0.02984	0.029625	0.038537	0.017918	0.016378	0.013559	0.020635	0.05419	0.01427	0.019134	0.006246	0.001158	0.022243
SCC.RD	0.05692	0.054285	0.027469	0.038314	0.077203	0.016725	0.039052	0.012267	0.023278	0.01667	0.034137	0.024125	0.011471	0.006263	0.007641	0.025237	0.03984	0.014053	0.01365	0.014755	0.00836	0.031424
SCR.RD	0.02574	0.037566	0.020816	0.03034	0.048326	0.027843	0.042208	0.040925	0.018805	0.042875	0.027258	0.043712	0.017161	0.022986	0.012046	0.037127	0.047879	0.008302	0.026227	0.015688	0.008361	0.027754
SFO.RD	0.027746	0.041597	0.017997	0.028398	0.039524	0.015578	0.023683	0.033468	0.022897	0.035447	0.019805	0.02968	0.007383	0.009977	0.007874	0.027437	0.054519	0.014697	0.001422	0.012482	0.001536	0.019518
SLF.RD	0.054034	0.043437	0.028409	0.02514	0.062048	0.034497	0.052191	0.035668	0.023626	0.029658	0.038186	0.030159	0.025223	0.014046	0.019465	0.030555	0.043254	0.003051	0.026837	0.00768	0.008001	0.032184
SS.RD	0.042682	0.040544	0.016129	0.018391	0.060797	0.01879	0.042108	0.036113	0.025342	0.016545	0.038055	0.043089	0.029896	0.018541	0.0112	0.017761	0.048367	0.013045	0.020555	0.02264	0.00402	0.028099
UNC.RD	0.01451	0.03572	0.0292	0.02173	0.030663	0.023768	0.039155	0.041754	0.028587	0.023802	0.01723	1e-06	0.023786	0.013956	0.00609	0.02278	0.035303	0.023365	0.013257	0.006149	0.004152	0.013891
