## Supplementary_tables for "Large-scale GWAS reveals genetic architecture of brain white matter microstructure and genetic overlap with cognitive and mental health traits (n=17,706)": Supp_Table4.xlsx

### Sheet: supp_table4
DTI_ID	Always_inacive	CNS_active	CNS_inactive
ACR.FA	0.105735	0.465697	0.337363
ALIC.FA	0.116088	0.397925	0.305985
Average.FA	0.135714	0.510868	0.263343
BCC.FA	0.151624	0.412214	0.217018
CGC.FA	0.206169	0.369751	0.285963
CGH.FA	0.172009	0.231841	0.233766
CST.FA	0.090449	0.115474	0.14915
EC.FA	0.124761	0.368246	0.251776
FX.FA	0.036965	0.272765	0.243295
FXST.FA	0.073565	0.34604	0.299393
GCC.FA	0.068467	0.445884	0.215788
IFO.FA	0.206817	0.297162	0.259192
PCR.FA	0.069065	0.386507	0.30546
PLIC.FA	0.073216	0.4322	0.331867
PTR.FA	0.157597	0.39374	0.268289
RLIC.FA	0.089179	0.404501	0.329978
SCC.FA	0.105662	0.430612	0.294342
SCR.FA	0.075204	0.372721	0.315891
SFO.FA	0.072005	0.29283	0.294554
SLF.FA	0.126511	0.424254	0.314311
SS.FA	0.121001	0.400323	0.293726
UNC.FA	0.070033	0.316134	0.265975
ACR.AD	0.058679	0.407163	0.159987
ALIC.AD	0.093165	0.267354	0.148007
Average.AD	0.03827	0.420618	0.265991
BCC.AD	0.079472	0.268111	0.234813
CGC.AD	0.11746	0.347495	0.204585
CGH.AD	0.123879	0.242283	0.16423
CST.AD	0.141734	0.193272	0.140824
EC.AD	0.069708	0.321552	0.231322
FX.AD	0.085556	0.276426	0.360388
FXST.AD	0.04788	0.294573	0.211145
GCC.AD	0.082264	0.374367	0.241178
IFO.AD	0.139637	0.203998	0.113031
PCR.AD	0.084145	0.338267	0.21456
PLIC.AD	0.075035	0.366318	0.246771
PTR.AD	0.06579	0.356305	0.177172
RLIC.AD	0.089249	0.26832	0.253126
SCC.AD	0.088642	0.358791	0.187647
SCR.AD	0.079961	0.311165	0.253068
SFO.AD	0.088024	0.265679	0.128114
SLF.AD	0.156867	0.410899	0.238957
SS.AD	0.058413	0.330591	0.183625
UNC.AD	1e-06	0.248922	0.221656
ACR.MD	0.062602	0.49029	0.262159
ALIC.MD	0.08488	0.257389	0.234295
Average.MD	0.058456	0.463159	0.293047
BCC.MD	0.073501	0.330204	0.217356
CGC.MD	0.049736	0.317675	0.230299
CGH.MD	0.121175	0.257043	0.151672
CST.MD	0.126287	0.191287	0.244288
EC.MD	0.037483	0.286718	0.222739
FX.MD	0.047217	0.265191	0.366615
FXST.MD	0.068046	0.30711	0.157249
GCC.MD	0.05969	0.409993	0.2344
IFO.MD	0.060141	0.22148	0.057203
PCR.MD	0.06119	0.394787	0.2871
PLIC.MD	0.0521	0.324866	0.117409
PTR.MD	0.03412	0.431614	0.280987
RLIC.MD	0.010229	0.385805	0.272313
SCC.MD	0.04048	0.363292	0.219169
SCR.MD	0.049476	0.357814	0.334678
SFO.MD	0.030913	0.252693	0.213015
SLF.MD	0.048703	0.479388	0.309828
SS.MD	0.014065	0.407444	0.282927
UNC.MD	0.011395	0.28931	0.222258
ACR.MO	0.081877	0.245111	0.268065
ALIC.MO	0.14188	0.341506	0.273115
Average.MO	0.151193	0.287167	0.344124
BCC.MO	0.114717	0.28828	0.235802
CGC.MO	0.220227	0.334547	0.239175
CGH.MO	0.12539	0.190672	0.20235
CST.MO	0.093111	0.217241	0.142323
EC.MO	0.073357	0.330829	0.297852
FX.MO	0.014705	0.155201	0.246865
FXST.MO	0.056586	0.329035	0.288716
GCC.MO	0.127196	0.271643	0.196209
IFO.MO	0.177056	0.227098	0.218253
PCR.MO	0.10161	0.250879	0.312819
PLIC.MO	0.150897	0.405501	0.378868
PTR.MO	0.143058	0.107014	0.282445
RLIC.MO	0.141543	0.261302	0.350963
SCC.MO	0.132687	0.298573	0.289198
SCR.MO	0.098142	0.37502	0.305618
SFO.MO	0.165593	0.242511	0.165354
SLF.MO	0.21001	0.221487	0.198954
SS.MO	0.122133	0.111013	0.317124
UNC.MO	1e-06	0.117035	0.124897
ACR.RD	0.077082	0.489002	0.316226
ALIC.RD	0.098629	0.319783	0.26807
Average.RD	0.089611	0.482327	0.283284
BCC.RD	0.125334	0.379347	0.220888
CGC.RD	0.135875	0.351041	0.300131
CGH.RD	0.150349	0.253988	0.202577
CST.RD	0.124245	0.164961	0.292179
EC.RD	0.062759	0.303082	0.246182
FX.RD	0.02263	0.259751	0.34609
FXST.RD	0.097714	0.351003	0.219452
GCC.RD	0.052232	0.421804	0.231859
IFO.RD	0.145537	0.285596	0.175037
PCR.RD	0.053307	0.374497	0.345736
PLIC.RD	0.046109	0.403827	0.282582
PTR.RD	0.08275	0.428482	0.290927
RLIC.RD	0.035097	0.425898	0.319274
SCC.RD	0.067401	0.432902	0.24766
SCR.RD	0.050532	0.39131	0.364942
SFO.RD	0.061455	0.268992	0.27994
SLF.RD	0.05328	0.459302	0.333951
SS.RD	0.048667	0.411437	0.312281
UNC.RD	0.03713	0.294411	0.262272
