## Supplementary_tables for "Large-scale GWAS reveals genetic architecture of brain white matter microstructure and genetic overlap with cognitive and mental health traits (n=17,706)": Supp_Table5.xlsx

### Sheet: supp_table5
DTI_ID	P-value<5e-08	P-value<5e-09	P-value<4.5e-10
ACR.FA	516	360	330
ALIC.FA	3519	2947	287
Average.FA	672	447	157
BCC.FA	213	135	35
CGC.FA	171	118	73
CGH.FA	23	3	0
CST.FA	8	1	0
EC.FA	38	19	11
FX.FA	566	270	108
FXST.FA	3006	350	136
GCC.FA	2739	144	119
IFO.FA	317	254	116
PCR.FA	139	90	78
PLIC.FA	141	92	57
PTR.FA	115	100	86
RLIC.FA	380	265	82
SCC.FA	519	408	290
SCR.FA	223	98	74
SFO.FA	213	204	139
SLF.FA	178	69	36
SS.FA	134	102	95
UNC.FA	52	12	7
ACR.AD	150	124	114
ALIC.AD	23	9	7
Average.AD	157	117	112
BCC.AD	69	60	18
CGC.AD	140	63	0
CGH.AD	56	11	11
CST.AD	1	0	0
EC.AD	2781	110	77
FX.AD	507	419	393
FXST.AD	26	2	0
GCC.AD	157	118	98
IFO.AD	3345	2706	87
PCR.AD	125	87	78
PLIC.AD	309	185	47
PTR.AD	108	36	29
RLIC.AD	24	11	10
SCC.AD	158	49	19
SCR.AD	191	130	112
SFO.AD	6	0	0
SLF.AD	3820	2788	167
SS.AD	98	78	76
UNC.AD	24	11	4
ACR.MD	1047	182	144
ALIC.MD	3532	3302	3244
Average.MD	3192	260	161
BCC.MD	116	99	89
CGC.MD	3476	2901	149
CGH.MD	110	94	80
CST.MD	429	225	104
EC.MD	3512	3173	393
FX.MD	519	423	386
FXST.MD	86	76	34
GCC.MD	3634	3015	167
IFO.MD	96	72	30
PCR.MD	241	154	124
PLIC.MD	110	23	12
PTR.MD	314	183	125
RLIC.MD	239	140	109
SCC.MD	231	168	131
SCR.MD	367	175	156
SFO.MD	111	27	3
SLF.MD	236	193	170
SS.MD	202	142	122
UNC.MD	137	86	65
ACR.MO	1	0	0
ALIC.MO	84	4	1
Average.MO	16	0	0
BCC.MO	250	230	210
CGC.MO	190	149	72
CGH.MO	9	0	0
CST.MO	18	6	0
EC.MO	27	0	0
FX.MO	31	16	0
FXST.MO	0	0	0
GCC.MO	26	2	0
IFO.MO	67	0	0
PCR.MO	90	68	54
PLIC.MO	190	107	42
PTR.MO	0	0	0
RLIC.MO	320	175	66
SCC.MO	103	102	88
SCR.MO	492	248	132
SFO.MO	0	0	0
SLF.MO	13	0	0
SS.MO	2	0	0
UNC.MO	4	0	0
ACR.RD	285	173	137
ALIC.RD	3890	3650	3294
Average.RD	3441	873	189
BCC.RD	188	79	52
CGC.RD	165	115	105
CGH.RD	174	79	70
CST.RD	791	568	331
EC.RD	381	331	311
FX.RD	489	420	366
FXST.RD	3306	3102	2723
GCC.RD	3462	853	179
IFO.RD	43	31	16
PCR.RD	154	130	108
PLIC.RD	185	40	32
PTR.RD	192	160	117
RLIC.RD	192	143	110
SCC.RD	649	502	340
SCR.RD	155	132	121
SFO.RD	396	328	228
SLF.RD	257	205	128
SS.RD	154	135	123
UNC.RD	113	57	12
sum	69089	41928	19530
