## Supplementary_tables for "Large-scale GWAS reveals genetic architecture of brain white matter microstructure and genetic overlap with cognitive and mental health traits (n=17,706)": Supp_Table7.xlsx

### Sheet: Supp_Table
DTI_ID	P-value<5e-08	P-value<5e-09	P-value<4.5e-10
ACR.FA	30	16	8
ALIC.FA	9	6	3
Average.FA	35	24	18
BCC.FA	10	4	3
CGC.FA	12	6	4
CGH.FA	2	2	0
CST.FA	3	1	0
EC.FA	5	2	1
FX.FA	14	7	5
FXST.FA	5	3	3
GCC.FA	18	7	4
IFO.FA	16	10	7
PCR.FA	12	9	7
PLIC.FA	17	11	5
PTR.FA	13	10	7
RLIC.FA	16	10	6
SCC.FA	49	33	26
SCR.FA	21	16	8
SFO.FA	5	2	2
SLF.FA	23	14	6
SS.FA	16	8	6
UNC.FA	5	2	1
ACR.AD	18	10	8
ALIC.AD	4	1	1
Average.AD	28	14	12
BCC.AD	6	3	1
CGC.AD	6	4	0
CGH.AD	3	1	1
CST.AD	1	0	0
EC.AD	15	8	6
FX.AD	17	11	7
FXST.AD	1	1	0
GCC.AD	15	9	9
IFO.AD	21	9	3
PCR.AD	15	8	5
PLIC.AD	17	12	7
PTR.AD	9	5	4
RLIC.AD	4	1	1
SCC.AD	7	4	1
SCR.AD	13	8	6
SFO.AD	2	0	0
SLF.AD	20	9	5
SS.AD	8	6	6
UNC.AD	4	1	1
ACR.MD	39	26	19
ALIC.MD	20	12	8
Average.MD	43	30	25
BCC.MD	12	10	6
CGC.MD	38	22	14
CGH.MD	17	13	10
CST.MD	10	4	4
EC.MD	17	12	8
FX.MD	15	12	7
FXST.MD	7	5	3
GCC.MD	33	21	15
IFO.MD	12	11	9
PCR.MD	29	17	13
PLIC.MD	8	5	2
PTR.MD	25	20	14
RLIC.MD	32	19	11
SCC.MD	21	15	12
SCR.MD	30	15	13
SFO.MD	12	7	2
SLF.MD	30	19	15
SS.MD	29	18	12
UNC.MD	11	8	4
ACR.MO	1	0	0
ALIC.MO	7	2	1
Average.MO	5	0	0
BCC.MO	17	14	7
CGC.MO	9	3	2
CGH.MO	1	0	0
CST.MO	1	1	0
EC.MO	4	0	0
FX.MO	3	1	0
FXST.MO	0	0	0
GCC.MO	2	2	0
IFO.MO	3	0	0
PCR.MO	10	5	2
PLIC.MO	14	8	4
PTR.MO	0	0	0
RLIC.MO	11	8	5
SCC.MO	2	2	1
SCR.MO	16	11	10
SFO.MO	0	0	0
SLF.MO	5	0	0
SS.MO	2	0	0
UNC.MO	2	0	0
ACR.RD	40	28	18
ALIC.RD	26	16	10
Average.RD	42	28	25
BCC.RD	9	5	5
CGC.RD	22	11	10
CGH.RD	14	8	6
CST.RD	19	10	5
EC.RD	14	6	5
FX.RD	15	11	7
FXST.RD	14	6	4
GCC.RD	25	14	10
IFO.RD	6	3	2
PCR.RD	17	13	11
PLIC.RD	16	9	5
PTR.RD	25	18	13
RLIC.RD	26	18	10
SCC.RD	67	45	30
SCR.RD	25	13	10
SFO.RD	14	8	3
SLF.RD	31	27	13
SS.RD	25	16	11
UNC.RD	25	16	11
sum	1692	1035	696
