## Supplementary_tables for "Large-scale GWAS reveals genetic architecture of brain white matter microstructure and genetic overlap with cognitive and mental health traits (n=17,706)": Supp_Table8.xlsx

### Sheet: 5e-8
DTI_ID	CHR1	CHR2	CHR3	CHR4	CHR5	CHR6	CHR7	CHR8	CHR9	CHR10	CHR11	CHR12	CHR13	CHR14	CHR15	CHR16	CHR17	CHR18	CHR19	CHR20	CHR21	CHR22
ACR.FA	0	7	0	0	15	2	0	1	0	1	0	0	0	0	0	1	0	0	1	0	0	2
ALIC.FA	0	1	0	0	1	0	0	0	0	0	0	0	0	0	0	0	7	0	0	0	0	0
Average.FA	0	3	1	0	26	3	0	0	0	0	0	0	0	0	0	1	1	0	0	0	0	0
BCC.FA	0	0	0	0	6	0	0	1	0	0	0	0	0	0	0	1	0	0	0	0	0	2
CGC.FA	3	0	1	0	3	0	0	0	0	0	0	0	0	0	0	1	4	0	0	0	0	0
CGH.FA	0	0	0	0	1	0	0	0	0	0	0	0	0	1	0	0	0	0	0	0	0	0
CST.FA	1	1	0	0	0	0	0	0	0	0	0	0	0	1	0	0	0	0	0	0	0	0
EC.FA	2	1	0	1	1	0	0	0	0	0	0	0	0	0	0	0	0	0	0	0	0	0
FX.FA	0	1	2	0	0	0	2	0	0	1	3	1	0	1	0	3	0	0	0	0	0	0
FXST.FA	1	0	0	0	0	0	0	0	0	0	0	0	0	0	0	0	3	1	0	0	0	0
GCC.FA	0	3	0	0	7	0	0	0	0	0	0	0	1	0	0	0	4	0	0	0	0	3
IFO.FA	0	1	0	7	0	0	2	6	0	0	0	0	0	0	0	0	0	0	0	0	0	0
PCR.FA	0	0	0	0	10	0	0	0	0	0	0	0	0	0	0	1	0	0	0	0	0	1
PLIC.FA	0	1	0	0	1	0	2	0	0	0	0	2	0	0	5	2	0	0	3	0	0	1
PTR.FA	0	0	0	0	9	2	0	0	0	0	0	0	0	0	0	0	0	0	0	0	0	2
RLIC.FA	0	0	0	0	10	0	0	1	0	0	0	0	0	0	0	1	3	0	0	0	0	1
SCC.FA	0	0	0	0	30	7	1	0	3	0	0	1	0	0	0	0	0	0	0	0	0	7
SCR.FA	2	0	0	0	2	0	2	0	0	1	0	4	0	0	0	10	0	0	0	0	0	0
SFO.FA	0	0	0	0	5	0	0	0	0	0	0	0	0	0	0	0	0	0	0	0	0	0
SLF.FA	1	0	0	0	10	0	0	1	0	0	0	0	0	0	0	9	0	0	0	0	0	2
SS.FA	0	0	1	0	10	0	0	1	0	0	0	0	0	0	0	0	0	1	0	0	0	3
UNC.FA	0	0	0	0	2	0	1	0	1	0	0	0	0	0	0	0	0	0	0	0	0	1
ACR.AD	0	0	0	0	14	0	0	0	0	0	1	0	0	0	0	0	3	0	0	0	0	0
ALIC.AD	0	0	1	0	0	0	0	0	0	1	2	0	0	0	0	0	0	0	0	0	0	0
Average.AD	0	1	2	0	20	1	0	0	0	1	1	0	0	0	0	1	1	0	0	0	0	0
BCC.AD	0	1	1	0	4	0	0	0	0	0	0	0	0	0	0	0	0	0	0	0	0	0
CGC.AD	1	0	0	0	1	0	0	0	0	0	1	0	0	0	2	0	0	0	0	1	0	0
CGH.AD	0	0	0	0	2	0	0	0	0	0	0	0	0	1	0	0	0	0	0	0	0	0
CST.AD	0	0	0	0	0	1	0	0	0	0	0	0	0	0	0	0	0	0	0	0	0	0
EC.AD	0	1	0	0	7	0	0	0	0	0	1	0	0	0	0	0	6	0	0	0	0	0
FX.AD	0	0	3	0	0	0	0	0	0	1	0	1	0	2	0	5	1	0	3	1	0	0
FXST.AD	0	1	0	0	0	0	0	0	0	0	0	0	0	0	0	0	0	0	0	0	0	0
GCC.AD	0	0	2	0	9	0	1	0	0	0	0	1	0	0	0	0	2	0	0	0	0	0
IFO.AD	0	1	0	1	4	0	1	0	0	0	1	0	0	0	0	2	11	0	0	0	0	0
PCR.AD	0	0	0	0	7	6	0	0	0	0	1	0	0	0	0	0	1	0	0	0	0	0
PLIC.AD	1	0	2	0	1	0	0	0	0	1	8	0	0	0	0	2	0	0	2	0	0	0
PTR.AD	0	0	0	0	7	0	0	0	0	0	0	0	0	0	0	0	2	0	0	0	0	0
RLIC.AD	0	1	0	0	3	0	0	0	0	0	0	0	0	0	0	0	0	0	0	0	0	0
SCC.AD	1	0	1	0	1	0	0	0	0	0	3	0	1	0	0	0	0	0	0	0	0	0
SCR.AD	1	0	0	0	4	0	1	0	0	0	0	0	0	0	0	6	1	0	0	0	0	0
SFO.AD	0	0	0	0	0	0	0	1	0	0	0	0	0	0	0	0	1	0	0	0	0	0
SLF.AD	1	0	0	0	6	4	0	0	1	0	1	0	0	0	0	0	7	0	0	0	0	0
SS.AD	0	0	0	0	8	0	0	0	0	0	0	0	0	0	0	0	0	0	0	0	0	0
UNC.AD	0	0	0	0	2	1	0	0	0	0	0	0	0	0	0	0	1	0	0	0	0	0
ACR.MD	0	0	0	0	28	1	0	0	0	3	1	0	0	0	0	0	6	0	0	0	0	0
ALIC.MD	0	1	0	0	2	0	0	0	0	5	1	0	0	0	0	0	11	0	0	0	0	0
Average.MD	0	1	2	0	31	4	0	0	0	1	1	0	0	0	0	0	3	0	0	0	0	0
BCC.MD	0	0	0	0	10	0	0	0	0	0	0	0	0	0	0	0	2	0	0	0	0	0
CGC.MD	0	1	0	0	23	4	0	0	0	0	1	0	0	0	0	0	8	0	0	0	0	1
CGH.MD	0	2	0	0	13	0	0	0	0	0	1	0	0	0	0	0	0	0	0	0	0	1
CST.MD	0	0	0	0	0	8	0	0	0	0	0	0	0	0	2	0	0	0	0	0	0	0
EC.MD	0	2	0	0	10	0	0	0	0	0	1	0	0	0	0	0	4	0	0	0	0	0
FX.MD	0	1	3	0	0	0	0	0	0	1	0	1	0	1	0	5	1	0	2	0	0	0
FXST.MD	0	0	0	0	7	0	0	0	0	0	0	0	0	0	0	0	0	0	0	0	0	0
GCC.MD	0	1	0	0	19	1	0	2	1	0	0	0	0	0	0	0	9	0	0	0	0	0
IFO.MD	0	0	0	0	11	0	0	0	0	0	1	0	0	0	0	0	0	0	0	0	0	0
PCR.MD	0	0	0	0	18	9	0	0	0	0	0	0	0	0	0	0	1	0	0	0	0	1
PLIC.MD	0	0	0	0	6	0	0	0	0	0	1	0	0	0	0	0	1	0	0	0	0	0
PTR.MD	0	0	0	0	20	3	0	1	0	0	0	0	0	0	0	0	0	0	0	0	0	1
RLIC.MD	0	0	0	0	26	3	0	0	0	0	0	0	0	0	0	0	2	0	0	0	0	1
SCC.MD	0	0	0	0	18	0	0	0	2	0	0	0	0	0	0	0	0	0	0	0	0	1
SCR.MD	0	0	0	0	17	9	0	0	0	1	0	0	0	0	0	0	2	0	0	0	0	1
SFO.MD	1	1	0	0	2	0	0	0	0	7	1	0	0	0	0	0	0	0	0	0	0	0
SLF.MD	0	0	0	0	18	4	0	0	0	1	0	0	0	0	0	2	3	0	0	0	0	2
SS.MD	0	0	2	0	23	1	0	2	0	0	0	0	0	0	0	0	0	0	0	0	0	1
UNC.MD	0	0	0	0	7	1	0	1	0	0	0	0	0	0	0	0	2	0	0	0	0	0
ACR.MO	0	1	0	0	0	0	0	0	0	0	0	0	0	0	0	0	0	0	0	0	0	0
ALIC.MO	2	2	1	0	0	0	0	0	1	0	0	0	0	0	1	0	0	0	0	0	0	0
Average.MO	0	2	0	0	0	0	0	1	0	0	1	0	0	0	0	1	0	0	0	0	0	0
BCC.MO	0	0	0	0	0	0	9	0	0	0	1	0	0	0	0	7	0	0	0	0	0	0
CGC.MO	2	1	1	0	1	0	0	0	0	1	1	0	0	0	0	0	1	0	0	1	0	0
CGH.MO	0	0	0	0	0	0	0	0	0	0	0	0	0	1	0	0	0	0	0	0	0	0
CST.MO	1	0	0	0	0	0	0	0	0	0	0	0	0	0	0	0	0	0	0	0	0	0
EC.MO	0	0	0	2	0	0	0	0	0	0	0	0	0	0	0	0	2	0	0	0	0	0
FX.MO	0	0	0	0	0	0	1	0	0	0	0	1	0	0	0	1	0	0	0	0	0	0
FXST.MO	0	0	0	0	0	0	0	0	0	0	0	0	0	0	0	0	0	0	0	0	0	0
GCC.MO	0	0	0	0	0	1	1	0	0	0	0	0	0	0	0	0	0	0	0	0	0	0
IFO.MO	0	1	0	0	0	0	0	0	0	0	0	0	1	0	0	1	0	0	0	0	0	0
PCR.MO	0	0	1	0	0	0	1	0	0	0	0	1	0	0	0	7	0	0	0	0	0	0
PLIC.MO	0	1	1	0	2	0	0	0	0	0	3	1	0	0	0	5	0	0	1	0	0	0
PTR.MO	0	0	0	0	0	0	0	0	0	0	0	0	0	0	0	0	0	0	0	0	0	0
RLIC.MO	0	0	0	0	0	1	3	0	0	1	0	4	0	0	0	2	0	0	0	0	0	0
SCC.MO	0	0	1	0	0	0	0	0	0	0	0	1	0	0	0	0	0	0	0	0	0	0
SCR.MO	1	0	0	0	0	0	1	0	0	1	1	0	0	0	0	10	0	1	0	0	0	1
SFO.MO	0	0	0	0	0	0	0	0	0	0	0	0	0	0	0	0	0	0	0	0	0	0
SLF.MO	1	1	2	0	0	0	0	0	0	0	0	1	0	0	0	0	0	0	0	0	0	0
SS.MO	0	1	0	0	0	0	0	0	0	0	0	1	0	0	0	0	0	0	0	0	0	0
UNC.MO	0	2	0	0	0	0	0	0	0	0	0	0	0	0	0	0	0	0	0	0	0	0
ACR.RD	0	2	0	0	29	2	0	0	0	3	1	0	0	0	0	0	1	0	0	0	0	2
ALIC.RD	0	3	0	0	3	0	0	0	0	9	0	0	0	0	0	0	11	0	0	0	0	0
Average.RD	0	2	1	0	30	4	0	0	0	1	0	0	0	0	0	1	3	0	0	0	0	0
BCC.RD	0	0	0	0	7	0	0	1	0	0	0	0	0	0	0	1	0	0	0	0	0	0
CGC.RD	0	0	0	0	17	2	0	0	0	0	0	1	0	0	0	2	0	0	0	0	0	0
CGH.RD	0	3	1	0	10	0	0	0	0	0	0	0	0	0	0	0	0	0	0	0	0	0
CST.RD	0	0	1	0	0	10	4	1	0	0	0	0	0	0	3	0	0	0	0	0	0	0
EC.RD	0	2	0	0	11	0	0	0	0	0	0	0	0	0	0	0	1	0	0	0	0	0
FX.RD	0	1	3	0	0	0	0	0	0	1	0	1	0	1	0	5	1	0	2	0	0	0
FXST.RD	0	0	0	0	5	0	0	1	0	0	0	0	0	0	0	0	7	1	0	0	0	0
GCC.RD	0	0	0	0	15	0	0	2	1	0	0	0	0	0	0	0	6	0	0	0	0	1
IFO.RD	0	0	0	2	4	0	0	0	0	0	0	0	0	0	0	0	0	0	0	0	0	0
PCR.RD	0	0	0	0	14	2	0	0	0	1	0	0	0	0	0	0	0	0	0	0	0	0
PLIC.RD	0	0	0	0	4	0	0	1	0	0	0	2	0	0	6	1	0	0	1	0	0	1
PTR.RD	0	0	0	0	18	5	0	1	0	0	0	0	0	0	0	0	0	0	0	0	0	1
RLIC.RD	1	0	0	0	20	1	1	0	0	0	0	0	0	0	0	0	1	0	0	0	0	2
SCC.RD	0	1	0	1	39	11	1	1	5	0	0	0	0	0	0	0	0	0	0	0	0	8
SCR.RD	0	1	0	0	17	1	0	0	0	2	0	2	0	0	0	0	0	0	0	0	0	2
SFO.RD	0	6	0	0	4	0	0	0	0	4	0	0	0	0	0	0	0	0	0	0	0	0
SLF.RD	0	0	0	0	14	4	0	0	0	1	0	0	0	0	0	9	0	0	0	0	0	3
SS.RD	0	0	2	0	21	0	0	1	0	0	0	0	0	0	0	0	0	0	0	0	0	1
UNC.RD	0	0	2	0	21	0	0	1	0	0	0	0	0	0	0	0	0	0	0	0	0	1
sum	24	68	41	14	864	119	35	29	15	51	40	27	3	9	19	106	148	4	15	3	0	58

### Sheet: 5e-9
DTI_ID	CHR1	CHR2	CHR3	CHR4	CHR5	CHR6	CHR7	CHR8	CHR9	CHR10	CHR11	CHR12	CHR13	CHR14	CHR15	CHR16	CHR17	CHR18	CHR19	CHR20	CHR21	CHR22
ACR.FA	0	4	0	0	9	0	0	1	0	0	0	0	0	0	0	0	0	0	1	0	0	1
ALIC.FA	0	1	0	0	1	0	0	0	0	0	0	0	0	0	0	0	4	0	0	0	0	0
Average.FA	0	3	0	0	20	1	0	0	0	0	0	0	0	0	0	0	0	0	0	0	0	0
BCC.FA	0	0	0	0	3	0	0	0	0	0	0	0	0	0	0	0	0	0	0	0	0	1
CGC.FA	2	0	0	0	1	0	0	0	0	0	0	0	0	0	0	0	3	0	0	0	0	0
CGH.FA	0	0	0	0	1	0	0	0	0	0	0	0	0	1	0	0	0	0	0	0	0	0
CST.FA	0	0	0	0	0	0	0	0	0	0	0	0	0	1	0	0	0	0	0	0	0	0
EC.FA	0	0	0	1	1	0	0	0	0	0	0	0	0	0	0	0	0	0	0	0	0	0
FX.FA	0	0	1	0	0	0	1	0	0	1	1	1	0	1	0	1	0	0	0	0	0	0
FXST.FA	0	0	0	0	0	0	0	0	0	0	0	0	0	0	0	0	2	1	0	0	0	0
GCC.FA	0	0	0	0	4	0	0	0	0	0	0	0	0	0	0	0	1	0	0	0	0	2
IFO.FA	0	1	0	6	0	0	2	1	0	0	0	0	0	0	0	0	0	0	0	0	0	0
PCR.FA	0	0	0	0	8	0	0	0	0	0	0	0	0	0	0	0	0	0	0	0	0	1
PLIC.FA	0	0	0	0	1	0	1	0	0	0	0	1	0	0	4	1	0	0	3	0	0	0
PTR.FA	0	0	0	0	8	1	0	0	0	0	0	0	0	0	0	0	0	0	0	0	0	1
RLIC.FA	0	0	0	0	7	0	0	0	0	0	0	0	0	0	0	1	2	0	0	0	0	0
SCC.FA	0	0	0	0	23	1	1	0	2	0	0	1	0	0	0	0	0	0	0	0	0	5
SCR.FA	2	0	0	0	0	0	1	0	0	0	0	4	0	0	0	9	0	0	0	0	0	0
SFO.FA	0	0	0	0	2	0	0	0	0	0	0	0	0	0	0	0	0	0	0	0	0	0
SLF.FA	0	0	0	0	7	0	0	0	0	0	0	0	0	0	0	5	0	0	0	0	0	2
SS.FA	0	0	0	0	7	0	0	1	0	0	0	0	0	0	0	0	0	0	0	0	0	0
UNC.FA	0	0	0	0	1	0	0	0	1	0	0	0	0	0	0	0	0	0	0	0	0	0
ACR.AD	0	0	0	0	9	0	0	0	0	0	0	0	0	0	0	0	1	0	0	0	0	0
ALIC.AD	0	0	0	0	0	0	0	0	0	0	1	0	0	0	0	0	0	0	0	0	0	0
Average.AD	0	0	0	0	13	0	0	0	0	0	1	0	0	0	0	0	0	0	0	0	0	0
BCC.AD	0	0	0	0	3	0	0	0	0	0	0	0	0	0	0	0	0	0	0	0	0	0
CGC.AD	1	0	0	0	1	0	0	0	0	0	1	0	0	0	1	0	0	0	0	0	0	0
CGH.AD	0	0	0	0	1	0	0	0	0	0	0	0	0	0	0	0	0	0	0	0	0	0
CST.AD	0	0	0	0	0	0	0	0	0	0	0	0	0	0	0	0	0	0	0	0	0	0
EC.AD	0	0	0	0	5	0	0	0	0	0	1	0	0	0	0	0	2	0	0	0	0	0
FX.AD	0	0	3	0	0	0	0	0	0	0	0	1	0	1	0	4	0	0	1	1	0	0
FXST.AD	0	1	0	0	0	0	0	0	0	0	0	0	0	0	0	0	0	0	0	0	0	0
GCC.AD	0	0	0	0	8	0	1	0	0	0	0	0	0	0	0	0	0	0	0	0	0	0
IFO.AD	0	1	0	0	2	0	0	0	0	0	0	0	0	0	0	1	5	0	0	0	0	0
PCR.AD	0	0	0	0	6	2	0	0	0	0	0	0	0	0	0	0	0	0	0	0	0	0
PLIC.AD	0	0	1	0	0	0	0	0	0	1	7	0	0	0	0	1	0	0	2	0	0	0
PTR.AD	0	0	0	0	5	0	0	0	0	0	0	0	0	0	0	0	0	0	0	0	0	0
RLIC.AD	0	0	0	0	1	0	0	0	0	0	0	0	0	0	0	0	0	0	0	0	0	0
SCC.AD	0	0	1	0	0	0	0	0	0	0	2	0	1	0	0	0	0	0	0	0	0	0
SCR.AD	1	0	0	0	3	0	0	0	0	0	0	0	0	0	0	4	0	0	0	0	0	0
SFO.AD	0	0	0	0	0	0	0	0	0	0	0	0	0	0	0	0	0	0	0	0	0	0
SLF.AD	0	0	0	0	3	2	0	0	0	0	1	0	0	0	0	0	3	0	0	0	0	0
SS.AD	0	0	0	0	6	0	0	0	0	0	0	0	0	0	0	0	0	0	0	0	0	0
UNC.AD	0	0	0	0	0	1	0	0	0	0	0	0	0	0	0	0	0	0	0	0	0	0
ACR.MD	0	0	0	0	23	0	0	0	0	1	1	0	0	0	0	0	1	0	0	0	0	0
ALIC.MD	0	0	0	0	0	0	0	0	0	2	1	0	0	0	0	0	9	0	0	0	0	0
Average.MD	0	0	0	0	25	2	0	0	0	1	1	0	0	0	0	0	1	0	0	0	0	0
BCC.MD	0	0	0	0	9	0	0	0	0	0	0	0	0	0	0	0	1	0	0	0	0	0
CGC.MD	0	0	0	0	17	1	0	0	0	0	1	0	0	0	0	0	3	0	0	0	0	0
CGH.MD	0	1	0	0	12	0	0	0	0	0	0	0	0	0	0	0	0	0	0	0	0	0
CST.MD	0	0	0	0	0	3	0	0	0	0	0	0	0	0	1	0	0	0	0	0	0	0
EC.MD	0	1	0	0	7	0	0	0	0	0	1	0	0	0	0	0	3	0	0	0	0	0
FX.MD	0	0	3	0	0	0	0	0	0	1	0	1	0	1	0	5	0	0	1	0	0	0
FXST.MD	0	0	0	0	5	0	0	0	0	0	0	0	0	0	0	0	0	0	0	0	0	0
GCC.MD	0	0	0	0	16	0	0	0	0	0	0	0	0	0	0	0	5	0	0	0	0	0
IFO.MD	0	0	0	0	10	0	0	0	0	0	1	0	0	0	0	0	0	0	0	0	0	0
PCR.MD	0	0	0	0	13	4	0	0	0	0	0	0	0	0	0	0	0	0	0	0	0	0
PLIC.MD	0	0	0	0	4	0	0	0	0	0	1	0	0	0	0	0	0	0	0	0	0	0
PTR.MD	0	0	0	0	16	2	0	1	0	0	0	0	0	0	0	0	0	0	0	0	0	1
RLIC.MD	0	0	0	0	17	1	0	0	0	0	0	0	0	0	0	0	0	0	0	0	0	1
SCC.MD	0	0	0	0	15	0	0	0	0	0	0	0	0	0	0	0	0	0	0	0	0	0
SCR.MD	0	0	0	0	12	3	0	0	0	0	0	0	0	0	0	0	0	0	0	0	0	0
SFO.MD	0	0	0	0	2	0	0	0	0	4	1	0	0	0	0	0	0	0	0	0	0	0
SLF.MD	0	0	0	0	14	4	0	0	0	1	0	0	0	0	0	0	0	0	0	0	0	0
SS.MD	0	0	0	0	16	1	0	0	0	0	0	0	0	0	0	0	0	0	0	0	0	1
UNC.MD	0	0	0	0	6	1	0	0	0	0	0	0	0	0	0	0	1	0	0	0	0	0
ACR.MO	0	0	0	0	0	0	0	0	0	0	0	0	0	0	0	0	0	0	0	0	0	0
ALIC.MO	1	1	0	0	0	0	0	0	0	0	0	0	0	0	0	0	0	0	0	0	0	0
Average.MO	0	0	0	0	0	0	0	0	0	0	0	0	0	0	0	0	0	0	0	0	0	0
BCC.MO	0	0	0	0	0	0	7	0	0	0	1	0	0	0	0	6	0	0	0	0	0	0
CGC.MO	1	0	0	0	1	0	0	0	0	0	0	0	0	0	0	0	0	0	0	1	0	0
CGH.MO	0	0	0	0	0	0	0	0	0	0	0	0	0	0	0	0	0	0	0	0	0	0
CST.MO	1	0	0	0	0	0	0	0	0	0	0	0	0	0	0	0	0	0	0	0	0	0
EC.MO	0	0	0	0	0	0	0	0	0	0	0	0	0	0	0	0	0	0	0	0	0	0
FX.MO	0	0	0	0	0	0	0	0	0	0	0	0	0	0	0	1	0	0	0	0	0	0
FXST.MO	0	0	0	0	0	0	0	0	0	0	0	0	0	0	0	0	0	0	0	0	0	0
GCC.MO	0	0	0	0	0	1	1	0	0	0	0	0	0	0	0	0	0	0	0	0	0	0
IFO.MO	0	0	0	0	0	0	0	0	0	0	0	0	0	0	0	0	0	0	0	0	0	0
PCR.MO	0	0	0	0	0	0	0	0	0	0	0	0	0	0	0	5	0	0	0	0	0	0
PLIC.MO	0	0	0	0	1	0	0	0	0	0	3	0	0	0	0	3	0	0	1	0	0	0
PTR.MO	0	0	0	0	0	0	0	0	0	0	0	0	0	0	0	0	0	0	0	0	0	0
RLIC.MO	0	0	0	0	0	0	2	0	0	1	0	3	0	0	0	2	0	0	0	0	0	0
SCC.MO	0	0	1	0	0	0	0	0	0	0	0	1	0	0	0	0	0	0	0	0	0	0
SCR.MO	0	0	0	0	0	0	0	0	0	1	0	0	0	0	0	8	0	1	0	0	0	1
SFO.MO	0	0	0	0	0	0	0	0	0	0	0	0	0	0	0	0	0	0	0	0	0	0
SLF.MO	0	0	0	0	0	0	0	0	0	0	0	0	0	0	0	0	0	0	0	0	0	0
SS.MO	0	0	0	0	0	0	0	0	0	0	0	0	0	0	0	0	0	0	0	0	0	0
UNC.MO	0	0	0	0	0	0	0	0	0	0	0	0	0	0	0	0	0	0	0	0	0	0
ACR.RD	0	1	0	0	23	1	0	0	0	1	1	0	0	0	0	0	1	0	0	0	0	0
ALIC.RD	0	2	0	0	1	0	0	0	0	5	0	0	0	0	0	0	8	0	0	0	0	0
Average.RD	0	1	0	0	23	2	0	0	0	1	0	0	0	0	0	0	1	0	0	0	0	0
BCC.RD	0	0	0	0	5	0	0	0	0	0	0	0	0	0	0	0	0	0	0	0	0	0
CGC.RD	0	0	0	0	11	0	0	0	0	0	0	0	0	0	0	0	0	0	0	0	0	0
CGH.RD	0	1	0	0	7	0	0	0	0	0	0	0	0	0	0	0	0	0	0	0	0	0
CST.RD	0	0	0	0	0	8	1	0	0	0	0	0	0	0	1	0	0	0	0	0	0	0
EC.RD	0	1	0	0	5	0	0	0	0	0	0	0	0	0	0	0	0	0	0	0	0	0
FX.RD	0	0	2	0	0	0	0	0	0	1	0	1	0	1	0	5	0	0	1	0	0	0
FXST.RD	0	0	0	0	2	0	0	0	0	0	0	0	0	0	0	0	4	0	0	0	0	0
GCC.RD	0	0	0	0	11	0	0	1	0	0	0	0	0	0	0	0	2	0	0	0	0	0
IFO.RD	0	0	0	1	2	0	0	0	0	0	0	0	0	0	0	0	0	0	0	0	0	0
PCR.RD	0	0	0	0	11	2	0	0	0	0	0	0	0	0	0	0	0	0	0	0	0	0
PLIC.RD	0	0	0	0	4	0	0	0	0	0	0	1	0	0	4	0	0	0	0	0	0	0
PTR.RD	0	0	0	0	14	2	0	1	0	0	0	0	0	0	0	0	0	0	0	0	0	1
RLIC.RD	1	0	0	0	15	1	0	0	0	0	0	0	0	0	0	0	0	0	0	0	0	1
SCC.RD	0	0	0	0	33	4	1	0	4	0	0	0	0	0	0	0	0	0	0	0	0	3
SCR.RD	0	0	0	0	12	0	0	0	0	0	0	1	0	0	0	0	0	0	0	0	0	0
SFO.RD	0	3	0	0	2	0	0	0	0	3	0	0	0	0	0	0	0	0	0	0	0	0
SLF.RD	0	0	0	0	14	3	0	0	0	0	0	0	0	0	0	8	0	0	0	0	0	2
SS.RD	0	0	0	0	15	0	0	1	0	0	0	0	0	0	0	0	0	0	0	0	0	0
UNC.RD	0	0	0	0	15	0	0	1	0	0	0	0	0	0	0	0	0	0	0	0	0	0
sum	10	23	12	8	636	54	19	8	7	25	28	16	1	6	11	70	63	2	10	2	0	24

### Sheet: 4.5e-10
DTI_ID	CHR1	CHR2	CHR3	CHR4	CHR5	CHR6	CHR7	CHR8	CHR9	CHR10	CHR11	CHR12	CHR13	CHR14	CHR15	CHR16	CHR17	CHR18	CHR19	CHR20	CHR21	CHR22
ACR.FA	0	2	0	0	6	0	0	0	0	0	0	0	0	0	0	0	0	0	0	0	0	0
ALIC.FA	0	1	0	0	1	0	0	0	0	0	0	0	0	0	0	0	1	0	0	0	0	0
Average.FA	0	1	0	0	16	1	0	0	0	0	0	0	0	0	0	0	0	0	0	0	0	0
BCC.FA	0	0	0	0	3	0	0	0	0	0	0	0	0	0	0	0	0	0	0	0	0	0
CGC.FA	2	0	0	0	1	0	0	0	0	0	0	0	0	0	0	0	1	0	0	0	0	0
CGH.FA	0	0	0	0	0	0	0	0	0	0	0	0	0	0	0	0	0	0	0	0	0	0
CST.FA	0	0	0	0	0	0	0	0	0	0	0	0	0	0	0	0	0	0	0	0	0	0
EC.FA	0	0	0	0	1	0	0	0	0	0	0	0	0	0	0	0	0	0	0	0	0	0
FX.FA	0	0	1	0	0	0	1	0	0	1	0	1	0	0	0	1	0	0	0	0	0	0
FXST.FA	0	0	0	0	0	0	0	0	0	0	0	0	0	0	0	0	2	1	0	0	0	0
GCC.FA	0	0	0	0	4	0	0	0	0	0	0	0	0	0	0	0	0	0	0	0	0	0
IFO.FA	0	1	0	5	0	0	1	0	0	0	0	0	0	0	0	0	0	0	0	0	0	0
PCR.FA	0	0	0	0	7	0	0	0	0	0	0	0	0	0	0	0	0	0	0	0	0	0
PLIC.FA	0	0	0	0	0	0	0	0	0	0	0	1	0	0	1	1	0	0	2	0	0	0
PTR.FA	0	0	0	0	6	0	0	0	0	0	0	0	0	0	0	0	0	0	0	0	0	1
RLIC.FA	0	0	0	0	5	0	0	0	0	0	0	0	0	0	0	0	1	0	0	0	0	0
SCC.FA	0	0	0	0	20	0	1	0	1	0	0	1	0	0	0	0	0	0	0	0	0	3
SCR.FA	1	0	0	0	0	0	0	0	0	0	0	2	0	0	0	5	0	0	0	0	0	0
SFO.FA	0	0	0	0	2	0	0	0	0	0	0	0	0	0	0	0	0	0	0	0	0	0
SLF.FA	0	0	0	0	5	0	0	0	0	0	0	0	0	0	0	1	0	0	0	0	0	0
SS.FA	0	0	0	0	6	0	0	0	0	0	0	0	0	0	0	0	0	0	0	0	0	0
UNC.FA	0	0	0	0	1	0	0	0	0	0	0	0	0	0	0	0	0	0	0	0	0	0
ACR.AD	0	0	0	0	8	0	0	0	0	0	0	0	0	0	0	0	0	0	0	0	0	0
ALIC.AD	0	0	0	0	0	0	0	0	0	0	1	0	0	0	0	0	0	0	0	0	0	0
Average.AD	0	0	0	0	11	0	0	0	0	0	1	0	0	0	0	0	0	0	0	0	0	0
BCC.AD	0	0	0	0	1	0	0	0	0	0	0	0	0	0	0	0	0	0	0	0	0	0
CGC.AD	0	0	0	0	0	0	0	0	0	0	0	0	0	0	0	0	0	0	0	0	0	0
CGH.AD	0	0	0	0	1	0	0	0	0	0	0	0	0	0	0	0	0	0	0	0	0	0
CST.AD	0	0	0	0	0	0	0	0	0	0	0	0	0	0	0	0	0	0	0	0	0	0
EC.AD	0	0	0	0	5	0	0	0	0	0	1	0	0	0	0	0	0	0	0	0	0	0
FX.AD	0	0	2	0	0	0	0	0	0	0	0	1	0	1	0	2	0	0	1	0	0	0
FXST.AD	0	0	0	0	0	0	0	0	0	0	0	0	0	0	0	0	0	0	0	0	0	0
GCC.AD	0	0	0	0	8	0	1	0	0	0	0	0	0	0	0	0	0	0	0	0	0	0
IFO.AD	0	1	0	0	1	0	0	0	0	0	0	0	0	0	0	0	1	0	0	0	0	0
PCR.AD	0	0	0	0	4	1	0	0	0	0	0	0	0	0	0	0	0	0	0	0	0	0
PLIC.AD	0	0	0	0	0	0	0	0	0	0	6	0	0	0	0	0	0	0	1	0	0	0
PTR.AD	0	0	0	0	4	0	0	0	0	0	0	0	0	0	0	0	0	0	0	0	0	0
RLIC.AD	0	0	0	0	1	0	0	0	0	0	0	0	0	0	0	0	0	0	0	0	0	0
SCC.AD	0	0	0	0	0	0	0	0	0	0	1	0	0	0	0	0	0	0	0	0	0	0
SCR.AD	0	0	0	0	3	0	0	0	0	0	0	0	0	0	0	3	0	0	0	0	0	0
SFO.AD	0	0	0	0	0	0	0	0	0	0	0	0	0	0	0	0	0	0	0	0	0	0
SLF.AD	0	0	0	0	3	1	0	0	0	0	0	0	0	0	0	0	1	0	0	0	0	0
SS.AD	0	0	0	0	6	0	0	0	0	0	0	0	0	0	0	0	0	0	0	0	0	0
UNC.AD	0	0	0	0	0	1	0	0	0	0	0	0	0	0	0	0	0	0	0	0	0	0
ACR.MD	0	0	0	0	17	0	0	0	0	0	1	0	0	0	0	0	1	0	0	0	0	0
ALIC.MD	0	0	0	0	0	0	0	0	0	1	1	0	0	0	0	0	6	0	0	0	0	0
Average.MD	0	0	0	0	22	1	0	0	0	0	1	0	0	0	0	0	1	0	0	0	0	0
BCC.MD	0	0	0	0	6	0	0	0	0	0	0	0	0	0	0	0	0	0	0	0	0	0
CGC.MD	0	0	0	0	12	0	0	0	0	0	1	0	0	0	0	0	1	0	0	0	0	0
CGH.MD	0	0	0	0	10	0	0	0	0	0	0	0	0	0	0	0	0	0	0	0	0	0
CST.MD	0	0	0	0	0	3	0	0	0	0	0	0	0	0	1	0	0	0	0	0	0	0
EC.MD	0	1	0	0	5	0	0	0	0	0	1	0	0	0	0	0	1	0	0	0	0	0
FX.MD	0	0	2	0	0	0	0	0	0	0	0	1	0	1	0	3	0	0	0	0	0	0
FXST.MD	0	0	0	0	3	0	0	0	0	0	0	0	0	0	0	0	0	0	0	0	0	0
GCC.MD	0	0	0	0	12	0	0	0	0	0	0	0	0	0	0	0	3	0	0	0	0	0
IFO.MD	0	0	0	0	8	0	0	0	0	0	1	0	0	0	0	0	0	0	0	0	0	0
PCR.MD	0	0	0	0	10	3	0	0	0	0	0	0	0	0	0	0	0	0	0	0	0	0
PLIC.MD	0	0	0	0	2	0	0	0	0	0	0	0	0	0	0	0	0	0	0	0	0	0
PTR.MD	0	0	0	0	12	1	0	1	0	0	0	0	0	0	0	0	0	0	0	0	0	0
RLIC.MD	0	0	0	0	11	0	0	0	0	0	0	0	0	0	0	0	0	0	0	0	0	0
SCC.MD	0	0	0	0	12	0	0	0	0	0	0	0	0	0	0	0	0	0	0	0	0	0
SCR.MD	0	0	0	0	10	3	0	0	0	0	0	0	0	0	0	0	0	0	0	0	0	0
SFO.MD	0	0	0	0	1	0	0	0	0	1	0	0	0	0	0	0	0	0	0	0	0	0
SLF.MD	0	0	0	0	12	3	0	0	0	0	0	0	0	0	0	0	0	0	0	0	0	0
SS.MD	0	0	0	0	11	0	0	0	0	0	0	0	0	0	0	0	0	0	0	0	0	1
UNC.MD	0	0	0	0	4	0	0	0	0	0	0	0	0	0	0	0	0	0	0	0	0	0
ACR.MO	0	0	0	0	0	0	0	0	0	0	0	0	0	0	0	0	0	0	0	0	0	0
ALIC.MO	0	1	0	0	0	0	0	0	0	0	0	0	0	0	0	0	0	0	0	0	0	0
Average.MO	0	0	0	0	0	0	0	0	0	0	0	0	0	0	0	0	0	0	0	0	0	0
BCC.MO	0	0	0	0	0	0	4	0	0	0	0	0	0	0	0	3	0	0	0	0	0	0
CGC.MO	1	0	0	0	1	0	0	0	0	0	0	0	0	0	0	0	0	0	0	0	0	0
CGH.MO	0	0	0	0	0	0	0	0	0	0	0	0	0	0	0	0	0	0	0	0	0	0
CST.MO	0	0	0	0	0	0	0	0	0	0	0	0	0	0	0	0	0	0	0	0	0	0
EC.MO	0	0	0	0	0	0	0	0	0	0	0	0	0	0	0	0	0	0	0	0	0	0
FX.MO	0	0	0	0	0	0	0	0	0	0	0	0	0	0	0	0	0	0	0	0	0	0
FXST.MO	0	0	0	0	0	0	0	0	0	0	0	0	0	0	0	0	0	0	0	0	0	0
GCC.MO	0	0	0	0	0	0	0	0	0	0	0	0	0	0	0	0	0	0	0	0	0	0
IFO.MO	0	0	0	0	0	0	0	0	0	0	0	0	0	0	0	0	0	0	0	0	0	0
PCR.MO	0	0	0	0	0	0	0	0	0	0	0	0	0	0	0	2	0	0	0	0	0	0
PLIC.MO	0	0	0	0	1	0	0	0	0	0	2	0	0	0	0	0	0	0	1	0	0	0
PTR.MO	0	0	0	0	0	0	0	0	0	0	0	0	0	0	0	0	0	0	0	0	0	0
RLIC.MO	0	0	0	0	0	0	2	0	0	0	0	2	0	0	0	1	0	0	0	0	0	0
SCC.MO	0	0	1	0	0	0	0	0	0	0	0	0	0	0	0	0	0	0	0	0	0	0
SCR.MO	0	0	0	0	0	0	0	0	0	0	0	0	0	0	0	8	0	1	0	0	0	1
SFO.MO	0	0	0	0	0	0	0	0	0	0	0	0	0	0	0	0	0	0	0	0	0	0
SLF.MO	0	0	0	0	0	0	0	0	0	0	0	0	0	0	0	0	0	0	0	0	0	0
SS.MO	0	0	0	0	0	0	0	0	0	0	0	0	0	0	0	0	0	0	0	0	0	0
UNC.MO	0	0	0	0	0	0	0	0	0	0	0	0	0	0	0	0	0	0	0	0	0	0
ACR.RD	0	0	0	0	17	0	0	0	0	1	0	0	0	0	0	0	0	0	0	0	0	0
ALIC.RD	0	1	0	0	1	0	0	0	0	3	0	0	0	0	0	0	5	0	0	0	0	0
Average.RD	0	1	0	0	22	1	0	0	0	0	0	0	0	0	0	0	1	0	0	0	0	0
BCC.RD	0	0	0	0	5	0	0	0	0	0	0	0	0	0	0	0	0	0	0	0	0	0
CGC.RD	0	0	0	0	10	0	0	0	0	0	0	0	0	0	0	0	0	0	0	0	0	0
CGH.RD	0	0	0	0	6	0	0	0	0	0	0	0	0	0	0	0	0	0	0	0	0	0
CST.RD	0	0	0	0	0	4	0	0	0	0	0	0	0	0	1	0	0	0	0	0	0	0
EC.RD	0	1	0	0	4	0	0	0	0	0	0	0	0	0	0	0	0	0	0	0	0	0
FX.RD	0	0	2	0	0	0	0	0	0	0	0	1	0	1	0	3	0	0	0	0	0	0
FXST.RD	0	0	0	0	1	0	0	0	0	0	0	0	0	0	0	0	3	0	0	0	0	0
GCC.RD	0	0	0	0	9	0	0	0	0	0	0	0	0	0	0	0	1	0	0	0	0	0
IFO.RD	0	0	0	1	1	0	0	0	0	0	0	0	0	0	0	0	0	0	0	0	0	0
PCR.RD	0	0	0	0	10	1	0	0	0	0	0	0	0	0	0	0	0	0	0	0	0	0
PLIC.RD	0	0	0	0	2	0	0	0	0	0	0	0	0	0	3	0	0	0	0	0	0	0
PTR.RD	0	0	0	0	11	2	0	0	0	0	0	0	0	0	0	0	0	0	0	0	0	0
RLIC.RD	0	0	0	0	10	0	0	0	0	0	0	0	0	0	0	0	0	0	0	0	0	0
SCC.RD	0	0	0	0	26	0	1	0	2	0	0	0	0	0	0	0	0	0	0	0	0	1
SCR.RD	0	0	0	0	10	0	0	0	0	0	0	0	0	0	0	0	0	0	0	0	0	0
SFO.RD	0	1	0	0	2	0	0	0	0	0	0	0	0	0	0	0	0	0	0	0	0	0
SLF.RD	0	0	0	0	11	1	0	0	0	0	0	0	0	0	0	1	0	0	0	0	0	0
SS.RD	0	0	0	0	11	0	0	0	0	0	0	0	0	0	0	0	0	0	0	0	0	0
UNC.RD	0	0	0	0	11	0	0	0	0	0	0	0	0	0	0	0	0	0	0	0	0	0
sum	4	12	8	6	502	27	11	1	3	7	18	10	0	3	6	34	30	2	5	0	0	7
