## Supplementary_tables for "Large-scale GWAS reveals genetic architecture of brain white matter microstructure and genetic overlap with cognitive and mental health traits (n=17,706)": Supp_Table10.xlsx

### Sheet: Supp_Table
DTI_ID	P-value<5e-08	P-value<5e-09	P-value<4.5e-10
ACR.FA	10	6	2
ALIC.FA	3	3	3
Average.FA	8	5	4
BCC.FA	5	3	2
CGC.FA	7	3	3
CGH.FA	2	2	0
CST.FA	3	1	0
EC.FA	4	2	1
FX.FA	8	7	5
FXST.FA	3	2	2
GCC.FA	6	4	2
IFO.FA	7	6	4
PCR.FA	3	2	1
PLIC.FA	9	6	4
PTR.FA	4	3	2
RLIC.FA	6	3	2
SCC.FA	8	8	7
SCR.FA	6	4	3
SFO.FA	1	1	1
SLF.FA	6	4	2
SS.FA	8	2	1
UNC.FA	4	2	1
ACR.AD	4	2	1
ALIC.AD	4	1	1
Average.AD	8	2	2
BCC.AD	3	1	1
CGC.AD	5	4	0
CGH.AD	2	1	1
CST.AD	1	0	0
EC.AD	4	3	2
FX.AD	8	6	5
FXST.AD	1	1	0
GCC.AD	6	2	2
IFO.AD	7	4	3
PCR.AD	4	2	2
PLIC.AD	9	6	2
PTR.AD	3	1	1
RLIC.AD	2	1	1
SCC.AD	5	3	1
SCR.AD	5	3	2
SFO.AD	2	0	0
SLF.AD	7	4	3
SS.AD	1	1	1
UNC.AD	3	1	1
ACR.MD	8	5	4
ALIC.MD	6	4	3
Average.MD	9	6	5
BCC.MD	2	2	1
CGC.MD	7	4	3
CGH.MD	4	2	1
CST.MD	2	2	2
EC.MD	4	4	4
FX.MD	8	6	4
FXST.MD	1	1	1
GCC.MD	7	3	3
IFO.MD	2	2	2
PCR.MD	4	2	2
PLIC.MD	4	2	1
PTR.MD	5	5	4
RLIC.MD	4	3	1
SCC.MD	4	2	2
SCR.MD	5	2	2
SFO.MD	6	4	2
SLF.MD	9	4	2
SS.MD	6	3	2
UNC.MD	4	3	1
ACR.MO	1	0	0
ALIC.MO	6	2	1
Average.MO	4	0	0
BCC.MO	3	3	2
CGC.MO	8	3	2
CGH.MO	1	0	0
CST.MO	1	1	0
EC.MO	2	0	0
FX.MO	3	1	0
FXST.MO	0	0	0
GCC.MO	2	2	0
IFO.MO	3	0	0
PCR.MO	4	1	1
PLIC.MO	8	4	3
PTR.MO	0	0	0
RLIC.MO	6	4	3
SCC.MO	2	2	1
SCR.MO	7	4	3
SFO.MO	0	0	0
SLF.MO	5	0	0
SS.MO	2	0	0
UNC.MO	1	0	0
ACR.RD	12	6	2
ALIC.RD	5	5	5
Average.RD	9	6	5
BCC.RD	4	1	1
CGC.RD	5	2	2
CGH.RD	3	2	1
CST.RD	5	3	2
EC.RD	3	2	2
FX.RD	8	6	4
FXST.RD	4	2	2
GCC.RD	6	4	3
IFO.RD	2	2	2
PCR.RD	3	2	2
PLIC.RD	9	4	3
PTR.RD	5	4	2
RLIC.RD	8	5	1
SCC.RD	10	7	5
SCR.RD	6	2	1
SFO.RD	4	4	2
SLF.RD	6	5	4
SS.RD	4	2	1
UNC.RD	4	2	1
sum	520	304	205
