## Supplementary_tables for "Large-scale GWAS reveals genetic architecture of brain white matter microstructure and genetic overlap with cognitive and mental health traits (n=17,706)": Supp_Table11.xlsx

### Sheet: 5e-8
DTI_ID	CHR1	CHR2	CHR3	CHR4	CHR5	CHR6	CHR7	CHR8	CHR9	CHR10	CHR11	CHR12	CHR13	CHR14	CHR15	CHR16	CHR17	CHR18	CHR19	CHR20	CHR21	CHR22
ACR.FA	0	2	0	0	2	1	0	1	0	1	0	0	0	0	0	1	0	0	1	0	0	1
ALIC.FA	0	1	0	0	1	0	0	0	0	0	0	0	0	0	0	0	1	0	0	0	0	0
Average.FA	0	2	1	0	2	1	0	0	0	0	0	0	0	0	0	1	1	0	0	0	0	0
BCC.FA	0	0	0	0	2	0	0	1	0	0	0	0	0	0	0	1	0	0	0	0	0	1
CGC.FA	1	0	1	0	3	0	0	0	0	0	0	0	0	0	0	1	1	0	0	0	0	0
CGH.FA	0	0	0	0	1	0	0	0	0	0	0	0	0	1	0	0	0	0	0	0	0	0
CST.FA	1	1	0	0	0	0	0	0	0	0	0	0	0	1	0	0	0	0	0	0	0	0
EC.FA	1	1	0	1	1	0	0	0	0	0	0	0	0	0	0	0	0	0	0	0	0	0
FX.FA	0	1	1	0	0	0	1	0	0	1	1	1	0	1	0	1	0	0	0	0	0	0
FXST.FA	1	0	0	0	0	0	0	0	0	0	0	0	0	0	0	0	1	1	0	0	0	0
GCC.FA	0	1	0	0	2	0	0	0	0	0	0	0	1	0	0	0	1	0	0	0	0	1
IFO.FA	0	1	0	3	0	0	1	2	0	0	0	0	0	0	0	0	0	0	0	0	0	0
PCR.FA	0	0	0	0	1	0	0	0	0	0	0	0	0	0	0	1	0	0	0	0	0	1
PLIC.FA	0	1	0	0	1	0	1	0	0	0	0	2	0	0	1	1	0	0	1	0	0	1
PTR.FA	0	0	0	0	1	1	0	0	0	0	0	0	0	0	0	0	0	0	0	0	0	2
RLIC.FA	0	0	0	0	2	0	0	1	0	0	0	0	0	0	0	1	1	0	0	0	0	1
SCC.FA	0	0	0	0	2	1	1	0	1	0	0	1	0	0	0	0	0	0	0	0	0	2
SCR.FA	1	0	0	0	1	0	1	0	0	1	0	1	0	0	0	1	0	0	0	0	0	0
SFO.FA	0	0	0	0	1	0	0	0	0	0	0	0	0	0	0	0	0	0	0	0	0	0
SLF.FA	1	0	0	0	2	0	0	1	0	0	0	0	0	0	0	1	0	0	0	0	0	1
SS.FA	0	0	1	0	3	0	0	1	0	0	0	0	0	0	0	0	0	1	0	0	0	2
UNC.FA	0	0	0	0	1	0	1	0	1	0	0	0	0	0	0	0	0	0	0	0	0	1
ACR.AD	0	0	0	0	2	0	0	0	0	0	1	0	0	0	0	0	1	0	0	0	0	0
ALIC.AD	0	0	1	0	0	0	0	0	0	1	2	0	0	0	0	0	0	0	0	0	0	0
Average.AD	0	1	1	0	1	1	0	0	0	1	1	0	0	0	0	1	1	0	0	0	0	0
BCC.AD	0	1	1	0	1	0	0	0	0	0	0	0	0	0	0	0	0	0	0	0	0	0
CGC.AD	1	0	0	0	1	0	0	0	0	0	1	0	0	0	1	0	0	0	0	1	0	0
CGH.AD	0	0	0	0	1	0	0	0	0	0	0	0	0	1	0	0	0	0	0	0	0	0
CST.AD	0	0	0	0	0	1	0	0	0	0	0	0	0	0	0	0	0	0	0	0	0	0
EC.AD	0	1	0	0	1	0	0	0	0	0	1	0	0	0	0	0	1	0	0	0	0	0
FX.AD	0	0	1	0	0	0	0	0	0	1	0	1	0	1	0	1	1	0	1	1	0	0
FXST.AD	0	1	0	0	0	0	0	0	0	0	0	0	0	0	0	0	0	0	0	0	0	0
GCC.AD	0	0	2	0	1	0	1	0	0	0	0	1	0	0	0	0	1	0	0	0	0	0
IFO.AD	0	1	0	1	1	0	1	0	0	0	1	0	0	0	0	1	1	0	0	0	0	0
PCR.AD	0	0	0	0	1	1	0	0	0	0	1	0	0	0	0	0	1	0	0	0	0	0
PLIC.AD	1	0	2	0	1	0	0	0	0	1	1	0	0	0	0	1	0	0	2	0	0	0
PTR.AD	0	0	0	0	2	0	0	0	0	0	0	0	0	0	0	0	1	0	0	0	0	0
RLIC.AD	0	1	0	0	1	0	0	0	0	0	0	0	0	0	0	0	0	0	0	0	0	0
SCC.AD	1	0	1	0	1	0	0	0	0	0	1	0	1	0	0	0	0	0	0	0	0	0
SCR.AD	1	0	0	0	1	0	1	0	0	0	0	0	0	0	0	1	1	0	0	0	0	0
SFO.AD	0	0	0	0	0	0	0	1	0	0	0	0	0	0	0	0	1	0	0	0	0	0
SLF.AD	1	0	0	0	1	1	0	0	1	0	1	0	0	0	0	0	2	0	0	0	0	0
SS.AD	0	0	0	0	1	0	0	0	0	0	0	0	0	0	0	0	0	0	0	0	0	0
UNC.AD	0	0	0	0	1	1	0	0	0	0	0	0	0	0	0	0	1	0	0	0	0	0
ACR.MD	0	0	0	0	3	1	0	0	0	2	1	0	0	0	0	0	1	0	0	0	0	0
ALIC.MD	0	1	0	0	1	0	0	0	0	2	1	0	0	0	0	0	1	0	0	0	0	0
Average.MD	0	1	1	0	2	2	0	0	0	1	1	0	0	0	0	0	1	0	0	0	0	0
BCC.MD	0	0	0	0	1	0	0	0	0	0	0	0	0	0	0	0	1	0	0	0	0	0
CGC.MD	0	1	0	0	1	2	0	0	0	0	1	0	0	0	0	0	1	0	0	0	0	1
CGH.MD	0	1	0	0	1	0	0	0	0	0	1	0	0	0	0	0	0	0	0	0	0	1
CST.MD	0	0	0	0	0	1	0	0	0	0	0	0	0	0	1	0	0	0	0	0	0	0
EC.MD	0	1	0	0	1	0	0	0	0	0	1	0	0	0	0	0	1	0	0	0	0	0
FX.MD	0	1	1	0	0	0	0	0	0	1	0	1	0	1	0	1	1	0	1	0	0	0
FXST.MD	0	0	0	0	1	0	0	0	0	0	0	0	0	0	0	0	0	0	0	0	0	0
GCC.MD	0	1	0	0	2	1	0	1	1	0	0	0	0	0	0	0	1	0	0	0	0	0
IFO.MD	0	0	0	0	1	0	0	0	0	0	1	0	0	0	0	0	0	0	0	0	0	0
PCR.MD	0	0	0	0	1	1	0	0	0	0	0	0	0	0	0	0	1	0	0	0	0	1
PLIC.MD	0	0	0	0	2	0	0	0	0	0	1	0	0	0	0	0	1	0	0	0	0	0
PTR.MD	0	0	0	0	2	1	0	1	0	0	0	0	0	0	0	0	0	0	0	0	0	1
RLIC.MD	0	0	0	0	1	1	0	0	0	0	0	0	0	0	0	0	1	0	0	0	0	1
SCC.MD	0	0	0	0	2	0	0	0	1	0	0	0	0	0	0	0	0	0	0	0	0	1
SCR.MD	0	0	0	0	1	1	0	0	0	1	0	0	0	0	0	0	1	0	0	0	0	1
SFO.MD	1	1	0	0	1	0	0	0	0	2	1	0	0	0	0	0	0	0	0	0	0	0
SLF.MD	0	0	0	0	2	1	0	0	0	1	0	0	0	0	0	1	3	0	0	0	0	1
SS.MD	0	0	1	0	1	1	0	2	0	0	0	0	0	0	0	0	0	0	0	0	0	1
UNC.MD	0	0	0	0	1	1	0	1	0	0	0	0	0	0	0	0	1	0	0	0	0	0
ACR.MO	0	1	0	0	0	0	0	0	0	0	0	0	0	0	0	0	0	0	0	0	0	0
ALIC.MO	2	1	1	0	0	0	0	0	1	0	0	0	0	0	1	0	0	0	0	0	0	0
Average.MO	0	1	0	0	0	0	0	1	0	0	1	0	0	0	0	1	0	0	0	0	0	0
BCC.MO	0	0	0	0	0	0	1	0	0	0	1	0	0	0	0	1	0	0	0	0	0	0
CGC.MO	1	1	1	0	1	0	0	0	0	1	1	0	0	0	0	0	1	0	0	1	0	0
CGH.MO	0	0	0	0	0	0	0	0	0	0	0	0	0	1	0	0	0	0	0	0	0	0
CST.MO	1	0	0	0	0	0	0	0	0	0	0	0	0	0	0	0	0	0	0	0	0	0
EC.MO	0	0	0	1	0	0	0	0	0	0	0	0	0	0	0	0	1	0	0	0	0	0
FX.MO	0	0	0	0	0	0	1	0	0	0	0	1	0	0	0	1	0	0	0	0	0	0
FXST.MO	0	0	0	0	0	0	0	0	0	0	0	0	0	0	0	0	0	0	0	0	0	0
GCC.MO	0	0	0	0	0	1	1	0	0	0	0	0	0	0	0	0	0	0	0	0	0	0
IFO.MO	0	1	0	0	0	0	0	0	0	0	0	0	1	0	0	1	0	0	0	0	0	0
PCR.MO	0	0	1	0	0	0	1	0	0	0	0	1	0	0	0	1	0	0	0	0	0	0
PLIC.MO	0	1	1	0	2	0	0	0	0	0	1	1	0	0	0	1	0	0	1	0	0	0
PTR.MO	0	0	0	0	0	0	0	0	0	0	0	0	0	0	0	0	0	0	0	0	0	0
RLIC.MO	0	0	0	0	0	1	1	0	0	1	0	2	0	0	0	1	0	0	0	0	0	0
SCC.MO	0	0	1	0	0	0	0	0	0	0	0	1	0	0	0	0	0	0	0	0	0	0
SCR.MO	1	0	0	0	0	0	1	0	0	1	1	0	0	0	0	1	0	1	0	0	0	1
SFO.MO	0	0	0	0	0	0	0	0	0	0	0	0	0	0	0	0	0	0	0	0	0	0
SLF.MO	1	1	2	0	0	0	0	0	0	0	0	1	0	0	0	0	0	0	0	0	0	0
SS.MO	0	1	0	0	0	0	0	0	0	0	0	1	0	0	0	0	0	0	0	0	0	0
UNC.MO	0	1	0	0	0	0	0	0	0	0	0	0	0	0	0	0	0	0	0	0	0	0
ACR.RD	0	2	0	0	3	1	0	0	0	2	1	0	0	0	0	0	1	0	0	0	0	2
ALIC.RD	0	1	0	0	1	0	0	0	0	2	0	0	0	0	0	0	1	0	0	0	0	0
Average.RD	0	2	1	0	2	1	0	0	0	1	0	0	0	0	0	1	1	0	0	0	0	0
BCC.RD	0	0	0	0	2	0	0	1	0	0	0	0	0	0	0	1	0	0	0	0	0	0
CGC.RD	0	0	0	0	2	1	0	0	0	0	0	1	0	0	0	1	0	0	0	0	0	0
CGH.RD	0	1	1	0	1	0	0	0	0	0	0	0	0	0	0	0	0	0	0	0	0	0
CST.RD	0	0	1	0	0	1	1	1	0	0	0	0	0	0	1	0	0	0	0	0	0	0
EC.RD	0	1	0	0	1	0	0	0	0	0	0	0	0	0	0	0	1	0	0	0	0	0
FX.RD	0	1	1	0	0	0	0	0	0	1	0	1	0	1	0	1	1	0	1	0	0	0
FXST.RD	0	0	0	0	1	0	0	1	0	0	0	0	0	0	0	0	1	1	0	0	0	0
GCC.RD	0	0	0	0	2	0	0	1	1	0	0	0	0	0	0	0	1	0	0	0	0	1
IFO.RD	0	0	0	1	1	0	0	0	0	0	0	0	0	0	0	0	0	0	0	0	0	0
PCR.RD	0	0	0	0	1	1	0	0	0	1	0	0	0	0	0	0	0	0	0	0	0	0
PLIC.RD	0	0	0	0	2	0	0	1	0	0	0	2	0	0	1	1	0	0	1	0	0	1
PTR.RD	0	0	0	0	2	1	0	1	0	0	0	0	0	0	0	0	0	0	0	0	0	1
RLIC.RD	1	0	0	0	2	1	1	0	0	0	0	0	0	0	0	0	1	0	0	0	0	2
SCC.RD	0	1	0	1	2	1	1	1	1	0	0	0	0	0	0	0	0	0	0	0	0	2
SCR.RD	0	1	0	0	1	1	0	0	0	1	0	1	0	0	0	0	0	0	0	0	0	1
SFO.RD	0	1	0	0	1	0	0	0	0	2	0	0	0	0	0	0	0	0	0	0	0	0
SLF.RD	0	0	0	0	2	1	0	0	0	1	0	0	0	0	0	1	0	0	0	0	0	1
SS.RD	0	0	1	0	1	0	0	1	0	0	0	0	0	0	0	0	0	0	0	0	0	1
UNC.RD	0	0	1	0	1	0	0	1	0	0	0	0	0	0	0	0	0	0	0	0	0	1
sum	19	45	29	8	110	35	18	23	8	31	27	21	3	8	6	31	45	4	9	3	0	37

### Sheet: 5e-9
DTI_ID	CHR1	CHR2	CHR3	CHR4	CHR5	CHR6	CHR7	CHR8	CHR9	CHR10	CHR11	CHR12	CHR13	CHR14	CHR15	CHR16	CHR17	CHR18	CHR19	CHR20	CHR21	CHR22
ACR.FA	0	2	0	0	1	0	0	1	0	0	0	0	0	0	0	0	0	0	1	0	0	1
ALIC.FA	0	1	0	0	1	0	0	0	0	0	0	0	0	0	0	0	1	0	0	0	0	0
Average.FA	0	2	0	0	2	1	0	0	0	0	0	0	0	0	0	0	0	0	0	0	0	0
BCC.FA	0	0	0	0	2	0	0	0	0	0	0	0	0	0	0	0	0	0	0	0	0	1
CGC.FA	1	0	0	0	1	0	0	0	0	0	0	0	0	0	0	0	1	0	0	0	0	0
CGH.FA	0	0	0	0	1	0	0	0	0	0	0	0	0	1	0	0	0	0	0	0	0	0
CST.FA	0	0	0	0	0	0	0	0	0	0	0	0	0	1	0	0	0	0	0	0	0	0
EC.FA	0	0	0	1	1	0	0	0	0	0	0	0	0	0	0	0	0	0	0	0	0	0
FX.FA	0	0	1	0	0	0	1	0	0	1	1	1	0	1	0	1	0	0	0	0	0	0
FXST.FA	0	0	0	0	0	0	0	0	0	0	0	0	0	0	0	0	1	1	0	0	0	0
GCC.FA	0	0	0	0	2	0	0	0	0	0	0	0	0	0	0	0	1	0	0	0	0	1
IFO.FA	0	1	0	3	0	0	1	1	0	0	0	0	0	0	0	0	0	0	0	0	0	0
PCR.FA	0	0	0	0	1	0	0	0	0	0	0	0	0	0	0	0	0	0	0	0	0	1
PLIC.FA	0	0	0	0	1	0	1	0	0	0	0	1	0	0	1	1	0	0	1	0	0	0
PTR.FA	0	0	0	0	1	1	0	0	0	0	0	0	0	0	0	0	0	0	0	0	0	1
RLIC.FA	0	0	0	0	1	0	0	0	0	0	0	0	0	0	0	1	1	0	0	0	0	0
SCC.FA	0	0	0	0	2	1	1	0	1	0	0	1	0	0	0	0	0	0	0	0	0	2
SCR.FA	1	0	0	0	0	0	1	0	0	0	0	1	0	0	0	1	0	0	0	0	0	0
SFO.FA	0	0	0	0	1	0	0	0	0	0	0	0	0	0	0	0	0	0	0	0	0	0
SLF.FA	0	0	0	0	2	0	0	0	0	0	0	0	0	0	0	1	0	0	0	0	0	1
SS.FA	0	0	0	0	1	0	0	1	0	0	0	0	0	0	0	0	0	0	0	0	0	0
UNC.FA	0	0	0	0	1	0	0	0	1	0	0	0	0	0	0	0	0	0	0	0	0	0
ACR.AD	0	0	0	0	1	0	0	0	0	0	0	0	0	0	0	0	1	0	0	0	0	0
ALIC.AD	0	0	0	0	0	0	0	0	0	0	1	0	0	0	0	0	0	0	0	0	0	0
Average.AD	0	0	0	0	1	0	0	0	0	0	1	0	0	0	0	0	0	0	0	0	0	0
BCC.AD	0	0	0	0	1	0	0	0	0	0	0	0	0	0	0	0	0	0	0	0	0	0
CGC.AD	1	0	0	0	1	0	0	0	0	0	1	0	0	0	1	0	0	0	0	0	0	0
CGH.AD	0	0	0	0	1	0	0	0	0	0	0	0	0	0	0	0	0	0	0	0	0	0
CST.AD	0	0	0	0	0	0	0	0	0	0	0	0	0	0	0	0	0	0	0	0	0	0
EC.AD	0	0	0	0	1	0	0	0	0	0	1	0	0	0	0	0	1	0	0	0	0	0
FX.AD	0	0	1	0	0	0	0	0	0	0	0	1	0	1	0	1	0	0	1	1	0	0
FXST.AD	0	1	0	0	0	0	0	0	0	0	0	0	0	0	0	0	0	0	0	0	0	0
GCC.AD	0	0	0	0	1	0	1	0	0	0	0	0	0	0	0	0	0	0	0	0	0	0
IFO.AD	0	1	0	0	1	0	0	0	0	0	0	0	0	0	0	1	1	0	0	0	0	0
PCR.AD	0	0	0	0	1	1	0	0	0	0	0	0	0	0	0	0	0	0	0	0	0	0
PLIC.AD	0	0	1	0	0	0	0	0	0	1	1	0	0	0	0	1	0	0	2	0	0	0
PTR.AD	0	0	0	0	1	0	0	0	0	0	0	0	0	0	0	0	0	0	0	0	0	0
RLIC.AD	0	0	0	0	1	0	0	0	0	0	0	0	0	0	0	0	0	0	0	0	0	0
SCC.AD	0	0	1	0	0	0	0	0	0	0	1	0	1	0	0	0	0	0	0	0	0	0
SCR.AD	1	0	0	0	1	0	0	0	0	0	0	0	0	0	0	1	0	0	0	0	0	0
SFO.AD	0	0	0	0	0	0	0	0	0	0	0	0	0	0	0	0	0	0	0	0	0	0
SLF.AD	0	0	0	0	1	1	0	0	0	0	1	0	0	0	0	0	1	0	0	0	0	0
SS.AD	0	0	0	0	1	0	0	0	0	0	0	0	0	0	0	0	0	0	0	0	0	0
UNC.AD	0	0	0	0	0	1	0	0	0	0	0	0	0	0	0	0	0	0	0	0	0	0
ACR.MD	0	0	0	0	2	0	0	0	0	1	1	0	0	0	0	0	1	0	0	0	0	0
ALIC.MD	0	0	0	0	0	0	0	0	0	2	1	0	0	0	0	0	1	0	0	0	0	0
Average.MD	0	0	0	0	2	1	0	0	0	1	1	0	0	0	0	0	1	0	0	0	0	0
BCC.MD	0	0	0	0	1	0	0	0	0	0	0	0	0	0	0	0	1	0	0	0	0	0
CGC.MD	0	0	0	0	1	1	0	0	0	0	1	0	0	0	0	0	1	0	0	0	0	0
CGH.MD	0	1	0	0	1	0	0	0	0	0	0	0	0	0	0	0	0	0	0	0	0	0
CST.MD	0	0	0	0	0	1	0	0	0	0	0	0	0	0	1	0	0	0	0	0	0	0
EC.MD	0	1	0	0	1	0	0	0	0	0	1	0	0	0	0	0	1	0	0	0	0	0
FX.MD	0	0	1	0	0	0	0	0	0	1	0	1	0	1	0	1	0	0	1	0	0	0
FXST.MD	0	0	0	0	1	0	0	0	0	0	0	0	0	0	0	0	0	0	0	0	0	0
GCC.MD	0	0	0	0	2	0	0	0	0	0	0	0	0	0	0	0	1	0	0	0	0	0
IFO.MD	0	0	0	0	1	0	0	0	0	0	1	0	0	0	0	0	0	0	0	0	0	0
PCR.MD	0	0	0	0	1	1	0	0	0	0	0	0	0	0	0	0	0	0	0	0	0	0
PLIC.MD	0	0	0	0	1	0	0	0	0	0	1	0	0	0	0	0	0	0	0	0	0	0
PTR.MD	0	0	0	0	2	1	0	1	0	0	0	0	0	0	0	0	0	0	0	0	0	1
RLIC.MD	0	0	0	0	1	1	0	0	0	0	0	0	0	0	0	0	0	0	0	0	0	1
SCC.MD	0	0	0	0	2	0	0	0	0	0	0	0	0	0	0	0	0	0	0	0	0	0
SCR.MD	0	0	0	0	1	1	0	0	0	0	0	0	0	0	0	0	0	0	0	0	0	0
SFO.MD	0	0	0	0	1	0	0	0	0	2	1	0	0	0	0	0	0	0	0	0	0	0
SLF.MD	0	0	0	0	2	1	0	0	0	1	0	0	0	0	0	0	0	0	0	0	0	0
SS.MD	0	0	0	0	1	1	0	0	0	0	0	0	0	0	0	0	0	0	0	0	0	1
UNC.MD	0	0	0	0	1	1	0	0	0	0	0	0	0	0	0	0	1	0	0	0	0	0
ACR.MO	0	0	0	0	0	0	0	0	0	0	0	0	0	0	0	0	0	0	0	0	0	0
ALIC.MO	1	1	0	0	0	0	0	0	0	0	0	0	0	0	0	0	0	0	0	0	0	0
Average.MO	0	0	0	0	0	0	0	0	0	0	0	0	0	0	0	0	0	0	0	0	0	0
BCC.MO	0	0	0	0	0	0	1	0	0	0	1	0	0	0	0	1	0	0	0	0	0	0
CGC.MO	1	0	0	0	1	0	0	0	0	0	0	0	0	0	0	0	0	0	0	1	0	0
CGH.MO	0	0	0	0	0	0	0	0	0	0	0	0	0	0	0	0	0	0	0	0	0	0
CST.MO	1	0	0	0	0	0	0	0	0	0	0	0	0	0	0	0	0	0	0	0	0	0
EC.MO	0	0	0	0	0	0	0	0	0	0	0	0	0	0	0	0	0	0	0	0	0	0
FX.MO	0	0	0	0	0	0	0	0	0	0	0	0	0	0	0	1	0	0	0	0	0	0
FXST.MO	0	0	0	0	0	0	0	0	0	0	0	0	0	0	0	0	0	0	0	0	0	0
GCC.MO	0	0	0	0	0	1	1	0	0	0	0	0	0	0	0	0	0	0	0	0	0	0
IFO.MO	0	0	0	0	0	0	0	0	0	0	0	0	0	0	0	0	0	0	0	0	0	0
PCR.MO	0	0	0	0	0	0	0	0	0	0	0	0	0	0	0	1	0	0	0	0	0	0
PLIC.MO	0	0	0	0	1	0	0	0	0	0	1	0	0	0	0	1	0	0	1	0	0	0
PTR.MO	0	0	0	0	0	0	0	0	0	0	0	0	0	0	0	0	0	0	0	0	0	0
RLIC.MO	0	0	0	0	0	0	1	0	0	1	0	1	0	0	0	1	0	0	0	0	0	0
SCC.MO	0	0	1	0	0	0	0	0	0	0	0	1	0	0	0	0	0	0	0	0	0	0
SCR.MO	0	0	0	0	0	0	0	0	0	1	0	0	0	0	0	1	0	1	0	0	0	1
SFO.MO	0	0	0	0	0	0	0	0	0	0	0	0	0	0	0	0	0	0	0	0	0	0
SLF.MO	0	0	0	0	0	0	0	0	0	0	0	0	0	0	0	0	0	0	0	0	0	0
SS.MO	0	0	0	0	0	0	0	0	0	0	0	0	0	0	0	0	0	0	0	0	0	0
UNC.MO	0	0	0	0	0	0	0	0	0	0	0	0	0	0	0	0	0	0	0	0	0	0
ACR.RD	0	1	0	0	1	1	0	0	0	1	1	0	0	0	0	0	1	0	0	0	0	0
ALIC.RD	0	1	0	0	1	0	0	0	0	2	0	0	0	0	0	0	1	0	0	0	0	0
Average.RD	0	1	0	0	2	1	0	0	0	1	0	0	0	0	0	0	1	0	0	0	0	0
BCC.RD	0	0	0	0	1	0	0	0	0	0	0	0	0	0	0	0	0	0	0	0	0	0
CGC.RD	0	0	0	0	2	0	0	0	0	0	0	0	0	0	0	0	0	0	0	0	0	0
CGH.RD	0	1	0	0	1	0	0	0	0	0	0	0	0	0	0	0	0	0	0	0	0	0
CST.RD	0	0	0	0	0	1	1	0	0	0	0	0	0	0	1	0	0	0	0	0	0	0
EC.RD	0	1	0	0	1	0	0	0	0	0	0	0	0	0	0	0	0	0	0	0	0	0
FX.RD	0	0	1	0	0	0	0	0	0	1	0	1	0	1	0	1	0	0	1	0	0	0
FXST.RD	0	0	0	0	1	0	0	0	0	0	0	0	0	0	0	0	1	0	0	0	0	0
GCC.RD	0	0	0	0	2	0	0	1	0	0	0	0	0	0	0	0	1	0	0	0	0	0
IFO.RD	0	0	0	1	1	0	0	0	0	0	0	0	0	0	0	0	0	0	0	0	0	0
PCR.RD	0	0	0	0	1	1	0	0	0	0	0	0	0	0	0	0	0	0	0	0	0	0
PLIC.RD	0	0	0	0	2	0	0	0	0	0	0	1	0	0	1	0	0	0	0	0	0	0
PTR.RD	0	0	0	0	1	1	0	1	0	0	0	0	0	0	0	0	0	0	0	0	0	1
RLIC.RD	1	0	0	0	2	1	0	0	0	0	0	0	0	0	0	0	0	0	0	0	0	1
SCC.RD	0	0	0	0	2	1	1	0	1	0	0	0	0	0	0	0	0	0	0	0	0	2
SCR.RD	0	0	0	0	1	0	0	0	0	0	0	1	0	0	0	0	0	0	0	0	0	0
SFO.RD	0	1	0	0	1	0	0	0	0	2	0	0	0	0	0	0	0	0	0	0	0	0
SLF.RD	0	0	0	0	2	1	0	0	0	0	0	0	0	0	0	1	0	0	0	0	0	1
SS.RD	0	0	0	0	1	0	0	1	0	0	0	0	0	0	0	0	0	0	0	0	0	0
UNC.RD	0	0	0	0	1	0	0	1	0	0	0	0	0	0	0	0	0	0	0	0	0	0
sum	8	17	7	5	90	25	11	8	3	19	19	11	1	6	5	18	22	2	8	2	0	17

### Sheet: 4.5e-10
DTI_ID	CHR1	CHR2	CHR3	CHR4	CHR5	CHR6	CHR7	CHR8	CHR9	CHR10	CHR11	CHR12	CHR13	CHR14	CHR15	CHR16	CHR17	CHR18	CHR19	CHR20	CHR21	CHR22
ACR.FA	0	1	0	0	1	0	0	0	0	0	0	0	0	0	0	0	0	0	0	0	0	0
ALIC.FA	0	1	0	0	1	0	0	0	0	0	0	0	0	0	0	0	1	0	0	0	0	0
Average.FA	0	1	0	0	2	1	0	0	0	0	0	0	0	0	0	0	0	0	0	0	0	0
BCC.FA	0	0	0	0	2	0	0	0	0	0	0	0	0	0	0	0	0	0	0	0	0	0
CGC.FA	1	0	0	0	1	0	0	0	0	0	0	0	0	0	0	0	1	0	0	0	0	0
CGH.FA	0	0	0	0	0	0	0	0	0	0	0	0	0	0	0	0	0	0	0	0	0	0
CST.FA	0	0	0	0	0	0	0	0	0	0	0	0	0	0	0	0	0	0	0	0	0	0
EC.FA	0	0	0	0	1	0	0	0	0	0	0	0	0	0	0	0	0	0	0	0	0	0
FX.FA	0	0	1	0	0	0	1	0	0	1	0	1	0	0	0	1	0	0	0	0	0	0
FXST.FA	0	0	0	0	0	0	0	0	0	0	0	0	0	0	0	0	1	1	0	0	0	0
GCC.FA	0	0	0	0	2	0	0	0	0	0	0	0	0	0	0	0	0	0	0	0	0	0
IFO.FA	0	1	0	2	0	0	1	0	0	0	0	0	0	0	0	0	0	0	0	0	0	0
PCR.FA	0	0	0	0	1	0	0	0	0	0	0	0	0	0	0	0	0	0	0	0	0	0
PLIC.FA	0	0	0	0	0	0	0	0	0	0	0	1	0	0	1	1	0	0	1	0	0	0
PTR.FA	0	0	0	0	1	0	0	0	0	0	0	0	0	0	0	0	0	0	0	0	0	1
RLIC.FA	0	0	0	0	1	0	0	0	0	0	0	0	0	0	0	0	1	0	0	0	0	0
SCC.FA	0	0	0	0	2	0	1	0	1	0	0	1	0	0	0	0	0	0	0	0	0	2
SCR.FA	1	0	0	0	0	0	0	0	0	0	0	1	0	0	0	1	0	0	0	0	0	0
SFO.FA	0	0	0	0	1	0	0	0	0	0	0	0	0	0	0	0	0	0	0	0	0	0
SLF.FA	0	0	0	0	1	0	0	0	0	0	0	0	0	0	0	1	0	0	0	0	0	0
SS.FA	0	0	0	0	1	0	0	0	0	0	0	0	0	0	0	0	0	0	0	0	0	0
UNC.FA	0	0	0	0	1	0	0	0	0	0	0	0	0	0	0	0	0	0	0	0	0	0
ACR.AD	0	0	0	0	1	0	0	0	0	0	0	0	0	0	0	0	0	0	0	0	0	0
ALIC.AD	0	0	0	0	0	0	0	0	0	0	1	0	0	0	0	0	0	0	0	0	0	0
Average.AD	0	0	0	0	1	0	0	0	0	0	1	0	0	0	0	0	0	0	0	0	0	0
BCC.AD	0	0	0	0	1	0	0	0	0	0	0	0	0	0	0	0	0	0	0	0	0	0
CGC.AD	0	0	0	0	0	0	0	0	0	0	0	0	0	0	0	0	0	0	0	0	0	0
CGH.AD	0	0	0	0	1	0	0	0	0	0	0	0	0	0	0	0	0	0	0	0	0	0
CST.AD	0	0	0	0	0	0	0	0	0	0	0	0	0	0	0	0	0	0	0	0	0	0
EC.AD	0	0	0	0	1	0	0	0	0	0	1	0	0	0	0	0	0	0	0	0	0	0
FX.AD	0	0	1	0	0	0	0	0	0	0	0	1	0	1	0	1	0	0	1	0	0	0
FXST.AD	0	0	0	0	0	0	0	0	0	0	0	0	0	0	0	0	0	0	0	0	0	0
GCC.AD	0	0	0	0	1	0	1	0	0	0	0	0	0	0	0	0	0	0	0	0	0	0
IFO.AD	0	1	0	0	1	0	0	0	0	0	0	0	0	0	0	0	1	0	0	0	0	0
PCR.AD	0	0	0	0	1	1	0	0	0	0	0	0	0	0	0	0	0	0	0	0	0	0
PLIC.AD	0	0	0	0	0	0	0	0	0	0	1	0	0	0	0	0	0	0	1	0	0	0
PTR.AD	0	0	0	0	1	0	0	0	0	0	0	0	0	0	0	0	0	0	0	0	0	0
RLIC.AD	0	0	0	0	1	0	0	0	0	0	0	0	0	0	0	0	0	0	0	0	0	0
SCC.AD	0	0	0	0	0	0	0	0	0	0	1	0	0	0	0	0	0	0	0	0	0	0
SCR.AD	0	0	0	0	1	0	0	0	0	0	0	0	0	0	0	1	0	0	0	0	0	0
SFO.AD	0	0	0	0	0	0	0	0	0	0	0	0	0	0	0	0	0	0	0	0	0	0
SLF.AD	0	0	0	0	1	1	0	0	0	0	0	0	0	0	0	0	1	0	0	0	0	0
SS.AD	0	0	0	0	1	0	0	0	0	0	0	0	0	0	0	0	0	0	0	0	0	0
UNC.AD	0	0	0	0	0	1	0	0	0	0	0	0	0	0	0	0	0	0	0	0	0	0
ACR.MD	0	0	0	0	2	0	0	0	0	0	1	0	0	0	0	0	1	0	0	0	0	0
ALIC.MD	0	0	0	0	0	0	0	0	0	1	1	0	0	0	0	0	1	0	0	0	0	0
Average.MD	0	0	0	0	2	1	0	0	0	0	1	0	0	0	0	0	1	0	0	0	0	0
BCC.MD	0	0	0	0	1	0	0	0	0	0	0	0	0	0	0	0	0	0	0	0	0	0
CGC.MD	0	0	0	0	1	0	0	0	0	0	1	0	0	0	0	0	1	0	0	0	0	0
CGH.MD	0	0	0	0	1	0	0	0	0	0	0	0	0	0	0	0	0	0	0	0	0	0
CST.MD	0	0	0	0	0	1	0	0	0	0	0	0	0	0	1	0	0	0	0	0	0	0
EC.MD	0	1	0	0	1	0	0	0	0	0	1	0	0	0	0	0	1	0	0	0	0	0
FX.MD	0	0	1	0	0	0	0	0	0	0	0	1	0	1	0	1	0	0	0	0	0	0
FXST.MD	0	0	0	0	1	0	0	0	0	0	0	0	0	0	0	0	0	0	0	0	0	0
GCC.MD	0	0	0	0	2	0	0	0	0	0	0	0	0	0	0	0	1	0	0	0	0	0
IFO.MD	0	0	0	0	1	0	0	0	0	0	1	0	0	0	0	0	0	0	0	0	0	0
PCR.MD	0	0	0	0	1	1	0	0	0	0	0	0	0	0	0	0	0	0	0	0	0	0
PLIC.MD	0	0	0	0	1	0	0	0	0	0	0	0	0	0	0	0	0	0	0	0	0	0
PTR.MD	0	0	0	0	2	1	0	1	0	0	0	0	0	0	0	0	0	0	0	0	0	0
RLIC.MD	0	0	0	0	1	0	0	0	0	0	0	0	0	0	0	0	0	0	0	0	0	0
SCC.MD	0	0	0	0	2	0	0	0	0	0	0	0	0	0	0	0	0	0	0	0	0	0
SCR.MD	0	0	0	0	1	1	0	0	0	0	0	0	0	0	0	0	0	0	0	0	0	0
SFO.MD	0	0	0	0	1	0	0	0	0	1	0	0	0	0	0	0	0	0	0	0	0	0
SLF.MD	0	0	0	0	1	1	0	0	0	0	0	0	0	0	0	0	0	0	0	0	0	0
SS.MD	0	0	0	0	1	0	0	0	0	0	0	0	0	0	0	0	0	0	0	0	0	1
UNC.MD	0	0	0	0	1	0	0	0	0	0	0	0	0	0	0	0	0	0	0	0	0	0
ACR.MO	0	0	0	0	0	0	0	0	0	0	0	0	0	0	0	0	0	0	0	0	0	0
ALIC.MO	0	1	0	0	0	0	0	0	0	0	0	0	0	0	0	0	0	0	0	0	0	0
Average.MO	0	0	0	0	0	0	0	0	0	0	0	0	0	0	0	0	0	0	0	0	0	0
BCC.MO	0	0	0	0	0	0	1	0	0	0	0	0	0	0	0	1	0	0	0	0	0	0
CGC.MO	1	0	0	0	1	0	0	0	0	0	0	0	0	0	0	0	0	0	0	0	0	0
CGH.MO	0	0	0	0	0	0	0	0	0	0	0	0	0	0	0	0	0	0	0	0	0	0
CST.MO	0	0	0	0	0	0	0	0	0	0	0	0	0	0	0	0	0	0	0	0	0	0
EC.MO	0	0	0	0	0	0	0	0	0	0	0	0	0	0	0	0	0	0	0	0	0	0
FX.MO	0	0	0	0	0	0	0	0	0	0	0	0	0	0	0	0	0	0	0	0	0	0
FXST.MO	0	0	0	0	0	0	0	0	0	0	0	0	0	0	0	0	0	0	0	0	0	0
GCC.MO	0	0	0	0	0	0	0	0	0	0	0	0	0	0	0	0	0	0	0	0	0	0
IFO.MO	0	0	0	0	0	0	0	0	0	0	0	0	0	0	0	0	0	0	0	0	0	0
PCR.MO	0	0	0	0	0	0	0	0	0	0	0	0	0	0	0	1	0	0	0	0	0	0
PLIC.MO	0	0	0	0	1	0	0	0	0	0	1	0	0	0	0	0	0	0	1	0	0	0
PTR.MO	0	0	0	0	0	0	0	0	0	0	0	0	0	0	0	0	0	0	0	0	0	0
RLIC.MO	0	0	0	0	0	0	1	0	0	0	0	1	0	0	0	1	0	0	0	0	0	0
SCC.MO	0	0	1	0	0	0	0	0	0	0	0	0	0	0	0	0	0	0	0	0	0	0
SCR.MO	0	0	0	0	0	0	0	0	0	0	0	0	0	0	0	1	0	1	0	0	0	1
SFO.MO	0	0	0	0	0	0	0	0	0	0	0	0	0	0	0	0	0	0	0	0	0	0
SLF.MO	0	0	0	0	0	0	0	0	0	0	0	0	0	0	0	0	0	0	0	0	0	0
SS.MO	0	0	0	0	0	0	0	0	0	0	0	0	0	0	0	0	0	0	0	0	0	0
UNC.MO	0	0	0	0	0	0	0	0	0	0	0	0	0	0	0	0	0	0	0	0	0	0
ACR.RD	0	0	0	0	1	0	0	0	0	1	0	0	0	0	0	0	0	0	0	0	0	0
ALIC.RD	0	1	0	0	1	0	0	0	0	2	0	0	0	0	0	0	1	0	0	0	0	0
Average.RD	0	1	0	0	2	1	0	0	0	0	0	0	0	0	0	0	1	0	0	0	0	0
BCC.RD	0	0	0	0	1	0	0	0	0	0	0	0	0	0	0	0	0	0	0	0	0	0
CGC.RD	0	0	0	0	2	0	0	0	0	0	0	0	0	0	0	0	0	0	0	0	0	0
CGH.RD	0	0	0	0	1	0	0	0	0	0	0	0	0	0	0	0	0	0	0	0	0	0
CST.RD	0	0	0	0	0	1	0	0	0	0	0	0	0	0	1	0	0	0	0	0	0	0
EC.RD	0	1	0	0	1	0	0	0	0	0	0	0	0	0	0	0	0	0	0	0	0	0
FX.RD	0	0	1	0	0	0	0	0	0	0	0	1	0	1	0	1	0	0	0	0	0	0
FXST.RD	0	0	0	0	1	0	0	0	0	0	0	0	0	0	0	0	1	0	0	0	0	0
GCC.RD	0	0	0	0	2	0	0	0	0	0	0	0	0	0	0	0	1	0	0	0	0	0
IFO.RD	0	0	0	1	1	0	0	0	0	0	0	0	0	0	0	0	0	0	0	0	0	0
PCR.RD	0	0	0	0	1	1	0	0	0	0	0	0	0	0	0	0	0	0	0	0	0	0
PLIC.RD	0	0	0	0	2	0	0	0	0	0	0	0	0	0	1	0	0	0	0	0	0	0
PTR.RD	0	0	0	0	1	1	0	0	0	0	0	0	0	0	0	0	0	0	0	0	0	0
RLIC.RD	0	0	0	0	1	0	0	0	0	0	0	0	0	0	0	0	0	0	0	0	0	0
SCC.RD	0	0	0	0	2	0	1	0	1	0	0	0	0	0	0	0	0	0	0	0	0	1
SCR.RD	0	0	0	0	1	0	0	0	0	0	0	0	0	0	0	0	0	0	0	0	0	0
SFO.RD	0	1	0	0	1	0	0	0	0	0	0	0	0	0	0	0	0	0	0	0	0	0
SLF.RD	0	0	0	0	2	1	0	0	0	0	0	0	0	0	0	1	0	0	0	0	0	0
SS.RD	0	0	0	0	1	0	0	0	0	0	0	0	0	0	0	0	0	0	0	0	0	0
UNC.RD	0	0	0	0	1	0	0	0	0	0	0	0	0	0	0	0	0	0	0	0	0	0
sum	3	11	5	3	84	15	7	1	2	6	12	8	0	3	4	13	16	2	4	0	0	6
