## Supplementary_tables for "Large-scale GWAS reveals genetic architecture of brain white matter microstructure and genetic overlap with cognitive and mental health traits (n=17,706)": Supp_Table14.xlsx

### Sheet: magma.sign.genes
DTI_ID	GENE	SYMBOL	CHR	START	STOP	NSNPS	NPARAM	N	ZSTAT	P
PLIC.AD	ENSG00000075151	EIF4G3	1	21132963	21503377	853	26	16604	5.6455	8.235e-09
PLIC.AD	ENSG00000078403	MLLT10	10	21823094	22032559	209	30	16546	6.4318	6.3049e-11
PLIC.AD	ENSG00000133805	AMPD3	11	10329860	10529126	881	70	16553	8.328	4.1115e-17
PLIC.AD	ENSG00000167595	C19orf55	19	36249044	36261930	43	11	16557	5.5383	1.5274e-08
PTR.AD	ENSG00000038427	VCAN	5	82767284	82878122	275	36	16487	8.1794	1.4263e-16
PTR.AD	ENSG00000172992	DCAKD	17	43100708	43138473	123	15	16545	5.7718	3.9225e-09
PTR.AD	ENSG00000136448	NMT1	17	43128978	43186384	201	20	16615	5.7481	4.5119e-09
RLIC.AD	ENSG00000038427	VCAN	5	82767284	82878122	275	36	16486	6.4394	5.9956e-11
CGC.FA	ENSG00000038427	VCAN	5	82767284	82878122	275	36	16700	6.3866	8.4801e-11
CGC.FA	ENSG00000113070	HBEGF	5	139712428	139726216	35	9	16661	5.5142	1.7516e-08
CGC.FA	ENSG00000131503	ANKHD1	5	139781399	139929163	159	23	16760	5.5428	1.4881e-08
CGC.FA	ENSG00000254996	ANKHD1-EIF4EBP3	5	139781493	139929154	159	23	16760	5.5428	1.4881e-08
CGC.FA	ENSG00000113108	APBB3	5	139937853	139973337	38	10	16772	5.6465	8.1871e-09
SCC.AD	ENSG00000183580	FBXL7	5	15500305	15939900	1089	47	16533	6.166	3.5023e-10
SCC.AD	ENSG00000133805	AMPD3	11	10329860	10529126	881	70	16553	6.2208	2.4729e-10
SCR.AD	ENSG00000138246	DNAJC13	3	132136370	132257876	279	21	16569	6.0967	5.4153e-10
SCR.AD	ENSG00000038427	VCAN	5	82767284	82878122	275	36	16453	6.9155	2.3316e-12
SCR.AD	ENSG00000260456	C16orf95	16	87117168	87351022	1196	81	16505	6.3715	9.3585e-11
SFO.AD	ENSG00000012232	EXTL3	8	28457986	28613116	356	30	16496	5.5986	1.0803e-08
SFO.AD	ENSG00000269891	ARHGAP19-SLIT1	10	98757795	99052413	935	81	16517	5.9096	1.7143e-09
SLF.AD	ENSG00000038427	VCAN	5	82767284	82878122	275	36	16483	8.0772	3.3125e-16
SLF.AD	ENSG00000166833	NAV2	11	19372271	20143144	2460	234	16492	5.6488	8.0808e-09
SLF.AD	ENSG00000159314	ARHGAP27	17	43471275	43511787	109	7	16562	5.6725	7.0356e-09
SLF.AD	ENSG00000225190	PLEKHM1	17	43513266	43568115	156	7	16543	5.7021	5.9187e-09
SLF.AD	ENSG00000120088	CRHR1	17	43699267	43913194	1134	9	16614	5.5803	1.2006e-08
SLF.AD	ENSG00000185294	SPPL2C	17	43922256	43924438	17	2	16675	5.5111	1.7834e-08
SLF.AD	ENSG00000186868	MAPT	17	43971748	44105700	821	5	16610	5.5528	1.4056e-08
SLF.AD	ENSG00000256762	STH	17	44076616	44077060	1	1	16697	5.8377	2.646e-09
SLF.AD	ENSG00000120071	KANSL1	17	44107282	44302733	1002	6	16555	5.5742	1.2431e-08
SLF.AD	ENSG00000073969	NSF	17	44668035	44834830	76	6	16452	5.645	8.2582e-09
SLF.AD	ENSG00000108379	WNT3	17	44839872	44910520	127	23	16518	6.17	3.4135e-10
SS.AD	ENSG00000038427	VCAN	5	82767284	82878122	275	36	16489	8.4153	1.959e-17
UNC.AD	ENSG00000038427	VCAN	5	82767284	82878122	275	36	16404	6.3887	8.3629e-11
CGH.FA	ENSG00000100478	AP4S1	14	31494312	31562818	194	28	16706	5.7305	5.0073e-09
ACR.FA	ENSG00000163596	ICA1L	2	203640690	203736708	214	16	16779	7.057	8.5066e-13
ACR.FA	ENSG00000138442	WDR12	2	203739505	203879521	327	13	16830	7.0394	9.6542e-13
ACR.FA	ENSG00000138380	CARF	2	203776937	203851786	168	11	16841	6.7915	5.547e-12
ACR.FA	ENSG00000144426	NBEAL1	2	203879602	204091101	339	22	16806	5.9196	1.6138e-09
ACR.FA	ENSG00000038427	VCAN	5	82767284	82878122	275	36	16699	8.7634	9.4733e-19
ACR.FA	ENSG00000130511	SSBP4	19	18529674	18545372	30	6	16783	5.603	1.0532e-08
ACR.FA	ENSG00000100156	SLC16A8	22	38474141	38480100	17	6	16795	5.7519	4.412e-09
EC.FA	ENSG00000138442	WDR12	2	203739505	203879521	327	13	16829	5.505	1.8463e-08
EC.FA	ENSG00000038427	VCAN	5	82767284	82878122	275	36	16698	7.1772	3.5585e-13
ACR.MD	ENSG00000038427	VCAN	5	82767284	82878122	275	36	16473	12.168	2.2912e-34
ACR.MD	ENSG00000113070	HBEGF	5	139712428	139726216	35	9	16434	5.9816	1.1046e-09
ACR.MD	ENSG00000113108	APBB3	5	139937853	139973337	38	10	16543	5.6464	8.1902e-09
ACR.MD	ENSG00000107957	SH3PXD2A	10	105348285	105615301	763	63	16540	5.8775	2.0827e-09
ACR.MD	ENSG00000108379	WNT3	17	44839872	44910520	127	23	16508	5.6024	1.0569e-08
ALIC.MD	ENSG00000038427	VCAN	5	82767284	82878122	275	36	16340	6.1816	3.1724e-10
ALIC.MD	ENSG00000165995	CACNB2	10	18429606	18830798	1779	114	16368	5.9378	1.4442e-09
ALIC.MD	ENSG00000107957	SH3PXD2A	10	105348285	105615301	763	63	16406	7.3376	1.0873e-13
ALIC.MD	ENSG00000187498	COL4A1	13	110801318	110959496	760	76	16311	6.4629	5.1367e-11
ALIC.MD	ENSG00000159314	ARHGAP27	17	43471275	43511787	109	7	16419	5.511	1.7843e-08
ALIC.MD	ENSG00000225190	PLEKHM1	17	43513266	43568115	156	7	16400	5.5995	1.075e-08
ALIC.MD	ENSG00000120088	CRHR1	17	43699267	43913194	1134	9	16470	6.3916	8.2055e-11
ALIC.MD	ENSG00000185294	SPPL2C	17	43922256	43924438	17	2	16530	6.3342	1.1931e-10
ALIC.MD	ENSG00000186868	MAPT	17	43971748	44105700	821	5	16466	6.2126	2.6061e-10
ALIC.MD	ENSG00000256762	STH	17	44076616	44077060	1	1	16552	6.7989	5.272e-12
ALIC.MD	ENSG00000120071	KANSL1	17	44107282	44302733	1002	6	16411	6.2011	2.8028e-10
ALIC.MD	ENSG00000228696	ARL17B	17	44352150	44439130	109	4	15630	6.1467	3.9545e-10
ALIC.MD	ENSG00000176681	LRRC37A	17	44370099	44415160	3	1	15636	6.0274	8.3305e-10
ALIC.MD	ENSG00000238083	LRRC37A2	17	44588877	44633016	1	1	15232	6.0618	6.729e-10
ALIC.MD	ENSG00000185829	ARL17A	17	44594068	44657088	1	1	15232	6.0618	6.729e-10
ALIC.MD	ENSG00000073969	NSF	17	44668035	44834830	76	6	16310	6.7388	7.9877e-12
ALIC.MD	ENSG00000108379	WNT3	17	44839872	44910520	127	23	16375	7.2368	2.2976e-13
Average.MD	ENSG00000152422	XRCC4	5	82373317	82649606	776	31	16597	5.8247	2.8609e-09
Average.MD	ENSG00000038427	VCAN	5	82767284	82878122	275	36	16481	12.44	7.9111e-36
Average.MD	ENSG00000113070	HBEGF	5	139712428	139726216	35	9	16442	6.404	7.5701e-11
Average.MD	ENSG00000131503	ANKHD1	5	139781399	139929163	159	23	16541	5.8824	2.0217e-09
Average.MD	ENSG00000254996	ANKHD1-EIF4EBP3	5	139781493	139929154	159	23	16541	5.8824	2.0217e-09
Average.MD	ENSG00000213523	SRA1	5	139916925	139937895	33	8	16608	5.5131	1.7629e-08
Average.MD	ENSG00000113108	APBB3	5	139937853	139973337	38	10	16551	5.9313	1.5026e-09
Average.MD	ENSG00000176087	SLC35A4	5	139944041	139948688	6	3	16669	5.5365	1.5428e-08
Average.MD	ENSG00000256762	STH	17	44076616	44077060	1	1	16695	5.5667	1.298e-08
FX.FA	ENSG00000205835	GMNC	3	190570666	190610218	116	19	16681	5.4912	1.9958e-08
FX.FA	ENSG00000174945	AMZ1	7	2719156	2815134	433	41	16698	7.0293	1.0382e-12
FX.FA	ENSG00000146535	GNA12	7	2767746	2883958	384	20	16809	6.0746	6.2132e-10
FX.FA	ENSG00000180592	SKIDA1	10	21802407	21814611	10	4	16705	5.5604	1.3457e-08
FX.FA	ENSG00000078403	MLLT10	10	21823094	22032559	209	30	16763	7.1479	4.4056e-13
FX.FA	ENSG00000136770	DNAJC1	10	22045466	22292698	446	23	16815	5.6203	9.531e-09
FX.FA	ENSG00000100796	SMEK1	14	91923955	91976898	164	10	16786	5.6251	9.268e-09
FX.FA	ENSG00000260456	C16orf95	16	87117168	87351022	1196	81	16755	6.0047	9.5821e-10
BCC.MD	ENSG00000038427	VCAN	5	82767284	82878122	275	36	16478	8.6134	3.5453e-18
CGC.MD	ENSG00000003436	TFPI	2	188328957	188430487	282	29	16581	5.6463	8.1946e-09
CGC.MD	ENSG00000152422	XRCC4	5	82373317	82649606	776	31	16595	5.8776	2.0817e-09
CGC.MD	ENSG00000038427	VCAN	5	82767284	82878122	275	36	16478	11.098	6.3842e-29
CGC.MD	ENSG00000159314	ARHGAP27	17	43471275	43511787	109	7	16557	5.679	6.7734e-09
CGC.MD	ENSG00000225190	PLEKHM1	17	43513266	43568115	156	7	16538	5.8041	3.2355e-09
CGC.MD	ENSG00000120088	CRHR1	17	43699267	43913194	1134	9	16609	5.6537	7.8505e-09
CGC.MD	ENSG00000185294	SPPL2C	17	43922256	43924438	17	2	16670	5.6102	1.0104e-08
CGC.MD	ENSG00000186868	MAPT	17	43971748	44105700	821	5	16605	5.5874	1.1525e-08
CGC.MD	ENSG00000256762	STH	17	44076616	44077060	1	1	16692	5.9092	1.719e-09
CGC.MD	ENSG00000120071	KANSL1	17	44107282	44302733	1002	6	16550	5.6101	1.011e-08
CGC.MD	ENSG00000073969	NSF	17	44668035	44834830	76	6	16447	5.9293	1.5211e-09
CGC.MD	ENSG00000108379	WNT3	17	44839872	44910520	127	23	16513	5.9663	1.2131e-09
CGH.MD	ENSG00000173692	PSMD1	2	231921578	232037541	208	21	16587	6.1858	3.0897e-10
CGH.MD	ENSG00000135914	HTR2B	2	231972944	231989832	19	6	16545	5.7073	5.7382e-09
CGH.MD	ENSG00000038427	VCAN	5	82767284	82878122	275	36	16484	9.3815	3.2516e-21
CST.MD	ENSG00000196284	SUPT3H	6	44777054	45345690	2178	30	16616	6.575	2.4332e-11
CST.MD	ENSG00000124813	RUNX2	6	45295894	45632086	1029	72	16559	5.8359	2.6757e-09
CST.MD	ENSG00000106034	CPED1	7	120628731	120937498	865	32	16567	5.9725	1.1685e-09
CST.MD	ENSG00000183914	DNAH2	17	7620672	7737062	279	29	16467	5.9591	1.2678e-09
EC.MD	ENSG00000163596	ICA1L	2	203640690	203736708	214	16	16493	6.6473	1.4929e-11
EC.MD	ENSG00000138442	WDR12	2	203739505	203879521	327	13	16544	6.6271	1.712e-11
EC.MD	ENSG00000138380	CARF	2	203776937	203851786	168	11	16554	6.4193	6.8455e-11
EC.MD	ENSG00000038427	VCAN	5	82767284	82878122	275	36	16415	8.6443	2.7079e-18
EC.MD	ENSG00000107957	SH3PXD2A	10	105348285	105615301	763	63	16481	6.6557	1.4095e-11
EC.MD	ENSG00000120088	CRHR1	17	43699267	43913194	1134	9	16545	5.7673	4.0285e-09
EC.MD	ENSG00000185294	SPPL2C	17	43922256	43924438	17	2	16606	5.6769	6.8566e-09
EC.MD	ENSG00000186868	MAPT	17	43971748	44105700	821	5	16542	5.6208	9.5046e-09
EC.MD	ENSG00000256762	STH	17	44076616	44077060	1	1	16628	5.9644	1.228e-09
EC.MD	ENSG00000120071	KANSL1	17	44107282	44302733	1002	6	16487	5.6073	1.0273e-08
EC.MD	ENSG00000073969	NSF	17	44668035	44834830	76	6	16384	5.6708	7.1069e-09
EC.MD	ENSG00000108379	WNT3	17	44839872	44910520	127	23	16450	6.2402	2.1854e-10
FX.MD	ENSG00000205835	GMNC	3	190570666	190610218	116	19	16472	7.3357	1.1027e-13
FX.MD	ENSG00000174945	AMZ1	7	2719156	2815134	433	41	16488	5.9606	1.2568e-09
FX.MD	ENSG00000078403	MLLT10	10	21823094	22032559	209	30	16551	6.5368	3.1424e-11
FX.MD	ENSG00000100796	SMEK1	14	91923955	91976898	164	10	16574	6.3778	8.9833e-11
FX.MD	ENSG00000260456	C16orf95	16	87117168	87351022	1196	81	16544	7.4656	4.1456e-14
FXST.MD	ENSG00000038427	VCAN	5	82767284	82878122	275	36	16487	8.3941	2.347e-17
GCC.MD	ENSG00000038427	VCAN	5	82767284	82878122	275	36	16473	9.4292	2.0659e-21
GCC.MD	ENSG00000113070	HBEGF	5	139712428	139726216	35	9	16434	7.2229	2.5444e-13
GCC.MD	ENSG00000131503	ANKHD1	5	139781399	139929163	159	23	16533	6.4188	6.8691e-11
GCC.MD	ENSG00000254996	ANKHD1-EIF4EBP3	5	139781493	139929154	159	23	16533	6.4188	6.8691e-11
GCC.MD	ENSG00000243056	EIF4EBP3	5	139927251	139929163	2	1	16671	5.6944	6.1906e-09
GCC.MD	ENSG00000113108	APBB3	5	139937853	139973337	38	10	16543	6.6421	1.5466e-11
GCC.MD	ENSG00000176087	SLC35A4	5	139944041	139948688	6	3	16661	5.7061	5.7811e-09
GCC.MD	ENSG00000170458	CD14	5	140011313	140013286	3	1	16628	5.7624	4.1452e-09
GCC.MD	ENSG00000178209	PLEC	8	144989321	145050902	168	9	16494	5.6175	9.6875e-09
GCC.MD	ENSG00000120088	CRHR1	17	43699267	43913194	1134	9	16604	5.6655	7.3303e-09
GCC.MD	ENSG00000185294	SPPL2C	17	43922256	43924438	17	2	16665	5.673	7.0172e-09
GCC.MD	ENSG00000186868	MAPT	17	43971748	44105700	821	5	16600	5.6358	8.7145e-09
GCC.MD	ENSG00000256762	STH	17	44076616	44077060	1	1	16687	5.994	1.024e-09
GCC.MD	ENSG00000120071	KANSL1	17	44107282	44302733	1002	6	16545	5.683	6.6179e-09
GCC.MD	ENSG00000073969	NSF	17	44668035	44834830	76	6	16442	5.981	1.1085e-09
GCC.MD	ENSG00000108379	WNT3	17	44839872	44910520	127	23	16508	6.3595	1.0122e-10
IFO.MD	ENSG00000038427	VCAN	5	82767284	82878122	275	36	16486	8.7135	1.4734e-18
PCR.MD	ENSG00000117472	TSPAN1	1	46640745	46651630	13	5	16022	5.6417	8.4188e-09
PCR.MD	ENSG00000152422	XRCC4	5	82373317	82649606	776	31	16545	5.5083	1.8112e-08
PCR.MD	ENSG00000038427	VCAN	5	82767284	82878122	275	36	16429	10.676	6.5707e-27
PCR.MD	ENSG00000233822	HIST1H2BN	6	27806323	27823487	31	6	16499	5.522	1.6759e-08
PCR.MD	ENSG00000196812	ZSCAN16	6	28092338	28097860	10	2	16642	5.5414	1.5007e-08
PCR.MD	ENSG00000198315	ZKSCAN8	6	28109688	28127250	51	7	16628	5.5959	1.0976e-08
PCR.MD	ENSG00000137185	ZSCAN9	6	28192664	28201260	28	8	16614	5.8332	2.718e-09
PCR.MD	ENSG00000187626	ZKSCAN4	6	28212401	28227011	37	9	16622	5.5038	1.8587e-08
PCR.MD	ENSG00000107957	SH3PXD2A	10	105348285	105615301	763	63	16495	5.7255	5.1568e-09
FXST.FA	ENSG00000256762	STH	17	44076616	44077060	1	1	16918	5.6815	6.676e-09
FXST.FA	ENSG00000238083	LRRC37A2	17	44588877	44633016	1	1	15562	5.6797	6.747e-09
FXST.FA	ENSG00000185829	ARL17A	17	44594068	44657088	1	1	15562	5.6797	6.747e-09
FXST.FA	ENSG00000073969	NSF	17	44668035	44834830	76	6	16670	6.0693	6.4219e-10
FXST.FA	ENSG00000108379	WNT3	17	44839872	44910520	127	23	16737	6.477	4.6771e-11
PLIC.MD	ENSG00000038427	VCAN	5	82767284	82878122	275	36	16469	7.6538	9.7549e-15
PLIC.MD	ENSG00000113070	HBEGF	5	139712428	139726216	35	9	16430	5.6713	7.0867e-09
PLIC.MD	ENSG00000133805	AMPD3	11	10329860	10529126	881	70	16536	5.7036	5.8654e-09
PTR.MD	ENSG00000038427	VCAN	5	82767284	82878122	275	36	16478	11.604	1.9618e-31
PTR.MD	ENSG00000113070	HBEGF	5	139712428	139726216	35	9	16439	6.1701	3.4123e-10
PTR.MD	ENSG00000233822	HIST1H2BN	6	27806323	27823487	31	6	16548	5.7335	4.9204e-09
PTR.MD	ENSG00000172794	RAB37	17	72666717	72743474	145	26	16452	5.5344	1.5615e-08
RLIC.MD	ENSG00000152422	XRCC4	5	82373317	82649606	776	31	16596	5.6462	8.201e-09
RLIC.MD	ENSG00000038427	VCAN	5	82767284	82878122	275	36	16480	10.737	3.4117e-27
GCC.FA	ENSG00000163596	ICA1L	2	203640690	203736708	214	16	16768	5.9813	1.1071e-09
GCC.FA	ENSG00000138442	WDR12	2	203739505	203879521	327	13	16819	5.7621	4.1541e-09
GCC.FA	ENSG00000138380	CARF	2	203776937	203851786	168	11	16830	5.5237	1.6593e-08
GCC.FA	ENSG00000038427	VCAN	5	82767284	82878122	275	36	16688	7.4029	6.6629e-14
GCC.FA	ENSG00000113070	HBEGF	5	139712428	139726216	35	9	16649	7.3092	1.3439e-13
GCC.FA	ENSG00000113073	SLC4A9	5	139739787	139754728	20	7	16839	5.7448	4.6007e-09
GCC.FA	ENSG00000131503	ANKHD1	5	139781399	139929163	159	23	16749	6.867	3.2783e-12
GCC.FA	ENSG00000254996	ANKHD1-EIF4EBP3	5	139781493	139929154	159	23	16749	6.867	3.2783e-12
GCC.FA	ENSG00000213523	SRA1	5	139916925	139937895	33	8	16817	5.9838	1.0902e-09
GCC.FA	ENSG00000243056	EIF4EBP3	5	139927251	139929163	2	1	16888	6.0737	6.2508e-10
GCC.FA	ENSG00000113108	APBB3	5	139937853	139973337	38	10	16760	7.0964	6.4001e-13
GCC.FA	ENSG00000176087	SLC35A4	5	139944041	139948688	6	3	16879	6.4178	6.9114e-11
GCC.FA	ENSG00000170458	CD14	5	140011313	140013286	3	1	16845	6.2226	2.4453e-10
GCC.FA	ENSG00000100142	POLR2F	22	38348614	38437922	92	9	16798	5.7037	5.8632e-09
GCC.FA	ENSG00000100151	PICK1	22	38452318	38471708	39	8	16840	5.5476	1.4481e-08
GCC.FA	ENSG00000100156	SLC16A8	22	38474141	38480100	17	6	16784	6.4139	7.0922e-11
GCC.FA	ENSG00000128298	BAIAP2L2	22	38480896	38506677	65	8	16556	6.136	4.2308e-10
SCC.MD	ENSG00000038427	VCAN	5	82767284	82878122	275	36	16454	9.9483	1.2829e-23
SCC.MD	ENSG00000113070	HBEGF	5	139712428	139726216	35	9	16415	6.9022	2.5605e-12
SCC.MD	ENSG00000131503	ANKHD1	5	139781399	139929163	159	23	16514	5.6646	7.3702e-09
SCC.MD	ENSG00000254996	ANKHD1-EIF4EBP3	5	139781493	139929154	159	23	16514	5.6646	7.3702e-09
SCC.MD	ENSG00000113108	APBB3	5	139937853	139973337	38	10	16525	5.8759	2.103e-09
SCR.MD	ENSG00000038427	VCAN	5	82767284	82878122	275	36	16457	10.2	9.8941e-25
SCR.MD	ENSG00000233822	HIST1H2BN	6	27806323	27823487	31	6	16526	5.6202	9.5393e-09
SCR.MD	ENSG00000107957	SH3PXD2A	10	105348285	105615301	763	63	16523	6.558	2.7274e-11
SFO.MD	ENSG00000117472	TSPAN1	1	46640745	46651630	13	5	15998	5.8614	2.2954e-09
SFO.MD	ENSG00000138442	WDR12	2	203739505	203879521	327	13	16534	5.51	1.7942e-08
SFO.MD	ENSG00000038427	VCAN	5	82767284	82878122	275	36	16405	7.2015	2.9777e-13
SFO.MD	ENSG00000165995	CACNB2	10	18429606	18830798	1779	114	16433	5.9924	1.0339e-09
SFO.MD	ENSG00000107957	SH3PXD2A	10	105348285	105615301	763	63	16471	7.189	3.2644e-13
SLF.MD	ENSG00000038427	VCAN	5	82767284	82878122	275	36	16463	10.256	5.5705e-25
SLF.MD	ENSG00000113070	HBEGF	5	139712428	139726216	35	9	16424	5.8847	1.9942e-09
SLF.MD	ENSG00000107957	SH3PXD2A	10	105348285	105615301	763	63	16530	5.7118	5.5898e-09
SLF.MD	ENSG00000172992	DCAKD	17	43100708	43138473	123	15	16521	5.5509	1.4209e-08
SS.MD	ENSG00000038427	VCAN	5	82767284	82878122	275	36	16477	11.58	2.6062e-31
UNC.MD	ENSG00000038427	VCAN	5	82767284	82878122	275	36	16239	7.9327	1.0724e-15
UNC.MD	ENSG00000132471	WBP2	17	73841780	73852588	33	6	16261	5.5218	1.6779e-08
ACR.MO	ENSG00000174945	AMZ1	7	2719156	2815134	433	41	16481	5.7222	5.2573e-09
ALIC.MO	ENSG00000117399	CDC20	1	43824626	43828874	6	3	16684	5.6273	9.1503e-09
ALIC.MO	ENSG00000198198	SZT2	1	43855553	43918321	98	10	16634	5.8262	2.8359e-09
ALIC.MO	ENSG00000178922	HYI	1	43916824	43919660	7	4	16452	5.671	7.0969e-09
ALIC.MO	ENSG00000143179	UCK2	1	165796768	165880855	165	24	16433	5.5287	1.6128e-08
ALIC.MO	ENSG00000135823	STX6	1	180941861	180992047	100	10	16584	5.9577	1.2791e-09
Average.MO	ENSG00000198929	NOS1AP	1	162039564	162353321	1264	71	16559	6.1155	4.814e-10
Average.MO	ENSG00000163596	ICA1L	2	203640690	203736708	214	16	16561	5.5019	1.879e-08
Average.MO	ENSG00000138442	WDR12	2	203739505	203879521	327	13	16611	5.7229	5.235e-09
Average.MO	ENSG00000138380	CARF	2	203776937	203851786	168	11	16622	5.5446	1.4733e-08
Average.MO	ENSG00000144426	NBEAL1	2	203879602	204091101	339	22	16588	5.812	3.0864e-09
Average.MO	ENSG00000138443	ABI2	2	204192942	204312446	213	26	16606	5.8008	3.3008e-09
Average.MO	ENSG00000173166	RAPH1	2	204259068	204400133	243	25	16571	5.5845	1.1717e-08
BCC.MO	ENSG00000174945	AMZ1	7	2719156	2815134	433	41	16475	8.4026	2.1842e-17
BCC.MO	ENSG00000146535	GNA12	7	2767746	2883958	384	20	16585	7.2776	1.6991e-13
BCC.MO	ENSG00000260456	C16orf95	16	87117168	87351022	1196	81	16531	7.6294	1.1789e-14
CGC.MO	ENSG00000176771	NCKAP5	2	133429374	134326034	2494	175	16524	6.1616	3.6017e-10
CGC.MO	ENSG00000069020	MAST4	5	65892176	66465423	1616	86	16532	6.1617	3.5973e-10
CGC.MO	ENSG00000188316	ENO4	10	118609023	118671299	88	16	16547	6.0696	6.4102e-10
CGC.MO	ENSG00000187164	KIAA1598	10	118643742	118886097	323	19	16510	5.5665	1.2995e-08
CGC.MO	ENSG00000170310	STX8	17	9153788	9479908	1045	108	16419	5.7693	3.9789e-09
IFO.FA	ENSG00000075213	SEMA3A	7	83585093	84122040	1972	71	16790	5.6442	8.2991e-09
IFO.FA	ENSG00000175806	MSRA	8	9911778	10286401	1713	75	16724	7.0899	6.7109e-13
IFO.FA	ENSG00000171044	XKR6	8	10753555	11058875	1193	38	16719	6.3731	9.2601e-11
FX.MO	ENSG00000174945	AMZ1	7	2719156	2815134	433	41	16385	6.525	3.4008e-11
PCR.MO	ENSG00000170959	DCDC1	11	30851916	31391357	831	24	16579	5.5007	1.8911e-08
PCR.MO	ENSG00000260456	C16orf95	16	87117168	87351022	1196	81	16540	6.0382	7.7925e-10
PLIC.MO	ENSG00000117399	CDC20	1	43824626	43828874	6	3	16681	5.6501	8.0164e-09
PLIC.MO	ENSG00000113070	HBEGF	5	139712428	139726216	35	9	16442	6.4427	5.8695e-11
PLIC.MO	ENSG00000078403	MLLT10	10	21823094	22032559	209	30	16541	5.9364	1.4568e-09
PLIC.MO	ENSG00000133805	AMPD3	11	10329860	10529126	881	70	16548	7.2163	2.6712e-13
PLIC.MO	ENSG00000260456	C16orf95	16	87117168	87351022	1196	81	16534	5.6914	6.3006e-09
PLIC.MO	ENSG00000167595	C19orf55	19	36249044	36261930	43	11	16552	5.715	5.4846e-09
RLIC.MO	ENSG00000174945	AMZ1	7	2719156	2815134	433	41	16483	6.8669	3.2812e-12
RLIC.MO	ENSG00000146535	GNA12	7	2767746	2883958	384	20	16593	6.5277	3.3398e-11
RLIC.MO	ENSG00000260456	C16orf95	16	87117168	87351022	1196	81	16539	7.1227	5.2927e-13
SCC.MO	ENSG00000188316	ENO4	10	118609023	118671299	88	16	16547	5.8008	3.3e-09
SCC.MO	ENSG00000187164	KIAA1598	10	118643742	118886097	323	19	16510	5.6634	7.4199e-09
SCR.MO	ENSG00000078403	MLLT10	10	21823094	22032559	209	30	16547	6.4932	4.2025e-11
SCR.MO	ENSG00000170959	DCDC1	11	30851916	31391357	831	24	16579	5.9709	1.1796e-09
SCR.MO	ENSG00000260456	C16orf95	16	87117168	87351022	1196	81	16540	8.0867	3.0648e-16
SCR.MO	ENSG00000241973	PI4KA	22	21061979	21213705	479	16	16617	5.8304	2.7644e-09
SCR.MO	ENSG00000099940	SNAP29	22	21213271	21245506	89	11	16592	5.7981	3.3526e-09
PCR.FA	ENSG00000038427	VCAN	5	82767284	82878122	275	36	16694	9.0544	6.869e-20
SLF.MO	ENSG00000138443	ABI2	2	204192942	204312446	213	26	16610	5.5846	1.171e-08
SLF.MO	ENSG00000173166	RAPH1	2	204259068	204400133	243	25	16575	5.8749	2.1156e-09
ACR.RD	ENSG00000163596	ICA1L	2	203640690	203736708	214	16	16553	5.8528	2.4167e-09
ACR.RD	ENSG00000138442	WDR12	2	203739505	203879521	327	13	16603	5.5495	1.4325e-08
ACR.RD	ENSG00000138738	PRDM5	4	121606074	121844025	1026	38	16593	5.7112	5.6086e-09
ACR.RD	ENSG00000038427	VCAN	5	82767284	82878122	275	36	16474	11.632	1.4189e-31
ACR.RD	ENSG00000113070	HBEGF	5	139712428	139726216	35	9	16435	5.5523	1.4095e-08
ACR.RD	ENSG00000131503	ANKHD1	5	139781399	139929163	159	23	16534	5.5668	1.2974e-08
ACR.RD	ENSG00000254996	ANKHD1-EIF4EBP3	5	139781493	139929154	159	23	16534	5.5668	1.2974e-08
ACR.RD	ENSG00000113108	APBB3	5	139937853	139973337	38	10	16544	5.7277	5.0898e-09
ACR.RD	ENSG00000107957	SH3PXD2A	10	105348285	105615301	763	63	16541	6.0677	6.4887e-10
ACR.RD	ENSG00000100156	SLC16A8	22	38474141	38480100	17	6	16568	5.743	4.6517e-09
ALIC.RD	ENSG00000163596	ICA1L	2	203640690	203736708	214	16	16439	6.3349	1.1875e-10
ALIC.RD	ENSG00000138442	WDR12	2	203739505	203879521	327	13	16489	6.3826	8.7039e-11
ALIC.RD	ENSG00000138380	CARF	2	203776937	203851786	168	11	16500	6.1931	2.9494e-10
ALIC.RD	ENSG00000038427	VCAN	5	82767284	82878122	275	36	16361	7.0011	1.2699e-12
ALIC.RD	ENSG00000165995	CACNB2	10	18429606	18830798	1779	114	16389	6.4354	6.1569e-11
ALIC.RD	ENSG00000107957	SH3PXD2A	10	105348285	105615301	763	63	16427	7.5943	1.5474e-14
ALIC.RD	ENSG00000107960	OBFC1	10	105642300	105677963	110	10	16501	5.5768	1.2246e-08
ALIC.RD	ENSG00000187498	COL4A1	13	110801318	110959496	760	76	16332	6.1704	3.4061e-10
ALIC.RD	ENSG00000159314	ARHGAP27	17	43471275	43511787	109	7	16440	5.5469	1.4537e-08
ALIC.RD	ENSG00000225190	PLEKHM1	17	43513266	43568115	156	7	16421	5.5387	1.524e-08
ALIC.RD	ENSG00000120088	CRHR1	17	43699267	43913194	1134	9	16491	6.3222	1.2896e-10
ALIC.RD	ENSG00000185294	SPPL2C	17	43922256	43924438	17	2	16551	6.2746	1.7526e-10
ALIC.RD	ENSG00000186868	MAPT	17	43971748	44105700	821	5	16487	6.1444	4.0137e-10
ALIC.RD	ENSG00000256762	STH	17	44076616	44077060	1	1	16573	6.7146	9.428e-12
ALIC.RD	ENSG00000120071	KANSL1	17	44107282	44302733	1002	6	16432	6.1354	4.2471e-10
ALIC.RD	ENSG00000228696	ARL17B	17	44352150	44439130	109	4	15650	6.1287	4.4302e-10
ALIC.RD	ENSG00000176681	LRRC37A	17	44370099	44415160	3	1	15656	6.0161	8.9344e-10
ALIC.RD	ENSG00000238083	LRRC37A2	17	44588877	44633016	1	1	15251	6.1555	3.742e-10
ALIC.RD	ENSG00000185829	ARL17A	17	44594068	44657088	1	1	15251	6.1555	3.742e-10
ALIC.RD	ENSG00000073969	NSF	17	44668035	44834830	76	6	16330	6.699	1.0494e-11
ALIC.RD	ENSG00000108379	WNT3	17	44839872	44910520	127	23	16396	7.1881	3.2858e-13
Average.RD	ENSG00000163596	ICA1L	2	203640690	203736708	214	16	16560	5.7837	3.6547e-09
Average.RD	ENSG00000138442	WDR12	2	203739505	203879521	327	13	16610	5.6158	9.7815e-09
Average.RD	ENSG00000152422	XRCC4	5	82373317	82649606	776	31	16598	5.8368	2.661e-09
Average.RD	ENSG00000038427	VCAN	5	82767284	82878122	275	36	16481	12.304	4.303e-35
Average.RD	ENSG00000113070	HBEGF	5	139712428	139726216	35	9	16442	6.327	1.2501e-10
Average.RD	ENSG00000131503	ANKHD1	5	139781399	139929163	159	23	16541	6.0363	7.8827e-10
Average.RD	ENSG00000254996	ANKHD1-EIF4EBP3	5	139781493	139929154	159	23	16541	6.0363	7.8827e-10
Average.RD	ENSG00000213523	SRA1	5	139916925	139937895	33	8	16609	5.6013	1.0639e-08
Average.RD	ENSG00000113108	APBB3	5	139937853	139973337	38	10	16551	6.099	5.3378e-10
Average.RD	ENSG00000176087	SLC35A4	5	139944041	139948688	6	3	16669	5.6965	6.1131e-09
Average.RD	ENSG00000256762	STH	17	44076616	44077060	1	1	16695	5.7135	5.535e-09
BCC.RD	ENSG00000038427	VCAN	5	82767284	82878122	275	36	16473	7.9611	8.5279e-16
BCC.RD	ENSG00000113070	HBEGF	5	139712428	139726216	35	9	16434	5.493	1.9759e-08
BCC.RD	ENSG00000113108	APBB3	5	139937853	139973337	38	10	16544	5.6022	1.058e-08
BCC.RD	ENSG00000178209	PLEC	8	144989321	145050902	168	9	16494	5.7286	5.0646e-09
BCC.RD	ENSG00000167522	ANKRD11	16	89334038	89556969	496	30	16487	5.7227	5.2422e-09
CGC.RD	ENSG00000038427	VCAN	5	82767284	82878122	275	36	16490	9.1385	3.1672e-20
CGC.RD	ENSG00000113070	HBEGF	5	139712428	139726216	35	9	16451	6.102	5.2379e-10
CGC.RD	ENSG00000131503	ANKHD1	5	139781399	139929163	159	23	16550	5.7761	3.8233e-09
CGC.RD	ENSG00000254996	ANKHD1-EIF4EBP3	5	139781493	139929154	159	23	16550	5.7761	3.8233e-09
CGC.RD	ENSG00000113108	APBB3	5	139937853	139973337	38	10	16560	5.9163	1.6466e-09
CGH.RD	ENSG00000173692	PSMD1	2	231921578	232037541	208	21	16590	6.2963	1.5238e-10
CGH.RD	ENSG00000135914	HTR2B	2	231972944	231989832	19	6	16548	5.9053	1.76e-09
CGH.RD	ENSG00000038427	VCAN	5	82767284	82878122	275	36	16487	8.588	4.4246e-18
CST.RD	ENSG00000196284	SUPT3H	6	44777054	45345690	2178	30	16613	7.2175	2.6478e-13
CST.RD	ENSG00000124813	RUNX2	6	45295894	45632086	1029	72	16556	6.5869	2.2456e-11
CST.RD	ENSG00000106034	CPED1	7	120628731	120937498	865	32	16564	6.3808	8.8099e-11
PLIC.FA	ENSG00000162434	JAK1	1	65298912	65432187	414	30	16816	5.4942	1.9628e-08
PLIC.FA	ENSG00000113070	HBEGF	5	139712428	139726216	35	9	16659	6.8592	3.4632e-12
PLIC.FA	ENSG00000260456	C16orf95	16	87117168	87351022	1196	81	16752	6.3715	9.3593e-11
PLIC.FA	ENSG00000011590	ZBTB32	19	36195429	36207940	31	9	16779	5.6813	6.6822e-09
PLIC.FA	ENSG00000004776	HSPB6	19	36245469	36248980	5	3	16742	5.6685	7.203e-09
PLIC.FA	ENSG00000167595	C19orf55	19	36249044	36261930	43	11	16771	6.345	1.112e-10
EC.RD	ENSG00000163596	ICA1L	2	203640690	203736708	214	16	16516	6.7313	8.4084e-12
EC.RD	ENSG00000138442	WDR12	2	203739505	203879521	327	13	16567	6.7914	5.554e-12
EC.RD	ENSG00000138380	CARF	2	203776937	203851786	168	11	16577	6.5846	2.2811e-11
EC.RD	ENSG00000038427	VCAN	5	82767284	82878122	275	36	16437	8.4955	9.8545e-18
EC.RD	ENSG00000107957	SH3PXD2A	10	105348285	105615301	763	63	16504	6.4808	4.5614e-11
FX.RD	ENSG00000205835	GMNC	3	190570666	190610218	116	19	16484	7.0752	7.46e-13
FX.RD	ENSG00000174945	AMZ1	7	2719156	2815134	433	41	16501	6.2175	2.5257e-10
FX.RD	ENSG00000078403	MLLT10	10	21823094	22032559	209	30	16564	6.6253	1.7325e-11
FX.RD	ENSG00000100796	SMEK1	14	91923955	91976898	164	10	16587	6.3335	1.1983e-10
FX.RD	ENSG00000260456	C16orf95	16	87117168	87351022	1196	81	16557	7.4017	6.7225e-14
FXST.RD	ENSG00000038427	VCAN	5	82767284	82878122	275	36	16487	7.646	1.0368e-14
FXST.RD	ENSG00000171044	XKR6	8	10753555	11058875	1193	38	16504	6.3377	1.1658e-10
FXST.RD	ENSG00000120088	CRHR1	17	43699267	43913194	1134	9	16618	5.9335	1.4827e-09
FXST.RD	ENSG00000185294	SPPL2C	17	43922256	43924438	17	2	16679	5.8462	2.5149e-09
FXST.RD	ENSG00000186868	MAPT	17	43971748	44105700	821	5	16614	5.8504	2.4516e-09
FXST.RD	ENSG00000256762	STH	17	44076616	44077060	1	1	16701	6.2829	1.662e-10
FXST.RD	ENSG00000120071	KANSL1	17	44107282	44302733	1002	6	16559	5.9076	1.7356e-09
FXST.RD	ENSG00000228696	ARL17B	17	44352150	44439130	109	4	15769	5.7941	3.4349e-09
FXST.RD	ENSG00000176681	LRRC37A	17	44370099	44415160	3	1	15774	5.5416	1.4988e-08
FXST.RD	ENSG00000238083	LRRC37A2	17	44588877	44633016	1	1	15362	5.4987	1.913e-08
FXST.RD	ENSG00000185829	ARL17A	17	44594068	44657088	1	1	15362	5.4987	1.913e-08
FXST.RD	ENSG00000073969	NSF	17	44668035	44834830	76	6	16456	6.2695	1.8112e-10
FXST.RD	ENSG00000108379	WNT3	17	44839872	44910520	127	23	16522	6.9206	2.2485e-12
GCC.RD	ENSG00000038427	VCAN	5	82767284	82878122	275	36	16467	8.6716	2.1307e-18
GCC.RD	ENSG00000113070	HBEGF	5	139712428	139726216	35	9	16428	7.4549	4.4972e-14
GCC.RD	ENSG00000113073	SLC4A9	5	139739787	139754728	20	7	16615	5.7877	3.5681e-09
GCC.RD	ENSG00000131503	ANKHD1	5	139781399	139929163	159	23	16527	6.9264	2.1587e-12
GCC.RD	ENSG00000254996	ANKHD1-EIF4EBP3	5	139781493	139929154	159	23	16527	6.9264	2.1587e-12
GCC.RD	ENSG00000213523	SRA1	5	139916925	139937895	33	8	16595	5.901	1.8063e-09
GCC.RD	ENSG00000243056	EIF4EBP3	5	139927251	139929163	2	1	16665	6.1787	3.2322e-10
GCC.RD	ENSG00000113108	APBB3	5	139937853	139973337	38	10	16537	7.1391	4.6976e-13
GCC.RD	ENSG00000176087	SLC35A4	5	139944041	139948688	6	3	16655	6.3701	9.4438e-11
GCC.RD	ENSG00000170458	CD14	5	140011313	140013286	3	1	16622	6.2283	2.3579e-10
GCC.RD	ENSG00000178209	PLEC	8	144989321	145050902	168	9	16488	5.8137	3.0546e-09
GCC.RD	ENSG00000120088	CRHR1	17	43699267	43913194	1134	9	16598	5.5147	1.7469e-08
GCC.RD	ENSG00000185294	SPPL2C	17	43922256	43924438	17	2	16659	5.506	1.8354e-08
GCC.RD	ENSG00000256762	STH	17	44076616	44077060	1	1	16681	5.7422	4.672e-09
GCC.RD	ENSG00000073969	NSF	17	44668035	44834830	76	6	16437	5.7451	4.5935e-09
GCC.RD	ENSG00000108379	WNT3	17	44839872	44910520	127	23	16502	5.9293	1.5212e-09
GCC.RD	ENSG00000100156	SLC16A8	22	38474141	38480100	17	6	16561	5.9243	1.5682e-09
GCC.RD	ENSG00000128298	BAIAP2L2	22	38480896	38506677	65	8	16336	5.4989	1.9111e-08
IFO.RD	ENSG00000038427	VCAN	5	82767284	82878122	275	36	16487	7.3574	9.3749e-14
IFO.RD	ENSG00000171044	XKR6	8	10753555	11058875	1193	38	16504	6.1843	3.1185e-10
PCR.RD	ENSG00000038427	VCAN	5	82767284	82878122	275	36	16436	10.5	4.3122e-26
PCR.RD	ENSG00000107957	SH3PXD2A	10	105348285	105615301	763	63	16502	6.0769	6.1261e-10
PLIC.RD	ENSG00000162434	JAK1	1	65298912	65432187	414	30	16603	5.8992	1.8267e-09
PLIC.RD	ENSG00000038427	VCAN	5	82767284	82878122	275	36	16487	7.3308	1.1437e-13
PLIC.RD	ENSG00000113070	HBEGF	5	139712428	139726216	35	9	16448	7.3344	1.1137e-13
PLIC.RD	ENSG00000131503	ANKHD1	5	139781399	139929163	159	23	16547	5.6959	6.1372e-09
PLIC.RD	ENSG00000254996	ANKHD1-EIF4EBP3	5	139781493	139929154	159	23	16547	5.6959	6.1372e-09
PLIC.RD	ENSG00000113108	APBB3	5	139937853	139973337	38	10	16557	5.6312	8.9496e-09
PTR.RD	ENSG00000038427	VCAN	5	82767284	82878122	275	36	16471	11.292	7.2126e-30
RLIC.RD	ENSG00000038427	VCAN	5	82767284	82878122	275	36	16479	10.565	2.1634e-26
RLIC.RD	ENSG00000113070	HBEGF	5	139712428	139726216	35	9	16440	5.6386	8.5718e-09
RLIC.RD	ENSG00000106617	PRKAG2	7	151253197	151574210	1222	137	16482	5.619	9.6022e-09
RLIC.RD	ENSG00000107957	SH3PXD2A	10	105348285	105615301	763	63	16546	5.6826	6.6347e-09
RLIC.RD	ENSG00000172794	RAB37	17	72666717	72743474	145	26	16453	5.5721	1.2584e-08
SCC.RD	ENSG00000038427	VCAN	5	82767284	82878122	275	36	16454	11.019	1.5414e-28
SCC.RD	ENSG00000113070	HBEGF	5	139712428	139726216	35	9	16415	9.6366	2.801e-22
SCC.RD	ENSG00000113073	SLC4A9	5	139739787	139754728	20	7	16602	7.0242	1.0764e-12
SCC.RD	ENSG00000131503	ANKHD1	5	139781399	139929163	159	23	16514	8.2269	9.608e-17
SCC.RD	ENSG00000254996	ANKHD1-EIF4EBP3	5	139781493	139929154	159	23	16514	8.2269	9.608e-17
SCC.RD	ENSG00000213523	SRA1	5	139916925	139937895	33	8	16582	7.3007	1.4311e-13
SCC.RD	ENSG00000243056	EIF4EBP3	5	139927251	139929163	2	1	16652	7.159	4.0626e-13
SCC.RD	ENSG00000113108	APBB3	5	139937853	139973337	38	10	16525	8.6435	2.7269e-18
SCC.RD	ENSG00000176087	SLC35A4	5	139944041	139948688	6	3	16642	7.529	2.5559e-14
SCC.RD	ENSG00000170458	CD14	5	140011313	140013286	3	1	16610	7.232	2.3797e-13
SCC.RD	ENSG00000131495	NDUFA2	5	140018325	140027370	20	5	16583	5.7299	5.0237e-09
SCC.RD	ENSG00000233822	HIST1H2BN	6	27806323	27823487	31	6	16524	5.9548	1.3017e-09
SCC.RD	ENSG00000197153	HIST1H3J	6	27858093	27860884	8	3	16625	5.9829	1.0958e-09
SCC.RD	ENSG00000198315	ZKSCAN8	6	28109688	28127250	51	7	16654	5.5462	1.4596e-08
SCC.RD	ENSG00000137185	ZSCAN9	6	28192664	28201260	28	8	16640	5.6152	9.8184e-09
SCC.RD	ENSG00000147883	CDKN2B	9	22002902	22009362	9	3	16624	5.6997	6.0024e-09
SCC.RD	ENSG00000100151	PICK1	22	38452318	38471708	39	8	16603	5.6943	6.1926e-09
SCC.RD	ENSG00000100156	SLC16A8	22	38474141	38480100	17	6	16548	6.248	2.0787e-10
SCC.RD	ENSG00000128298	BAIAP2L2	22	38480896	38506677	65	8	16323	5.6182	9.6496e-09
SCR.RD	ENSG00000038427	VCAN	5	82767284	82878122	275	36	16465	9.5752	5.0851e-22
SCR.RD	ENSG00000107957	SH3PXD2A	10	105348285	105615301	763	63	16532	6.3794	8.8867e-11
SCR.RD	ENSG00000260456	C16orf95	16	87117168	87351022	1196	81	16518	5.7562	4.3017e-09
PTR.FA	ENSG00000038427	VCAN	5	82767284	82878122	275	36	16693	9.7074	1.4025e-22
SFO.RD	ENSG00000163596	ICA1L	2	203640690	203736708	214	16	16500	6.4088	7.3312e-11
SFO.RD	ENSG00000138442	WDR12	2	203739505	203879521	327	13	16551	6.4371	6.0907e-11
SFO.RD	ENSG00000138380	CARF	2	203776937	203851786	168	11	16561	6.2357	2.2495e-10
SFO.RD	ENSG00000038427	VCAN	5	82767284	82878122	275	36	16422	7.3358	1.1016e-13
SFO.RD	ENSG00000165995	CACNB2	10	18429606	18830798	1779	114	16450	6.7729	6.3092e-12
SFO.RD	ENSG00000107957	SH3PXD2A	10	105348285	105615301	763	63	16488	7.3924	7.2115e-14
SLF.RD	ENSG00000038427	VCAN	5	82767284	82878122	275	36	16462	9.6415	2.671e-22
SLF.RD	ENSG00000113070	HBEGF	5	139712428	139726216	35	9	16423	5.9662	1.2145e-09
SLF.RD	ENSG00000131503	ANKHD1	5	139781399	139929163	159	23	16522	5.5313	1.5897e-08
SLF.RD	ENSG00000254996	ANKHD1-EIF4EBP3	5	139781493	139929154	159	23	16522	5.5313	1.5897e-08
SLF.RD	ENSG00000113108	APBB3	5	139937853	139973337	38	10	16532	5.6785	6.7925e-09
SLF.RD	ENSG00000107957	SH3PXD2A	10	105348285	105615301	763	63	16529	5.8938	1.8871e-09
SS.RD	ENSG00000038427	VCAN	5	82767284	82878122	275	36	16478	11.3	6.5715e-30
UNC.RD	ENSG00000038427	VCAN	5	82767284	82878122	275	36	16478	11.3	6.5715e-30
RLIC.FA	ENSG00000044524	EPHA3	3	89156674	89531284	788	27	16745	5.8108	3.1086e-09
RLIC.FA	ENSG00000038427	VCAN	5	82767284	82878122	275	36	16699	8.5404	6.6859e-18
RLIC.FA	ENSG00000113070	HBEGF	5	139712428	139726216	35	9	16660	5.5076	1.8185e-08
RLIC.FA	ENSG00000260456	C16orf95	16	87117168	87351022	1196	81	16753	6.161	3.614e-10
RLIC.FA	ENSG00000141298	SSH2	17	27952956	28257294	445	14	16813	5.5206	1.689e-08
RLIC.FA	ENSG00000176927	EFCAB5	17	28256218	28435470	271	13	16859	5.9357	1.4628e-09
RLIC.FA	ENSG00000126653	NSRP1	17	28442539	28513493	121	8	16779	6.2419	2.1611e-10
RLIC.FA	ENSG00000108576	SLC6A4	17	28521337	28563020	72	13	16755	5.7423	4.6692e-09
SCC.FA	ENSG00000038427	VCAN	5	82767284	82878122	275	36	16690	9.2368	1.2698e-20
SCC.FA	ENSG00000113070	HBEGF	5	139712428	139726216	35	9	16651	10.384	1.472e-25
SCC.FA	ENSG00000113073	SLC4A9	5	139739787	139754728	20	7	16841	7.2402	2.2394e-13
SCC.FA	ENSG00000131503	ANKHD1	5	139781399	139929163	159	23	16751	8.7411	1.1539e-18
SCC.FA	ENSG00000254996	ANKHD1-EIF4EBP3	5	139781493	139929154	159	23	16751	8.7411	1.1539e-18
SCC.FA	ENSG00000213523	SRA1	5	139916925	139937895	33	8	16819	7.5367	2.4102e-14
SCC.FA	ENSG00000243056	EIF4EBP3	5	139927251	139929163	2	1	16890	7.3175	1.2636e-13
SCC.FA	ENSG00000113108	APBB3	5	139937853	139973337	38	10	16762	9.1244	3.6081e-20
SCC.FA	ENSG00000176087	SLC35A4	5	139944041	139948688	6	3	16881	7.6507	9.9912e-15
SCC.FA	ENSG00000170458	CD14	5	140011313	140013286	3	1	16847	7.3624	9.0333e-14
SCC.FA	ENSG00000131495	NDUFA2	5	140018325	140027370	20	5	16820	5.7339	4.9088e-09
SCC.FA	ENSG00000233822	HIST1H2BN	6	27806323	27823487	31	6	16761	5.8376	2.6474e-09
SCC.FA	ENSG00000197153	HIST1H3J	6	27858093	27860884	8	3	16863	5.9607	1.2556e-09
SCC.FA	ENSG00000197279	ZNF165	6	28048753	28057341	23	5	16867	5.4964	1.9382e-08
SCC.FA	ENSG00000196812	ZSCAN16	6	28092338	28097860	10	2	16907	5.4986	1.9144e-08
SCC.FA	ENSG00000198315	ZKSCAN8	6	28109688	28127250	51	7	16893	5.7293	5.0432e-09
SCC.FA	ENSG00000137185	ZSCAN9	6	28192664	28201260	28	8	16879	5.9788	1.1237e-09
SCC.FA	ENSG00000187626	ZKSCAN4	6	28212401	28227011	37	9	16887	5.4933	1.972e-08
SCC.FA	ENSG00000147883	CDKN2B	9	22002902	22009362	9	3	16862	5.5136	1.7579e-08
SCC.FA	ENSG00000100151	PICK1	22	38452318	38471708	39	8	16842	6.1444	4.0121e-10
SCC.FA	ENSG00000100156	SLC16A8	22	38474141	38480100	17	6	16786	6.6626	1.3451e-11
SCC.FA	ENSG00000128298	BAIAP2L2	22	38480896	38506677	65	8	16558	6.1681	3.4553e-10
SCR.FA	ENSG00000135835	KIAA1614	1	180882290	180920750	110	26	16678	5.7136	5.5292e-09
SCR.FA	ENSG00000038427	VCAN	5	82767284	82878122	275	36	16696	6.4442	5.8103e-11
SCR.FA	ENSG00000146535	GNA12	7	2767746	2883958	384	20	16805	5.8887	1.9463e-09
SCR.FA	ENSG00000188316	ENO4	10	118609023	118671299	88	16	16760	5.7145	5.5013e-09
SCR.FA	ENSG00000187164	KIAA1598	10	118643742	118886097	323	19	16722	5.659	7.6117e-09
SCR.FA	ENSG00000260456	C16orf95	16	87117168	87351022	1196	81	16750	8.6195	3.3628e-18
ALIC.FA	ENSG00000163596	ICA1L	2	203640690	203736708	214	16	16778	5.7583	4.249e-09
ALIC.FA	ENSG00000138442	WDR12	2	203739505	203879521	327	13	16829	5.8806	2.0435e-09
ALIC.FA	ENSG00000138380	CARF	2	203776937	203851786	168	11	16840	5.7022	5.9149e-09
ALIC.FA	ENSG00000038427	VCAN	5	82767284	82878122	275	36	16698	5.9819	1.1024e-09
ALIC.FA	ENSG00000120088	CRHR1	17	43699267	43913194	1134	9	16831	5.8499	2.4588e-09
ALIC.FA	ENSG00000185294	SPPL2C	17	43922256	43924438	17	2	16893	5.7728	3.8994e-09
ALIC.FA	ENSG00000186868	MAPT	17	43971748	44105700	821	5	16827	5.6781	6.8089e-09
ALIC.FA	ENSG00000256762	STH	17	44076616	44077060	1	1	16915	6.0715	6.336e-10
ALIC.FA	ENSG00000120071	KANSL1	17	44107282	44302733	1002	6	16770	5.6738	6.9821e-09
ALIC.FA	ENSG00000228696	ARL17B	17	44352150	44439130	109	4	15970	5.5957	1.0989e-08
ALIC.FA	ENSG00000073969	NSF	17	44668035	44834830	76	6	16667	6.2073	2.6945e-10
ALIC.FA	ENSG00000108379	WNT3	17	44839872	44910520	127	23	16734	6.5462	2.95e-11
SLF.FA	ENSG00000038427	VCAN	5	82767284	82878122	275	36	16696	8.4157	1.9535e-17
SLF.FA	ENSG00000113070	HBEGF	5	139712428	139726216	35	9	16657	5.8788	2.0663e-09
SLF.FA	ENSG00000131503	ANKHD1	5	139781399	139929163	159	23	16757	5.4965	1.9374e-08
SLF.FA	ENSG00000254996	ANKHD1-EIF4EBP3	5	139781493	139929154	159	23	16757	5.4965	1.9374e-08
SLF.FA	ENSG00000113108	APBB3	5	139937853	139973337	38	10	16768	5.5998	1.0731e-08
SLF.FA	ENSG00000099992	TBC1D10A	22	30687979	30723035	66	15	16850	5.7532	4.3779e-09
SS.FA	ENSG00000038427	VCAN	5	82767284	82878122	275	36	16697	9.0559	6.7705e-20
SS.FA	ENSG00000178773	CPNE7	16	89642176	89663654	99	20	16678	5.5755	1.234e-08
UNC.FA	ENSG00000038427	VCAN	5	82767284	82878122	275	36	16699	6.3529	1.0561e-10
UNC.FA	ENSG00000185920	PTCH1	9	98205262	98279339	185	20	16805	5.5408	1.5058e-08
UNC.FA	ENSG00000100226	GTPBP1	22	39101728	39134304	72	11	16824	5.7718	3.9206e-09
UNC.FA	ENSG00000100242	SUN2	22	39130730	39190148	126	22	16722	5.9583	1.2743e-09
ACR.AD	ENSG00000038427	VCAN	5	82767284	82878122	275	36	16482	9.5763	5.0311e-22
ALIC.AD	ENSG00000107957	SH3PXD2A	10	105348285	105615301	763	63	16534	5.8893	1.9396e-09
ALIC.AD	ENSG00000133805	AMPD3	11	10329860	10529126	881	70	16535	5.6379	8.6067e-09
Average.AD	ENSG00000038427	VCAN	5	82767284	82878122	275	36	16483	10.546	2.6621e-26
BCC.AD	ENSG00000038427	VCAN	5	82767284	82878122	275	36	16476	7.0115	1.1789e-12
CGC.AD	ENSG00000038427	VCAN	5	82767284	82878122	275	36	16483	5.9097	1.7138e-09
CGH.AD	ENSG00000038427	VCAN	5	82767284	82878122	275	36	16488	6.1243	4.5539e-10
Average.FA	ENSG00000163596	ICA1L	2	203640690	203736708	214	16	16779	6.0855	5.8065e-10
Average.FA	ENSG00000138442	WDR12	2	203739505	203879521	327	13	16830	6.1205	4.6647e-10
Average.FA	ENSG00000138380	CARF	2	203776937	203851786	168	11	16841	5.8993	1.825e-09
Average.FA	ENSG00000038427	VCAN	5	82767284	82878122	275	36	16699	11.262	1.0096e-29
Average.FA	ENSG00000113070	HBEGF	5	139712428	139726216	35	9	16660	5.9623	1.2438e-09
Average.FA	ENSG00000131503	ANKHD1	5	139781399	139929163	159	23	16759	6.0578	6.8979e-10
Average.FA	ENSG00000254996	ANKHD1-EIF4EBP3	5	139781493	139929154	159	23	16759	6.0578	6.8979e-10
Average.FA	ENSG00000113108	APBB3	5	139937853	139973337	38	10	16771	6.2082	2.6797e-10
Average.FA	ENSG00000176087	SLC35A4	5	139944041	139948688	6	3	16890	5.7807	3.7199e-09
EC.AD	ENSG00000038427	VCAN	5	82767284	82878122	275	36	16454	7.7648	4.0888e-15
EC.AD	ENSG00000073969	NSF	17	44668035	44834830	76	6	16424	5.5205	1.6903e-08
EC.AD	ENSG00000108379	WNT3	17	44839872	44910520	127	23	16490	5.6743	6.9612e-09
FX.AD	ENSG00000205835	GMNC	3	190570666	190610218	116	19	16472	7.5062	3.0426e-14
FX.AD	ENSG00000078403	MLLT10	10	21823094	22032559	209	30	16551	6.0984	5.3558e-10
FX.AD	ENSG00000100796	SMEK1	14	91923955	91976898	164	10	16574	6.5767	2.4044e-11
FX.AD	ENSG00000260456	C16orf95	16	87117168	87351022	1196	81	16544	7.4317	5.3604e-14
BCC.FA	ENSG00000038427	VCAN	5	82767284	82878122	275	36	16695	7.1681	3.8035e-13
BCC.FA	ENSG00000113070	HBEGF	5	139712428	139726216	35	9	16656	6.2921	1.5661e-10
BCC.FA	ENSG00000131503	ANKHD1	5	139781399	139929163	159	23	16755	6.0217	8.6309e-10
BCC.FA	ENSG00000254996	ANKHD1-EIF4EBP3	5	139781493	139929154	159	23	16755	6.0217	8.6309e-10
BCC.FA	ENSG00000213523	SRA1	5	139916925	139937895	33	8	16824	5.5617	1.3361e-08
BCC.FA	ENSG00000113108	APBB3	5	139937853	139973337	38	10	16767	6.3336	1.1978e-10
BCC.FA	ENSG00000176087	SLC35A4	5	139944041	139948688	6	3	16886	5.6713	7.0843e-09
BCC.FA	ENSG00000178209	PLEC	8	144989321	145050902	168	9	16717	5.6016	1.0621e-08
BCC.FA	ENSG00000100142	POLR2F	22	38348614	38437922	92	9	16805	5.7151	5.4834e-09
BCC.FA	ENSG00000100151	PICK1	22	38452318	38471708	39	8	16847	5.505	1.8457e-08
BCC.FA	ENSG00000100156	SLC16A8	22	38474141	38480100	17	6	16791	6.0242	8.4983e-10
BCC.FA	ENSG00000128298	BAIAP2L2	22	38480896	38506677	65	8	16563	5.7184	5.377e-09
GCC.AD	ENSG00000038427	VCAN	5	82767284	82878122	275	36	16485	8.3535	3.3144e-17
GCC.AD	ENSG00000188316	ENO4	10	118609023	118671299	88	16	16548	6.1581	3.6803e-10
IFO.AD	ENSG00000038427	VCAN	5	82767284	82878122	275	36	16489	6.1817	3.1702e-10
IFO.AD	ENSG00000120088	CRHR1	17	43699267	43913194	1134	9	16620	5.6719	7.0599e-09
IFO.AD	ENSG00000185294	SPPL2C	17	43922256	43924438	17	2	16681	5.6177	9.6779e-09
IFO.AD	ENSG00000186868	MAPT	17	43971748	44105700	821	5	16616	5.5153	1.741e-08
IFO.AD	ENSG00000256762	STH	17	44076616	44077060	1	1	16703	5.7457	4.577e-09
IFO.AD	ENSG00000120071	KANSL1	17	44107282	44302733	1002	6	16561	5.5334	1.5708e-08
IFO.AD	ENSG00000176681	LRRC37A	17	44370099	44415160	3	1	15776	5.6183	9.6403e-09
IFO.AD	ENSG00000073969	NSF	17	44668035	44834830	76	6	16458	6.289	1.5978e-10
IFO.AD	ENSG00000108379	WNT3	17	44839872	44910520	127	23	16524	6.8457	3.8051e-12
PCR.AD	ENSG00000038427	VCAN	5	82767284	82878122	275	36	16467	8.1377	2.0143e-16

### Sheet: readme
Gene-level association analysis on GWAS summary statistics by MAGMA
GENE	the gene ID as specified in the annotation file
CHR	the chromosome the gene is on
START/STOP	the annotation boundaries of the gene on that chromosome (this includes
	any window around the gene applied during annotation)
NSNPS	the number of SNPs annotated to that gene that were found in the data and
	were not excluded based on internal SNP QC
NPARAM	the number of relevant parameters used in the model. For the SNP-wise
	models this is an approximate value; for the principal components regression (raw data default) this is set to the number of principal components retained after pruning; for the multi-models this is the mean NPARAM value of the component base models
N	the sample size used when analysing that gene; can differ for allosomal chromosomes or when analysing SNP p-value input with variable sample size by SNP (due to missingness or differences in coverage in meta-analysis)
P	the gene p-value, using asymptotic sampling distribution (if available)
SYMBOL	symbol of gene
ZSTAT	the Z-value for the gene, based on its (permutation) p-value; this is what is used
	as the measure of gene association in the gene-level analyses
Please refer the manual of MAGMA from https://ctg.cncr.nl/software/magma for more details.
