## Supplementary_tables for "Large-scale GWAS reveals genetic architecture of brain white matter microstructure and genetic overlap with cognitive and mental health traits (n=17,706)": Supp_Table17.xlsx

### Sheet: Sheet1
Phenotype	ID	Consortium	URL	Reference	No. of individuals in GWAS
Alzheimer's Disease	AD	International Genomics of Alzheimer's Project (IGAP)	http://web.pasteur-lille.fr/en/recherche/u744/igap/igap_download.php	Jean-Charles Lambert et al. Meta-analysis of 74,046 individuals identifies 11 new susceptibility loci for Alzheimer's disease. Nature Genetics, 2013, 45 : 1452–1458. doi:10.1038/ng.2802 [PubMed ID: 24162737]	54162
ADHD	ADHD	Psychiatric Genomics Consortium (PGC)	https://www.med.unc.edu/pgc/results-and-downloads	These are the GWAS results files from the meta-analysis of ADHD by the Psychiatric Genomics Consortium (PGC) and the Lundbeck Foundation Initiative for Integrative Psychiatric Research (iPSYCH) released in June 2017.	55374
Bipolar Disorder	Bipolar_Disorder	Psychiatric Genomics Consortium (PGC)	https://www.med.unc.edu/pgc/results-and-downloads	Large-scale genome-wide association analysis of bipolar disorder identifies a new susceptibility locus near ODZ4.	16731
General_Cognitive_Function	Cognitive_Function	Centre for Cognitive Ageing and Cognitive Epidemiology (CCACE)	https://www.ccace.ed.ac.uk/node/335	Davies et al. Study of 300,486 individuals identifies 148 independent genetic loci influencing general cognitive function. Nature Communications (2018) 9, 2098	282014
Depression	Depression	CTGlab	https://ctg.cncr.nl/software/summary_statistics	Nagel M, Jansen PR, Stringer S, Watanabe K, de Leeuw CA, Bryois J, Savage JE, Hammerschlag AR, Skene N, Muñoz-Manchado AB, the 23andMe Research Team, White TJH, Tiemeier H, Linnarsson S, Hjerling-Leffler J, Polderman TJC, Sullivan PF, van der Sluis S, Posthuma D. Meta-Analysis of Genome-wide Association Studies for Neuroticism in 449,484 Individuals Identifies Novel Genetic Loci and Pathways. Nat…	381455
DRINKS_PER_WEEK	Drinks_Fequ	Social Science Genetic Association Consortium (SSGAC)	https://www.thessgac.org/data	Karlsson Linnér et al. (2018). Genome-wide association analyses of risk tolerance and risky behaviors in over one million individuals identify hundreds of loci and shared genetic influences. Forthcoming Nature Genetics.	414343
educational attainment	EA	Social Science Genetic Association Consortium (SSGAC)	https://www.thessgac.org/data	Lee et al. (2018). Gene discovery and polygenic prediction from a 1.1-million-person GWAS of educational attainment. Nature Genetics, 50(8), 1112-1121. doi: 10.1038/s41588-018-0147-3	766345
Intelligence	Intelligence	CTGlab	https://ctg.cncr.nl/software/summary_statistics	Sniekers S, Stringer S, Watanabe K, Jansen PR, Coleman JRI, Krapohl E, Taskesen E, Hammerschlag AR, Okbay A, Zabaneh D, Amin N, Breen G, Cesarini D, Chabris CF, Iacono WG, Ikram MA, Johannesson M, Koellinger P, Lee JJ, Magnusson PKE, McGue M, Miller MB, Ollier WER, Payton A, Pendleton N, Plomin R, Rietveld CA, Tiemeier H, van Duijn CM, Posthuma D. Genome-wide association meta-analysis of 78,308 i…	78308
major depressive disorder	MDD	Psychiatric Genomics Consortium (PGC)	https://www.med.unc.edu/pgc/results-and-downloads	PGC-MDD2, Wray, Ripke, Mattheisen, Trzaskowski et al. (2018) Genome-wide association analyses identify 44 risk variants and refine the genetic architecture of major depression. Nature Genetics, 2018.	173005
Neuroticism	Neuroticism	Social Science Genetic Association Consortium (SSGAC)	https://www.thessgac.org/data	Turley et al. (2018). Multi-trait analysis of genome-wide association summary statistics using MTAG. Nature Genetics, 50, 229-237. doi: 10.1038/s41588-017-0009-4	168105
Verbal_Numerical_Reasoning	Numerical_Reasoning	Centre for Cognitive Ageing and Cognitive Epidemiology (CCACE)	https://www.ccace.ed.ac.uk/node/335	Davies et al. Study of 300,486 individuals identifies 148 independent genetic loci influencing general cognitive function. Nature Communications (2018) 9, 2098; doi:10.1038/s41467-018-04362-x	168033
Reaction_Time	Reaction_Time	Centre for Cognitive Ageing and Cognitive Epidemiology (CCACE)	https://www.ccace.ed.ac.uk/node/335	Davies et al. Study of 300,486 individuals identifies 148 independent genetic loci influencing general cognitive function. Nature Communications (2018) 9, 2098; doi:10.1038/s41467-018-04362-x	330069
Schizophrenia	SCZ	Psychiatric Genomics Consortium (PGC)	https://www.med.unc.edu/pgc/results-and-downloads	Schizophrenia Working Group of the Psychiatric Genomics Consortium. Biological insights from 108 schizophrenia-associated genetic loci. Nature. 2014.	77096
Worry_subcluster	Worry_subcluster	CTGlab	https://ctg.cncr.nl/software/summary_statistics	Nagel M, Jansen PR, Stringer S, Watanabe K, de Leeuw CA, Bryois J, Savage JE, Hammerschlag AR, Skene N, Muñoz-Manchado AB, the 23andMe Research Team, White TJH, Tiemeier H, Linnarsson S, Hjerling-Leffler J, Polderman TJC, Sullivan PF, van der Sluis S, Posthuma D. Meta-Analysis of Genome-wide Association Studies for Neuroticism in 449,484 Individuals Identifies Novel Genetic Loci and Pathways. Nat…	348219
