## Supplementary_tables for "Large-scale GWAS reveals genetic architecture of brain white matter microstructure and genetic overlap with cognitive and mental health traits (n=17,706)": Supp_Table18.xlsx

### Sheet: gc-estimate
DTI_ID	Alzheimer's disease (IGAP,n=54,162)	ADHD (PGC,n=55,374)	Bipolar disorder (PGC,n=16,731)	General cognitive function (CCACE,n=282,014)	Depression (CTG,n=381,455)	Drinks.per.week (SSGAC,n=414,343)	Educational attainment (SSGAC,n=766,345)	Intelligence (CTG,n=78,308)	Major depressive disorder (PGC,n=173,005)	Neuroticism (SSGAC,n=168,105)	Numerical reasoning (CCACE,n=168,033)	Reaction time (CCACE,n=330,069)	Schizophrenia (CCACE,n=77,096)	Worry (CTG,n=348,219)
ACR.FA	0.1184	-0.0213	0.0687	0.0389	-0.0318	-0.0955	-0.0076664	0.053106	-0.0828	-0.1101	0.0241	-0.1152	-0.0655	-0.0415
ALIC.FA	0.1697	-0.0179	0.0587	0.0684	-0.0543	-0.0462	0.063719	0.034921	-0.049	-0.0847	0.0578	-0.0989	-0.0062	-0.0029
AverageFA.FA	0.1581	-0.0744	0.0082	0.0662	-0.0711	-0.1258	0.040724	0.042971	-0.1068	-0.1022	0.0463	-0.1624	-0.0756	-0.0641
BCC.FA	0.0762	-0.021	0.0578	-0.0257	-0.0724	-0.1147	-0.043186	-0.0043826	-0.0947	-0.1285	-0.0412	-0.207	-0.0602	-0.0792
CGC.FA	-0.0101	0.0228	-0.0434	-0.0212	-0.0732	-0.1086	-0.012642	0.012651	-0.142	-0.1535	-0.0446	-0.1676	-0.1114	-0.1135
CGH.FA	-0.1213	0.0243	0.0368	0.0643	0.0251	-0.0837	0.018276	0.038964	0.017	-0.0324	0.0664	-0.0039	-0.0493	-0.0558
CST.FA	-0.0798	-0.1124	-0.0377	0.1439	-0.1835	-0.0361	0.14624	0.10876	-0.033	-0.0545	0.1177	-0.0053	-0.0015	-0.0178
EC.FA	0.2979	-0.0459	-0.0561	0.0611	-0.0881	-0.0523	0.046273	0.033588	-0.0718	-0.0926	0.0431	-0.1046	-0.0607	-0.0533
FX.FA	-0.2164	0.0437	-0.0615	-0.0642	-0.0419	-0.176	-0.066563	0.012007	-0.1034	-0.0571	-0.0941	-0.1929	-0.0743	-0.0586
FXST.FA	-0.0803	-0.0435	0.0726	0.0972	-0.176	-0.1028	0.10387	0.090457	-0.0742	-0.1672	0.0832	-0.0714	-0.0387	-0.0582
GCC.FA	0.1052	-0.0509	0.0328	0.0325	-0.072	-0.1286	-0.016589	0.037326	-0.1804	-0.1321	0.0108	-0.1761	-0.0612	-0.098
IFO.FA	0.1848	0.0742	-0.0174	-0.0247	-0.0058	-0.0133	-0.00054399	-0.01924	-0.0391	-0.1017	-0.0504	-0.1028	0.0149	-0.0719
PCR.FA	0.1482	-0.0261	0.0833	0.0585	-0.0196	-0.1106	0.049257	0.011095	0.0232	-0.0072	0.0494	0.0204	-0.0263	0.0226
PLIC.FA	0.1196	-0.0581	0.0489	0.0802	-0.0525	0.0043	0.105	0.051205	-0.032	-0.0305	0.0887	0.0503	0.0247	-0.0171
PTR.FA	-0.0087	-0.0782	0.0215	0.0457	0.0073	-0.1109	0.044968	0.021403	-0.0517	-0.0464	0.024	-0.0123	-0.0468	0.0194
RLIC.FA	0.006	-0.0341	-0.0133	0.0697	-0.0454	-0.045	0.08811	0.072964	-0.0799	-0.0147	0.0531	0.0741	-0.0472	-0.0122
SCC.FA	0.0752	0.0372	0.0106	0.0316	-0.0159	-0.0673	0.0088138	0.022439	-0.0212	-0.0597	0.0164	-0.0272	-0.0375	-0.0531
SCR.FA	0.0758	-0.0529	0.1162	0.083	-0.0501	-0.0309	0.095057	0.075739	0.0173	-0.046	0.0857	0.0296	-0.0336	-0.0348
SFO.FA	0.1819	-0.0246	0.0803	0.0919	-0.0845	-0.0357	0.072926	0.15824	-0.0588	-0.1376	0.097	-0.0485	-0.0523	0.0413
SLF.FA	0.019	-0.0066	0.059	0.0896	-0.0687	-0.0877	0.037122	0.094312	-0.0787	-0.0942	0.0908	-0.0363	-0.0697	-0.03
SS.FA	0.0693	-0.0527	0.0285	0.0244	-0.0915	-0.0837	0.0058337	0.025553	-0.0174	-0.0348	0.0085	-0.0179	-0.0534	-0.0157
UNC.FA	0.0646	-0.0266	0.0116	0.0568	-0.0338	-0.0557	0.026965	0.046328	0.0363	-0.0011	0.0419	-0.0911	-0.086	-0.0254
ACR.AD	-0.1107	0.0414	0.0423	0.022	0.0794	0.0618	-0.014853	0.044885	0.0375	-0.0458	0.0206	0.0893	0.0235	0.0375
ALIC.AD	-0.1227	-0.0473	0.0632	0.0736	0.082	0.0113	0.044616	0.071039	0.1155	-0.0225	0.0661	0.0282	0.0813	0.1084
AverageFA.AD	-0.2649	-0.0032	-0.0563	0.0868	0.0543	0.0555	0.056216	0.089805	0.0695	0.0168	0.0865	0.1009	0.0322	0.0264
BCC.AD	-0.0241	0.0606	0.0144	0.009	0.0933	0.0676	-0.024246	0.02531	-0.0007	0.0204	0.0053	0.0304	0.0679	0.0673
CGC.AD	-0.2189	0.1157	-0.0794	-0.0447	0.0043	-0.0445	-0.073331	-0.06852	-0.0681	-0.0966	-0.0709	-0.0629	-0.0431	-0.0631
CGH.AD	-0.3631	0.0117	0.0116	0.0941	0.0498	0.0748	0.074657	0.10138	0.0521	-0.0678	0.089	0.0671	0.0136	-0.055
CST.AD	-0.1573	-0.122	0.112	0.0987	-0.0202	0.0128	0.12772	0.19315	0.0187	0.0026	0.0964	-0.0366	0.0105	0.0041
EC.AD	-0.1521	-0.0568	0.0111	0.0541	0.0686	-0.0202	0.024627	0.062596	0.0961	-0.0514	0.0616	0.0236	-0.0189	-0.0379
FX.AD	0.1481	-0.0476	0.0335	0.059	0.0169	0.0878	0.086435	8.2934e-05	0.083	0.067	0.0934	0.1646	0.0572	0.017
FXST.AD	-0.2355	-0.0277	-0.024	0.1235	-0.0909	-0.0063	0.075816	0.1266	-0.0224	-0.0504	0.1187	-0.0025	0.0039	-0.0292
GCC.AD	-0.1252	-0.0334	0.1178	0.0406	0.036	0.0804	0.032406	0.05496	-0.0182	-0.0061	0.0343	0.0802	0.0786	0.0397
IFO.AD	-0.1433	-0.0009	0.0041	-0.0235	0.0482	0.0085	0.026037	0.017299	0.0535	-0.0642	-0.0385	-0.0679	0.0867	-0.0495
PCR.AD	-0.0507	0.0655	-0.027	0.0888	0.0083	0.028	0.06476	0.074246	0.0912	0.0224	0.1136	0.1238	0.0278	0.0335
PLIC.AD	-0.0531	-0.08	-0.0224	0.1167	0.0016	0.0433	0.10567	0.10977	0.0328	-0.0135	0.1397	0.1344	0.0549	-0.0092
PTR.AD	-0.4494	-0.0263	-0.0848	0.069	-0.0127	0.0339	0.068121	0.11265	-0.0044	-0.0827	0.0706	0.0212	0.0211	-0.0414
RLIC.AD	-0.2647	-0.0443	-0.0373	0.0883	0.0223	0.0443	0.098887	0.11126	0.0318	-0.0519	0.1031	0.1558	0.0159	-0.0287
SCC.AD	-0.0893	0.0467	0.0045	0.0849	0.0879	0.0941	0.03552	0.087617	0.0568	0.0099	0.0751	0.0756	0.0293	0.0216
SCR.AD	0.0494	0.0017	-0.0131	0.0758	0.0113	0.0735	0.067758	0.085066	0.0823	0.0062	0.0855	0.1682	0.0487	0.0086
SFO.AD	0.0972	-0.0341	-0.089	0.0577	-0.0271	0.0245	0.03834	0.12473	-0.0163	-0.077	0.0721	0.0693	-0.0145	0.079
SLF.AD	-0.2626	0.05	-0.0674	0.0803	-0.0101	0.0193	0.038646	0.082963	0.0617	-0.0122	0.1058	0.0813	0.0003	0.016
SS.AD	-0.395	-0.0524	-0.1152	0.0806	-0.0192	0.0868	0.095075	0.13174	0.013	-0.0729	0.095	0.036	-0.0065	-0.0175
UNC.AD	0.0043	0.0456	-0.0458	-0.0312	0.071	0.0796	0.021307	-0.043549	0.0444	0.0731	-0.0175	0.0373	0.1065	-0.0166
ACR.MD	-0.1495	0.0445	-0.0278	-0.0094	0.0765	0.1044	-0.010462	0.0024927	0.0716	0.0338	0.0014	0.1289	0.0523	0.0505
ALIC.MD	-0.2068	-0.0484	0.0097	0.0045	0.1308	0.056	-0.0029	0.015727	0.1185	0.0859	0.01	0.0998	0.0651	0.0821
AverageFA.MD	-0.2217	0.041	-0.0452	0.0341	0.0778	0.0977	0.021557	0.039656	0.1089	0.0634	0.0431	0.1461	0.0603	0.0469
BCC.MD	-0.0847	0.0588	-0.024	0.0358	0.0977	0.1336	0.018015	0.040764	0.0602	0.1046	0.0428	0.179	0.0848	0.0942
CGC.MD	-0.2234	0.0862	-0.0705	-0.0271	0.0836	0.057	-0.060156	-0.070291	0.0738	0.0494	-0.0324	0.1056	0.0574	0.0453
CGH.MD	-0.256	-0.0081	-0.0445	0.0359	0.022	0.1425	0.057563	0.072662	0.0408	-0.0433	0.0326	0.054	0.0407	-0.0184
CST.MD	-0.0436	-0.0515	0.0869	0.0424	0.0221	0.021	0.055425	0.12828	0.0029	0.0059	0.0458	-0.0401	-0.0081	0.0005
EC.MD	-0.4078	-0.0265	0.0497	-0.0012	0.1226	0.0409	0.0083029	0.031599	0.112	0.0326	0.0132	0.1078	0.0367	-0.0048
FX.MD	0.1771	-0.053	0.0516	0.0636	0.0134	0.1142	0.095256	0.014492	0.0824	0.0615	0.1031	0.1745	0.0622	0.0243
FXST.MD	-0.1773	0.0228	-0.0864	0.0385	0.0467	0.0806	-0.01335	0.043911	0.0456	0.0862	0.0441	0.0799	0.0341	0.0093
GCC.MD	-0.1419	0.0172	0.0565	0.0039	0.0731	0.1327	0.032564	0.0095664	0.1042	0.0905	0.0132	0.1706	0.0933	0.0837
IFO.MD	-0.5103	-0.1255	0.0083	0.0206	0.094	0.0284	0.058671	0.080213	0.1475	0.056	0.0458	0.0819	0.0887	0.0248
PCR.MD	-0.1566	0.0788	-0.1056	0.0228	0.0342	0.0747	0.010139	0.024672	0.0669	0.0329	0.0406	0.0729	0.0345	0.0183
PLIC.MD	-0.2566	-0.0613	-0.1037	0.0725	0.0747	0.0463	0.026998	0.10188	0.0934	0.0301	0.0918	0.1114	0.0506	0.0004
PTR.MD	-0.2769	0.0565	-0.1021	0.0057	-0.0171	0.1062	0.011512	0.050056	0.0398	-0.0298	0.0241	0.0555	0.0469	-0.0382
RLIC.MD	-0.2202	0.0037	-0.0158	0.0286	0.0586	0.0838	0.01788	0.049632	0.122	-0.0362	0.0563	0.0839	0.068	-0.0081
SCC.MD	-0.1476	0.0073	-0.0062	0.0629	0.0808	0.15	0.035452	0.06536	0.0764	0.0607	0.0687	0.1285	0.0715	0.0474
SCR.MD	-0.0634	0.0487	-0.095	-0.0074	0.0424	0.0765	-0.013585	0.0024225	0.0725	0.0413	0.0048	0.137	0.0622	0.0452
SFO.MD	-0.0964	-0.0024	-0.1252	-0.0499	0.021	0.0585	-0.014611	-0.0020326	0.0154	0.027	-0.0222	0.1188	0.0303	0.0352
SLF.MD	-0.1928	0.0567	-0.0916	0.0065	0.0365	0.0757	0.0058591	0.0097176	0.1058	0.0403	0.0234	0.0975	0.0366	0.0353
SS.MD	-0.3232	0.0124	-0.0806	0.049	0.0552	0.1239	0.071316	0.082039	0.0552	-0.0228	0.0719	0.0611	0.0445	-0.0053
UNC.MD	-0.1509	0.0235	-0.0421	-0.0471	0.0308	0.0985	0.0070242	-0.069617	0.0232	0.0062	-0.0201	0.0983	0.1238	-0.0233
ACR.MO	-0.0482	0.0847	0.1376	0.0435	0.0301	-0.0376	-0.023372	0.11411	-0.0711	-0.09	0.0379	0.0314	0.0055	-0.0419
ALIC.MO	0.0376	0.0599	0.0846	-0.0088	0.0291	-0.0405	-0.012156	-0.021427	0.1068	0.0306	0.0002	0.1217	0.0966	0.0896
AverageFA.MO	-0.2743	-0.1042	-0.011	0.1305	-0.0419	-0.0333	0.10883	0.086161	-0.048	-0.0859	0.1267	0.0671	-0.0214	-0.0437
BCC.MO	-0.117	0.0539	-0.0087	-0.0275	-0.0024	-0.0834	-0.04379	0.012921	-0.0742	-0.0974	-0.0421	-0.2082	-0.0131	-0.0327
CGC.MO	-0.244	0.0773	-0.0787	-0.0385	-0.0278	-0.1018	-0.031443	-0.018636	-0.1091	-0.0978	-0.0585	-0.1246	-0.0889	-0.0809
CGH.MO	-0.1211	0.0118	-0.0191	0.0873	0.0123	0.0443	0.075171	0.062543	-0.0399	-0.0198	0.0766	0.0884	0.0063	-0.0519
CST.MO	-0.0407	-0.1855	0.0519	0.1192	-0.1147	-0.0353	0.17313	0.17721	-0.0077	0.0208	0.1022	-0.0334	-0.0032	0.0255
EC.MO	0.0869	-0.0474	-0.0249	0.0313	-0.095	-0.0583	-0.01954	-0.011769	-0.0515	-0.1318	0.0179	-0.0703	-0.0751	-0.0496
FX.MO	-0.0467	0.0622	-0.0378	-0.1148	-0.0027	-0.1365	-0.1358	-0.13254	-0.1015	-0.0861	-0.1708	-0.1636	-0.0491	-0.0635
FXST.MO	-0.0389	-0.1074	0.038	0.1305	-0.1863	-0.0722	0.16737	0.14024	-0.0976	-0.1194	0.1376	-0.0143	-0.0015	-0.0644
GCC.MO	-0.1038	0.0505	0.1917	0.0538	0.0196	0.0274	0.042067	0.12469	-0.1127	-0.0034	0.054	-0.0645	0.0444	-0.0481
IFO.MO	0.1635	0.0674	0.099	-0.0101	-0.0506	0.0198	0.0073906	0.010566	-0.0297	-0.146	-0.0344	-0.121	0.0566	-0.0733
PCR.MO	-0.0995	0.0512	0.0406	0.061	-0.0156	-0.0442	0.068848	-0.0038318	0.0527	0.0328	0.0798	0.1866	0.0132	-0.0173
PLIC.MO	0.0648	-0.0128	0.0393	0.0556	0.0158	0.0353	0.073792	0.035889	0.0221	-0.0017	0.069	0.1498	0.0738	0.0373
PTR.MO	-0.266	-0.077	-0.0111	-0.021	0.0151	-0.0344	-0.014413	-0.037857	-0.0377	-0.0364	-0.0398	-0.0121	-0.0077	-0.0061
RLIC.MO	-0.1282	-0.0706	-0.0096	0.0578	-0.0272	-0.0238	0.10725	0.065712	-0.0376	-0.0407	0.0576	0.1493	0.0046	-0.0351
SCC.MO	-0.0326	-0.0474	0.0564	0.1112	0.0732	0.0823	0.13294	0.10503	0.0183	0.0306	0.1074	0.1473	0.0649	-0.0234
SCR.MO	0.0074	-0.028	0.0007	0.1075	-0.029	0.0726	0.095576	0.12508	0.067	-0.0424	0.1203	0.1563	0.0061	-0.0705
SFO.MO	0.0244	-0.0093	-0.0584	-0.0026	0.0404	-0.0241	0.0075292	0.041754	-0.005	-0.0463	0.0075	0.0754	0.0383	0.0849
SLF.MO	-0.2949	0.023	0.0037	0.0677	-0.108	-0.0538	0.016919	0.04023	-0.0244	-0.1007	0.0893	0.0553	-0.0182	-0.0766
SS.MO	-0.1347	-0.0897	-0.095	-0.0439	0.0494	-0.0252	0.030425	-0.014352	0.0022	0.034	-0.0403	0.0442	-0.0381	0.0427
UNC.MO	0.0822	0.048	-0.1268	-0.0257	0.0289	-0.0299	0.036689	0.016649	0.0604	0.1499	-0.0254	0.1231	-0.0187	-0.0012
ACR.RD	-0.1477	0.0391	-0.0523	-0.0244	0.0633	0.1083	-0.0067675	-0.019544	0.0823	0.0646	-0.0115	0.1311	0.0598	0.0508
ALIC.RD	-0.2004	-0.0062	-0.0365	-0.0295	0.1028	0.0631	-0.022462	-0.0016195	0.0847	0.091	-0.0195	0.0759	0.0209	0.0216
AverageFA.RD	-0.194	0.0582	-0.0284	-0.0019	0.0843	0.118	0.0027559	0.011698	0.1151	0.0821	0.0117	0.1593	0.0744	0.0536
BCC.RD	-0.0891	0.0609	-0.03	0.0323	0.0996	0.1429	0.035158	0.016844	0.0922	0.1392	0.0433	0.2199	0.0894	0.1002
CGC.RD	-0.0708	-0.0026	-0.0072	0.0037	0.0812	0.0929	-0.0087463	-0.033552	0.1225	0.1177	0.0184	0.1629	0.0983	0.0975
CGH.RD	-0.0706	-0.0165	-0.0596	-0.0177	-0.0064	0.1326	0.024407	0.018651	0.0133	-0.0073	-0.0212	0.0177	0.0493	0.0143
CST.RD	0.0018	0.015	0.0654	0.0122	0.0559	0.0185	-5.8694e-05	0.068793	-0.0295	0.013	0.0197	-0.0375	-0.0257	-0.0104
EC.RD	-0.4315	0.0285	0.0478	-0.0282	0.1191	0.0588	-0.012905	-0.0059026	0.1087	0.059	-0.0052	0.116	0.0609	0.0227
FX.RD	0.2029	-0.0597	0.0657	0.066	0.0136	0.123	0.09418	0.019557	0.0783	0.0516	0.109	0.1807	0.0717	0.0337
FXST.RD	-0.0496	0.0536	-0.094	-0.0562	0.1434	0.1095	-0.083558	-0.05178	0.0783	0.1484	-0.0453	0.1066	0.0416	0.0384
GCC.RD	-0.1309	0.0419	0.005	-0.0163	0.0873	0.1395	0.02635	-0.011653	0.1557	0.1235	0.002	0.2013	0.0837	0.0984
IFO.RD	-0.34	-0.1012	0.0051	0.0321	0.0496	0.0179	0.031443	0.055214	0.0892	0.0864	0.0626	0.1203	0.0194	0.0586
PCR.RD	-0.1604	0.0489	-0.1038	-0.0119	0.0305	0.0935	-0.021179	0.0011337	0.0431	0.0227	0.0002	0.0366	0.0425	0.0036
PLIC.RD	-0.2039	0.0274	-0.0783	-0.0392	0.0669	0.0083	-0.084698	-0.0081922	0.064	0.0298	-0.0406	-0.0132	-0.0138	0.0086
PTR.RD	-0.1285	0.0821	-0.0767	-0.0241	-0.0141	0.1281	-0.019516	0.0049925	0.0598	0.0015	-0.0041	0.0589	0.0472	-0.028
RLIC.RD	-0.099	0.0391	0.0096	-0.0342	0.0575	0.0764	-0.05285	-0.023914	0.1306	-0.0098	-0.0082	0.0012	0.063	0.0052
SCC.RD	-0.0887	-0.0185	-0.0309	0.0009	0.043	0.1267	0.024281	0.0077784	0.0559	0.0783	0.0203	0.1123	0.07	0.0516
SCR.RD	-0.0985	0.064	-0.118	-0.0615	0.0542	0.0542	-0.070046	-0.053568	0.0362	0.0512	-0.0575	0.0574	0.0573	0.0503
SFO.RD	-0.1738	0.0029	-0.0739	-0.0864	0.0722	0.0582	-0.04313	-0.070649	0.0485	0.0959	-0.0656	0.1068	0.0495	0.0124
SLF.RD	-0.124	0.047	-0.0714	-0.0322	0.0561	0.0861	-0.014486	-0.026997	0.1127	0.0698	-0.0252	0.0869	0.0529	0.039
SS.RD	-0.2114	0.042	-0.0435	0.0211	0.0734	0.1195	0.045355	0.042067	0.0594	0.0076	0.0435	0.0507	0.0671	0.0004
UNC.RD	-0.1454	0.0273	-0.0397	-0.0712	0.0706	0.0806	-0.012827	-0.083404	0.0016	0.0156	-0.0463	0.1011	0.1308	0.0178

### Sheet: p-value
DTI_ID	Alzheimer's disease (IGAP,n=54,162)	ADHD (PGC,n=55,374)	Bipolar disorder (PGC,n=16,731)	General cognitive function (CCACE,n=282,014)	Depression (CTG,n=381,455)	Drinks.per.week (SSGAC,n=414,343)	Educational attainment (SSGAC,n=766,345)	Intelligence (CTG,n=78,308)	Major depressive disorder (PGC,n=173,005)	Neuroticism (SSGAC,n=168,105)	Numerical reasoning (CCACE,n=168,033)	Reaction time (CCACE,n=330,069)	Schizophrenia (CCACE,n=77,096)	Worry (CTG,n=348,219)
ACR.FA	0.2843	0.6769	0.2457	0.2185	0.4669	0.0081	0.79071	0.2315	0.068	0.0112	0.4811	0.0017005	0.0672	0.2912
ALIC.FA	0.1073	0.7398	0.3657	0.0441	0.2217	0.2717	0.034855	0.4634	0.2818	0.1826	0.0848	0.012984	0.8801	0.9474
AverageFA.FA	0.1749	0.1598	0.9016	0.0616	0.1009	0.0048	0.19418	0.3553	0.0197	0.0504	0.2027	1.3403e-05	0.0532	0.1226
BCC.FA	0.4837	0.7217	0.4058	0.5336	0.1045	0.0125	0.21454	0.9385	0.05	0.0209	0.3552	3.3411e-06	0.1454	0.0776
CGC.FA	0.9222	0.6739	0.5431	0.5742	0.1199	0.0089	0.67365	0.7896	0.0028	0.003	0.2515	0.00019339	0.0037	0.0047
CGH.FA	0.3329	0.6787	0.605	0.0995	0.6195	0.0709	0.58159	0.4409	0.7464	0.5188	0.0929	0.92654	0.2362	0.2018
CST.FA	0.5667	0.1688	0.684	0.0035	0.0084	0.5031	0.00085309	0.1082	0.644	0.4036	0.0163	0.92873	0.9778	0.7613
EC.FA	0.0189	0.4219	0.4127	0.0958	0.0384	0.2031	0.17783	0.4982	0.1204	0.0656	0.2547	0.0092146	0.1307	0.1642
FX.FA	0.0942	0.5026	0.3994	0.1299	0.4404	0.0003	0.067586	0.83	0.0563	0.3084	0.0365	7.9325e-05	0.0852	0.2271
FXST.FA	0.4975	0.4698	0.2829	0.0276	0.0004	0.0253	0.0027379	0.131	0.1393	0.0411	0.052	0.13437	0.4361	0.1799
GCC.FA	0.3244	0.3585	0.6017	0.3801	0.0949	0.0033	0.60301	0.45	0.0001	0.0105	0.7781	1.8646e-05	0.1	0.0174
IFO.FA	0.113	0.1734	0.7844	0.5594	0.8847	0.7355	0.98544	0.7447	0.3777	0.3091	0.229	0.0057607	0.7489	0.0419
PCR.FA	0.1761	0.6199	0.2456	0.119	0.6667	0.0095	0.11989	0.8172	0.6389	0.8871	0.1964	0.62186	0.4859	0.6204
PLIC.FA	0.2597	0.293	0.442	0.031	0.2591	0.9189	0.001823	0.2831	0.4723	0.5353	0.0219	0.1878	0.4637	0.6807
PTR.FA	0.9407	0.1305	0.7564	0.2495	0.8885	0.0114	0.16813	0.6721	0.2929	0.4098	0.5661	0.78444	0.2244	0.6602
RLIC.FA	0.9565	0.4975	0.8609	0.0561	0.3024	0.2667	0.0065193	0.115	0.0861	0.7661	0.169	0.075054	0.2135	0.7747
SCC.FA	0.5105	0.5098	0.8817	0.4158	0.7069	0.1068	0.79807	0.6386	0.65	0.2556	0.6799	0.51344	0.3765	0.2184
SCR.FA	0.5216	0.3534	0.0713	0.0208	0.327	0.4729	0.0026613	0.1115	0.7328	0.4186	0.0185	0.48642	0.3863	0.4409
SFO.FA	0.1373	0.6814	0.3016	0.0247	0.147	0.4599	0.036498	0.0017	0.2822	0.0359	0.0156	0.26868	0.2475	0.4255
SLF.FA	0.8524	0.8921	0.3705	0.0132	0.0988	0.0357	0.20112	0.037	0.0793	0.023	0.0172	0.34265	0.0595	0.4531
SS.FA	0.5673	0.323	0.693	0.5182	0.0611	0.0571	0.85357	0.6129	0.7321	0.4827	0.8249	0.66963	0.164	0.7092
UNC.FA	0.6009	0.677	0.8783	0.2046	0.468	0.1814	0.48549	0.4408	0.4894	0.9889	0.3823	0.045288	0.0655	0.6009
ACR.AD	0.2949	0.4849	0.5238	0.5615	0.0643	0.1665	0.63578	0.3671	0.4379	0.3671	0.598	0.029023	0.5377	0.3244
ALIC.AD	0.3791	0.4837	0.4786	0.1541	0.1758	0.8504	0.25459	0.2611	0.0646	0.7194	0.2171	0.61922	0.1526	0.0561
AverageFA.AD	0.0257	0.9565	0.3566	0.0287	0.1853	0.1822	0.076809	0.0962	0.131	0.7984	0.0309	0.011918	0.3877	0.5019
BCC.AD	0.8308	0.2763	0.8179	0.8278	0.0449	0.1004	0.45408	0.6085	0.9878	0.6367	0.8964	0.52002	0.0727	0.0762
CGC.AD	0.1332	0.093	0.2816	0.3372	0.9348	0.3911	0.048493	0.1984	0.215	0.0696	0.1275	0.17517	0.3213	0.1533
CGH.AD	0.0085	0.8569	0.8805	0.033	0.3684	0.1126	0.053942	0.0945	0.3635	0.3646	0.0572	0.21538	0.7761	0.2206
CST.AD	0.223	0.0681	0.1311	0.0164	0.7082	0.7675	0.00012699	0.0003	0.7391	0.9721	0.0202	0.41612	0.8173	0.9315
EC.AD	0.2346	0.3864	0.8862	0.2065	0.1584	0.7085	0.48312	0.2579	0.052	0.4549	0.1401	0.63227	0.6841	0.4317
FX.AD	0.167	0.4273	0.5936	0.1037	0.6966	0.0455	0.005816	0.9986	0.079	0.1183	0.0138	4.9273e-05	0.1133	0.6588
FXST.AD	0.0673	0.673	0.7459	0.0079	0.1054	0.9011	0.061686	0.0195	0.6941	0.3416	0.0121	0.96006	0.9327	0.558
GCC.AD	0.293	0.5575	0.0676	0.2961	0.4069	0.0312	0.25827	0.2831	0.6947	0.9223	0.403	0.041983	0.0569	0.3125
IFO.AD	0.2831	0.9886	0.957	0.6273	0.3637	0.8671	0.49576	0.7781	0.3354	0.4121	0.434	0.15412	0.0806	0.2862
PCR.AD	0.6772	0.2619	0.6568	0.043	0.8574	0.5507	0.048473	0.193	0.0668	0.7212	0.0101	0.011298	0.4795	0.4671
PLIC.AD	0.6157	0.1296	0.7224	0.0044	0.9743	0.2981	0.0019894	0.063	0.5157	0.8462	0.0012	0.0037688	0.1665	0.8314
PTR.AD	0.0045	0.7044	0.2959	0.1472	0.82	0.4889	0.11564	0.0715	0.9393	0.1402	0.1361	0.65039	0.6689	0.3675
RLIC.AD	0.0294	0.4651	0.6019	0.0554	0.6457	0.2978	0.0042131	0.0609	0.5138	0.4625	0.0279	0.00092617	0.7075	0.5475
SCC.AD	0.4291	0.3615	0.9425	0.0253	0.0394	0.0129	0.25781	0.0526	0.1888	0.8299	0.0605	0.08759	0.3744	0.5682
SCR.AD	0.7054	0.9788	0.8527	0.0798	0.8341	0.1559	0.038015	0.1692	0.1465	0.9344	0.0545	0.00090587	0.2631	0.8518
SFO.AD	0.4131	0.5699	0.2434	0.1874	0.6073	0.6389	0.26924	0.0299	0.7537	0.1738	0.1294	0.1756	0.7691	0.1085
SLF.AD	0.0209	0.3892	0.2771	0.0417	0.8292	0.6392	0.17833	0.1064	0.1505	0.8275	0.0073	0.036695	0.9936	0.7055
SS.AD	0.0086	0.5099	0.1973	0.1042	0.7267	0.0949	0.01861	0.0519	0.8265	0.2596	0.0594	0.51018	0.899	0.7422
UNC.AD	0.9801	0.612	0.6627	0.6389	0.3014	0.2837	0.68658	0.5872	0.5478	0.3209	0.7984	0.57814	0.0734	0.7893
ACR.MD	0.1618	0.4217	0.662	0.8005	0.0754	0.0148	0.73029	0.9623	0.1001	0.5024	0.9713	0.00071571	0.1637	0.1769
ALIC.MD	0.1299	0.4982	0.9124	0.9272	0.0184	0.4114	0.93966	0.7985	0.0372	0.2923	0.8429	0.062273	0.2639	0.1245
AverageFA.MD	0.0543	0.4717	0.4643	0.3592	0.0576	0.0207	0.50047	0.4457	0.0115	0.2978	0.2412	0.00018038	0.1066	0.2208
BCC.MD	0.4269	0.2873	0.7091	0.3794	0.0181	0.0024	0.58022	0.4359	0.1757	0.0433	0.3017	7.1258e-05	0.0314	0.0171
CGC.MD	0.0789	0.2332	0.3537	0.5564	0.082	0.2513	0.10243	0.2193	0.1609	0.4384	0.4806	0.014421	0.1877	0.3058
CGH.MD	0.0768	0.903	0.5645	0.3974	0.6904	0.0018	0.12748	0.2276	0.4643	0.604	0.4518	0.23788	0.401	0.6927
CST.MD	0.7135	0.4203	0.2007	0.3005	0.6599	0.6077	0.069347	0.016	0.9566	0.9239	0.2741	0.29825	0.8485	0.9902
EC.MD	0.0104	0.7155	0.5684	0.9795	0.0202	0.4834	0.82564	0.5899	0.0355	0.6453	0.7649	0.029174	0.4802	0.9206
FX.MD	0.1173	0.3851	0.433	0.0878	0.7668	0.0113	0.0030872	0.7685	0.0925	0.1756	0.0079	3.1541e-05	0.092	0.5528
FXST.MD	0.1854	0.749	0.241	0.4219	0.387	0.1299	0.71608	0.5161	0.4308	0.3314	0.3393	0.077938	0.4956	0.8428
GCC.MD	0.2131	0.7584	0.3455	0.9212	0.0839	0.0011	0.27568	0.8525	0.0166	0.1458	0.7453	1.0882e-05	0.0207	0.0318
IFO.MD	0.0199	0.1444	0.9401	0.7218	0.2159	0.687	0.22285	0.3043	0.0459	0.6114	0.4386	0.20443	0.1714	0.6944
PCR.MD	0.1818	0.1327	0.1274	0.587	0.4458	0.1096	0.75465	0.648	0.145	0.5366	0.3334	0.078064	0.3522	0.6644
PLIC.MD	0.055	0.3068	0.1896	0.1304	0.1691	0.3917	0.47908	0.1475	0.1103	0.7295	0.0537	0.030696	0.3471	0.9941
PTR.MD	0.04	0.3676	0.2081	0.9027	0.7509	0.0341	0.77549	0.4143	0.4413	0.5836	0.5977	0.23466	0.3046	0.4133
RLIC.MD	0.0828	0.9561	0.8558	0.5223	0.2497	0.0769	0.61555	0.392	0.0147	0.5664	0.2183	0.062606	0.152	0.864
SCC.MD	0.2024	0.8962	0.9273	0.1061	0.0544	0.0004	0.3251	0.1887	0.0921	0.25	0.0885	0.007064	0.0636	0.2233
SCR.MD	0.5638	0.3868	0.173	0.8612	0.3701	0.1222	0.6589	0.9654	0.1331	0.426	0.9118	0.0018018	0.1277	0.2697
SFO.MD	0.4767	0.9722	0.1376	0.33	0.7249	0.3474	0.70874	0.9744	0.7979	0.7247	0.673	0.035216	0.5775	0.5182
SLF.MD	0.0786	0.2843	0.1562	0.8674	0.3923	0.0758	0.85234	0.8505	0.0117	0.4694	0.5482	0.012158	0.3118	0.3902
SS.MD	0.027	0.8618	0.3405	0.3067	0.3114	0.0183	0.069018	0.2138	0.3188	0.7021	0.1385	0.19844	0.34	0.9158
UNC.MD	0.3761	0.7669	0.6642	0.3624	0.6096	0.0989	0.87653	0.3136	0.7281	0.9336	0.7123	0.089986	0.0233	0.6943
ACR.MO	0.71	0.1784	0.0732	0.2695	0.5796	0.3906	0.48077	0.0296	0.2201	0.068	0.3614	0.50037	0.9011	0.3664
ALIC.MO	0.7252	0.2783	0.1938	0.8239	0.5123	0.3385	0.69823	0.669	0.0342	0.5022	0.9959	0.0037817	0.0097	0.0285
AverageFA.MO	0.0298	0.0423	0.8568	0.0006	0.3923	0.392	0.0011425	0.1147	0.3786	0.0736	0.0019	0.12678	0.5859	0.3129
BCC.MO	0.3482	0.4062	0.8984	0.514	0.9615	0.0645	0.18863	0.817	0.1166	0.0987	0.3228	1.9424e-06	0.7544	0.4529
CGC.MO	0.0625	0.1947	0.2801	0.3613	0.604	0.0298	0.36297	0.7244	0.0351	0.0758	0.1612	0.013454	0.041	0.0608
CGH.MO	0.3002	0.8527	0.7953	0.049	0.8113	0.3301	0.043763	0.2608	0.4713	0.7685	0.1016	0.053752	0.8847	0.2588
CST.MO	0.7704	0.0149	0.5252	0.0094	0.0409	0.4614	7.8205e-07	0.0049	0.8958	0.8263	0.0218	0.52334	0.9515	0.6218
EC.MO	0.4714	0.3493	0.721	0.4353	0.0208	0.1643	0.57547	0.8304	0.2635	0.0108	0.655	0.1066	0.0906	0.2221
FX.MO	0.777	0.4558	0.7144	0.0462	0.9717	0.0471	0.0092575	0.1005	0.2057	0.3572	0.0062	0.018307	0.4256	0.3299
FXST.MO	0.7437	0.083	0.6178	0.0039	0.0006	0.1288	3.9486e-05	0.0055	0.0891	0.0291	0.0024	0.76789	0.9754	0.1848
GCC.MO	0.4667	0.434	0.0288	0.2429	0.7419	0.5695	0.23792	0.049	0.0775	0.9564	0.272	0.20959	0.3512	0.3343
IFO.MO	0.2395	0.2938	0.1818	0.8385	0.347	0.6686	0.84026	0.8825	0.5844	0.1205	0.5096	0.0047945	0.2745	0.1076
PCR.MO	0.433	0.3414	0.524	0.1039	0.753	0.3009	0.035237	0.938	0.3051	0.5232	0.0443	5.4516e-05	0.7244	0.7059
PLIC.MO	0.4871	0.8112	0.5061	0.1266	0.7193	0.3374	0.023578	0.443	0.5997	0.9692	0.0717	0.000154	0.0315	0.3316
PTR.MO	0.0663	0.2011	0.8822	0.6162	0.7891	0.4259	0.68622	0.4797	0.4973	0.516	0.374	0.79952	0.8542	0.8884
RLIC.MO	0.3115	0.2132	0.8851	0.1639	0.5759	0.4945	0.00080436	0.2352	0.4604	0.523	0.1735	0.00061172	0.8985	0.3952
SCC.MO	0.7858	0.3559	0.3491	0.0043	0.1145	0.0368	3.1818e-05	0.0286	0.7052	0.5111	0.0054	0.00053761	0.0508	0.5778
SCR.MO	0.9503	0.5976	0.9906	0.0048	0.5494	0.1041	0.0061909	0.0183	0.2028	0.4054	0.0023	0.00083851	0.8736	0.0989
SFO.MO	0.8143	0.8617	0.4262	0.9512	0.432	0.547	0.8197	0.4662	0.9254	0.3572	0.8568	0.1068	0.3802	0.0576
SLF.MO	0.0128	0.6887	0.9558	0.0766	0.0294	0.1561	0.55898	0.4314	0.6469	0.026	0.0207	0.17193	0.6471	0.0631
SS.MO	0.2921	0.1611	0.2498	0.3149	0.3634	0.5262	0.3677	0.8173	0.9706	0.5952	0.3575	0.39563	0.3597	0.3489
UNC.MO	0.607	0.6202	0.1808	0.6777	0.6886	0.6608	0.43949	0.827	0.4555	0.0894	0.6945	0.048285	0.755	0.9856
ACR.RD	0.1742	0.4614	0.4038	0.4882	0.1443	0.0073	0.82039	0.6986	0.0571	0.1764	0.76	0.00042646	0.1041	0.1791
ALIC.RD	0.0867	0.9208	0.6226	0.4667	0.0375	0.2607	0.50187	0.9761	0.1019	0.2065	0.6365	0.091173	0.6685	0.6465
AverageFA.RD	0.0895	0.2949	0.6469	0.9567	0.0406	0.0058	0.93068	0.814	0.0073	0.153	0.7414	3.7709e-05	0.0521	0.1679
BCC.RD	0.3912	0.2862	0.6425	0.4162	0.0157	0.0016	0.28987	0.7536	0.0427	0.008	0.301	6.6209e-07	0.0289	0.0185
CGC.RD	0.4955	0.9639	0.919	0.9233	0.0757	0.0242	0.77374	0.4998	0.0077	0.0465	0.6351	0.0001457	0.0121	0.0132
CGH.RD	0.608	0.7861	0.423	0.6568	0.9023	0.0037	0.48336	0.7265	0.8015	0.9114	0.5919	0.66401	0.2615	0.7545
CST.RD	0.9874	0.8147	0.343	0.7645	0.2749	0.656	0.99853	0.1998	0.5915	0.8065	0.6331	0.35046	0.5388	0.8133
EC.RD	0.0045	0.6737	0.5739	0.5128	0.0168	0.2508	0.73309	0.9184	0.0338	0.3196	0.905	0.010765	0.1995	0.5977
FX.RD	0.0891	0.3467	0.3402	0.0925	0.7768	0.0081	0.0053742	0.7038	0.1247	0.2736	0.0075	3.8e-05	0.0631	0.4275
FXST.RD	0.6856	0.411	0.1615	0.2137	0.0034	0.0294	0.013344	0.4494	0.1318	0.1159	0.2896	0.012585	0.4158	0.3637
GCC.RD	0.2505	0.4551	0.9365	0.6784	0.0448	0.0012	0.39928	0.8219	0.0008	0.0396	0.9613	1.0033e-06	0.0355	0.0164
IFO.RD	0.0303	0.0946	0.9483	0.4913	0.3183	0.7166	0.36772	0.4034	0.0826	0.449	0.189	0.0070868	0.7336	0.1723
PCR.RD	0.1739	0.3351	0.1514	0.7705	0.5005	0.0392	0.52052	0.9827	0.3543	0.6513	0.9952	0.35326	0.2531	0.9328
PLIC.RD	0.0853	0.6412	0.2737	0.3312	0.1751	0.8612	0.01881	0.8751	0.1748	0.5927	0.3201	0.74333	0.7292	0.8478
PTR.RD	0.2867	0.1504	0.3051	0.5794	0.7909	0.0078	0.59181	0.9281	0.2331	0.9789	0.9248	0.19624	0.2617	0.5474
RLIC.RD	0.4076	0.4986	0.9082	0.3726	0.2239	0.086	0.1286	0.6314	0.0078	0.8523	0.8383	0.97711	0.1377	0.9065
SCC.RD	0.4281	0.7484	0.6627	0.9807	0.3174	0.0032	0.50099	0.8751	0.2326	0.1432	0.6077	0.0099291	0.1082	0.2162
SCR.RD	0.3743	0.2265	0.0757	0.1153	0.2669	0.2331	0.026313	0.2831	0.4413	0.2813	0.1447	0.16964	0.1508	0.2457
SFO.RD	0.1842	0.9635	0.3428	0.0619	0.2229	0.2975	0.24791	0.2067	0.3904	0.1838	0.1441	0.030146	0.3084	0.8129
SLF.RD	0.2378	0.338	0.2743	0.3891	0.1777	0.0392	0.64104	0.5795	0.0084	0.1541	0.5091	0.023872	0.1495	0.3298
SS.RD	0.1083	0.4994	0.5694	0.6231	0.1564	0.0127	0.20531	0.4634	0.2563	0.8847	0.3212	0.23911	0.1078	0.9926
UNC.RD	0.3292	0.7033	0.6421	0.1236	0.1856	0.0978	0.76077	0.194	0.9784	0.845	0.3423	0.045973	0.0083	0.7369
